# Proteomics identifies signal peptide features determining the substrate specificity in human Sec62/Sec63-dependent ER protein import

**DOI:** 10.1101/867762

**Authors:** Stefan Schorr, Duy Nguyen, Sarah Haßdenteufel, Nagarjuna Nagaraj, Adolfo Cavalié, Markus Greiner, Petra Weissgerber, Marisa Loi, Adrienne W. Paton, James C. Paton, Maurizio Molinari, Friedrich Förster, Johanna Dudek, Sven Lang, Volkhard Helms, Richard Zimmermann

**Affiliations:** Medical Biochemistry and Molecular Biology, Saarland University, 66421 Homburg, Germany; Center for Bioinformatics, Saarland University, 66041 Saarbrücken, Germany; Max Planck Institute of Biochemistry, Core facility, 82152 Martinsried, Germany; Experimental and Clinical Pharmacology and Toxicology, Saarland University, 66421 Homburg, Germany; Università della Svizzera italiana, Faculty of Biomedical Sciences, Institute for Research in Biomedicine, CH-6500 Bellinzona, Switzerland; Research Centre for Infectious Diseases, University of Adelaide, South Australia 5005, Australia; Bijvoet Center for Biomolecular Research, Utrecht University, 3584 CH Utrecht, The Netherlands; Weizman Institute of Science, Rehovot 7610001, Israel

**Author notes:** Corresponding authors Sven Lang, Medical Biochemistry and Molecular Biology, Saarland University, 66421 Homburg, Germany, Richard Zimmermann, Medical Biochemistry and Molecular Biology, Saarland University, 66421 Homburg, Germany. These authors contributed equally to this work (Stefan Schorr, Duy Nguyen). **Abbreviations**: BiP, immunoglobulin heavy-chain binding protein; C-region, carboxy-terminal region of SP; ER, endoplasmic reticulum; GO, gene ontology; H-region, hydrophobic region of SP; N-region, amino-terminal region of SP; PLD, Polycystic Liver Disease; SP, signal peptide; SRP, signal recognition particle; TMH, SP-equivalent transmembrane helix; TRAP, translocon-associated protein; UTR, untranslated region; WT, wild type.

**Keywords:** Endoplasmic reticulum, protein import, Sec61-channel, Sec62, Sec63

## Abstract

In mammalian cells one-third of all polypeptides are integrated into the membrane or translocated into the lumen of the endoplasmic reticulum (ER) via the Sec61-channel. While the Sec61-complex facilitates ER-import of most precursor polypeptides, the Sec61-associated Sec62/Sec63-complex supports ER-import in a substrate-specific manner. So far, mainly posttranslationally imported precursors and the two cotranslationally imported precursors of ERj3 and prion protein were found to depend on the Sec62/Sec63-complex *in vitro*. Therefore, we determined the rules for engagement of Sec62/Sec63 in ER-import in intact human cells using a recently established unbiased proteomics approach. In addition to confirming ERj3, we identified twenty-two novel Sec62/Sec63-substrates under these *in vivo*-like conditions. As a common feature, those previously unknown substrates share signal peptides with comparatively longer but less hydrophobic H-region and lower C-region polarity. Further analyses with four substrates, and ERj3 in particular, revealed the combination of a slowly-gating signal peptide and a downstream translocation-disruptive positively charged cluster of amino acid residues as decisive for the Sec62-/Sec63-requirement. In the case of ERj3, these features were found to be responsible for an additional BiP-requirement and to correlate with sensitivity towards the Sec61-channel inhibitor CAM741. Thus, the human Sec62/Sec63-complex may support Sec61-channel opening for precursor polypeptides with slowly-gating signal peptides by direct interaction with the cytosolic amino-terminal peptide of Sec61α or via recruitment of BiP and its interaction with the ER-lumenal loop 7 of Sec61α. These novel insights into the mechanism of human ER protein import contribute to our understanding of the etiology of *SEC63*-linked Polycystic Liver Disease.

**Databases:** The mass spectrometry proteomics data have been deposited to the ProteomeXchange Consortium via the PRIDE partner repository (http://www.ebi.ac.uk/pride/archive/projects/Identifiers) with the dataset identifiers: PXD008178, PXD011993, and PXD012078. Supplementary information was deposited at Mendeley Data under the DOI:10.17632/6s5hn73jcv.1 (http://dx.doi.or/10.17632/6s5hn73jcv.1).
