## Supplementary material for "Proteomics identifies signal peptide features determining the substrate specificity in human Sec62/Sec63-dependent ER protein import": Table S2

### Sheet: Sheet 1
Accession	Gene	Full protein name	log2 fold change	Subcellular location
Q99442	SEC62	Translocation protein SEC62	-3.48082	Endoplasmic reticulum membrane
P02795	MT2A	Metallothionein-2	-2.40198
Q9BRK5-6	SDF4	45 kDa calcium-binding protein	-2.13458	Cell membrane, Golgi apparatus lumen, Cell projection, Bleb, Cytoplasm
Q14554	PDIA5	Protein disulfide-isomerase A5	-1.9812	Endoplasmic reticulum lumen
Q99470	SDF2	Stromal cell-derived factor 2	-1.3909	Secreted
P43353	ALDH3B1	Aldehyde dehydrogenase family 3 member B1	-1.30767	Cell membrane
Q96N64	PWWP2A	PWWP domain-containing protein 2A	-1.22909
P05204	HMGN2	Non-histone chromosomal protein HMG-17	-1.21082	Nucleus, Cytoplasm
O00479	HMGN4	High mobility group nucleosome-binding domain-containing protein 4	-1.16792	Nucleus
Q15582	TGFBI	Transforming growth factor-beta-induced protein ig-h3	-1.11823	Extracellular space, Secreted, Extracellular matrix
Q92805	GOLGA1	Golgin subfamily A member 1	-1.10294	Golgi stack membrane, Golgi apparatus
Q96IU4	ABHD14B	Protein ABHD14B	-1.0659	Nucleus, Cytoplasm
Q96AY3	FKBP10	Peptidyl-prolyl cis-trans isomerase FKBP10	-1.05905	Endoplasmic reticulum lumen
Q96EK4	THAP11	THAP domain-containing protein 11	-1.03796	Nucleus, Cytoplasm
P49006	MARCKSL1	MARCKS-related protein	-1.01026	Cytoplasm, Membrane, Cell membrane
Q9H5K3	POMK	Protein O-mannose kinase	-0.968498	Endoplasmic reticulum membrane
Q9BRP4	PAAF1	Proteasomal ATPase-associated factor 1	-0.946464
Q96AB3	ISOC2	Isochorismatase domain-containing protein 2	-0.936875	Cytoplasm, Nucleus
Q8NBK3	SUMF1	Sulfatase-modifying factor 1	-0.922214	Endoplasmic reticulum lumen
Q96F45	ZNF503	Zinc finger protein 503	-0.919822	Nucleus
Q00534	CDK6	Cyclin-dependent kinase 6	-0.881296	Ruffle, Nucleus, Cytoskeleton, Cytoplasm, Cell projection, Centrosome, Microtubule organizing center
Q3LXA3	DAK	Triokinase/FMN cyclase	-0.878908
Q14592	ZNF460	Zinc finger protein 460	-0.806148	Nucleus
Q96D53	ADCK4	Atypical kinase COQ8B, mitochondrial	-0.805265	Cytoplasm, Cytosol, Mitochondrion membrane, Cell membrane
O95379	TNFAIP8	Tumor necrosis factor alpha-induced protein 8	-0.77196	Cytoplasm
Q9Y3C7	MED31	Mediator of RNA polymerase II transcription subunit 31	-0.756303	Nucleus
Q13576	IQGAP2	Ras GTPase-activating-like protein IQGAP2	-0.753235
Q9P086	MED11	Mediator of RNA polymerase II transcription subunit 11	-0.747204	Nucleus
Q99797	MIPEP	Mitochondrial intermediate peptidase	-0.741483	Mitochondrion matrix
Q8NFF5	FLAD1	FAD synthase	-0.721614	Cytoplasm, Mitochondrion matrix
Q99674	CGREF1	Cell growth regulator with EF hand domain protein 1	-0.715154	Secreted
Q6MZW2	FSTL4	Follistatin-related protein 4	-0.712983	Secreted
Q8NF64	ZMIZ2;ZMIZ1	Zinc finger MIZ domain-containing protein 2	-0.705449	Nucleus
Q9NXG6	P4HTM	Transmembrane prolyl 4-hydroxylase	-0.700311	Endoplasmic reticulum membrane
H0Y396	SCLY		-0.696685
P32929	CTH	Cystathionine gamma-lyase	-0.682035	Cytoplasm
Q9BQL6	FERMT1	Fermitin family homolog 1	-0.675612	Ruffle membrane, Cytoplasm, Cell projection, Cell junction, Cytoskeleton, Focal adhesion
O00584	RNASET2	Ribonuclease T2	-0.669515	Lysosome lumen, Endoplasmic reticulum lumen, Secreted
Q96I15	SCLY	Selenocysteine lyase	-0.662498	Cytoplasm, Cytosol
O94905	ERLIN2	Erlin-2	-0.659443	Endoplasmic reticulum membrane
Q15691	MAPRE1	Microtubule-associated protein RP/EB family member 1	-0.651501	Cytoskeleton, Cytoplasm, Centrosome, Microtubule organizing center
Q8WVM7	STAG1;DKFZp781D1416	Cohesin subunit SA-1	-0.649182	Centromere, Chromosome, Nucleus
Q92506	HSD17B8	Estradiol 17-beta-dehydrogenase 8	-0.644415	Mitochondrion matrix
P84243	H3F3A;H3F3B	Histone H3.3	-0.633604	Nucleus, Chromosome
Q96N66	MBOAT7	Lysophospholipid acyltransferase 7	-0.629876	Membrane
Q9HAS0	C17orf75	Protein Njmu-R1	-0.629505
Q8TAA5	GRPEL2	GrpE protein homolog 2, mitochondrial	-0.604357	Mitochondrion matrix
Q15631	TSN	Translin	-0.603706	Cytoplasm, Nucleus
Q9BXR0	QTRT1	Queuine tRNA-ribosyltransferase catalytic subunit 1	-0.602571	Cytoplasm, Mitochondrion outer membrane
P10619	CTSA	Lysosomal protective protein	-0.59607	Lysosome
O95544	NADK	NAD kinase	-0.593393
Q8IW45	CARKD	ATP-dependent (S)-NAD(P)H-hydrate dehydratase	-0.585094	Mitochondrion
P27816	MAP4	Microtubule-associated protein 4	-0.579374	Cytoplasm, Cytoskeleton
Q9H201	EPN3	Epsin-3	-0.571704	Nucleus, Perinuclear region, Clathrin-coated vesicle, Cytoplasm, Cytoplasmic vesicle
Q9NVX7	KBTBD4	Kelch repeat and BTB domain-containing protein 4	-0.568894
P22570	FDXR	NADPH:adrenodoxin oxidoreductase, mitochondrial	-0.565943	Mitochondrion matrix
O43598	DNPH1	2'-deoxynucleoside 5'-phosphate N-hydrolase 1	-0.564254	Cytoplasm, Nucleus
Q9BRT6	LLPH	Protein LLP homolog	-0.558895	Chromosome, Nucleolus, Nucleus
P35914	HMGCL	Hydroxymethylglutaryl-CoA lyase, mitochondrial	-0.555829	Peroxisome, Mitochondrion matrix
Q9BRK5	SDF4	45 kDa calcium-binding protein	-0.551397	Cell membrane, Golgi apparatus lumen, Cell projection, Bleb, Cytoplasm
P62875	POLR2L	DNA-directed RNA polymerases I, II, and III subunit RPABC5	-0.543034	Nucleus
Q96FJ2	DYNLL2	Dynein light chain 2, cytoplasmic	-0.539272	Cytoplasm, Cytoskeleton
P30486	HLA-B	HLA class I histocompatibility antigen, B-48 alpha chain	-0.538235	Membrane
O75665	OFD1	Oral-facial-digital syndrome 1 protein	-0.534302	Cytoskeleton, Cilium basal body, Cytoplasm, Nucleus, Centriolar satellite, Centrosome, Microtubule organizing center, Centriole
Q8TEU7	RAPGEF6	Rap guanine nucleotide exchange factor 6	-0.533873	Cell membrane, Cytoplasm
Q8IWB7	WDFY1	WD repeat and FYVE domain-containing protein 1	-0.533407	Early endosome
P43304	GPD2	Glycerol-3-phosphate dehydrogenase, mitochondrial	-0.53113	Mitochondrion
Q9Y496	KIF3A	Kinesin-like protein KIF3A	-0.523265	Cytoskeleton, Cilium, Centriole, Centrosome, Microtubule organizing center, Cell projection, Cytoplasm
Q8TCD5	NT5C	5'(3')-deoxyribonucleotidase, cytosolic type	-0.521528	Cytoplasm
P52569	SLC7A2	Cationic amino acid transporter 2	-0.51185	Cell membrane
Q8N392	ARHGAP18	Rho GTPase-activating protein 18	-0.50893	Cytoplasm
O15382	BCAT2	Branched-chain-amino-acid aminotransferase, mitochondrial	-0.50841	Cytoplasm, Mitochondrion
Q9HD34	LYRM4	LYR motif-containing protein 4	-0.504723	Mitochondrion, Nucleus
Q96EY8	MMAB	Cob(I)yrinic acid a,c-diamide adenosyltransferase, mitochondrial	-0.500912	Mitochondrion
E9PSI1	CHMP4A		-0.500275
Q96GK7	FAHD2A	Fumarylacetoacetate hydrolase domain-containing protein 2A	-0.496103
Q9NY12	GAR1	H/ACA ribonucleoprotein complex subunit 1	-0.495531	Nucleolus, Nucleus, Cajal body
Q96QD9	FYTTD1	UAP56-interacting factor	-0.495286	Nucleoplasm, Nucleus, Nucleus speckle
Q9H0U3	MAGT1	Magnesium transporter protein 1	-0.484477	Endoplasmic reticulum membrane, Cell membrane
Q96DC8	ECHDC3	Enoyl-CoA hydratase domain-containing protein 3, mitochondrial	-0.484389	Mitochondrion
P40222	TXLNA	Alpha-taxilin	-0.480481
P19387	POLR2C	DNA-directed RNA polymerase II subunit RPB3	-0.479236	Nucleus
Q9BTZ2	DHRS4	Dehydrogenase/reductase SDR family member 4	-0.474082	Peroxisome, Nucleus
Q9H0W9	C11orf54	Ester hydrolase C11orf54	-0.46898	Nucleus
Q16698	DECR1	2,4-dienoyl-CoA reductase, mitochondrial	-0.466606	Mitochondrion
Q86X76-2	NIT1	Nitrilase homolog 1	-0.461784	Mitochondrion, Cytoplasm
Q8NBJ7	SUMF2	Sulfatase-modifying factor 2	-0.460405	Endoplasmic reticulum lumen
Q9BX68	HINT2	Histidine triad nucleotide-binding protein 2, mitochondrial	-0.457109	Mitochondrion
O43464	HTRA2	Serine protease HTRA2, mitochondrial	-0.454727	Mitochondrion membrane, Mitochondrion intermembrane space
Q14671-2	PUM1	Pumilio homolog 1	-0.450834	Cytoplasmic granule, Cytoplasm, P-body
Q15365	PCBP1	Poly(rC)-binding protein 1	-0.450025	Nucleus, Cytoplasm
Q96EI5	TCEAL4	Transcription elongation factor A protein-like 4	-0.448925	Nucleus
P82673	MRPS35	28S ribosomal protein S35, mitochondrial	-0.445116	Mitochondrion
Q9Y4R8	TELO2	Telomere length regulation protein TEL2 homolog	-0.443552	Membrane, Cytoplasm, Chromosome, Telomere, Nucleus
Q6DKI1	RPL7L1	60S ribosomal protein L7-like 1	-0.442231
E9PL57	NEDD8-MDP1	NEDD8-MDP1 readthrough	-0.441078
P06748	NPM1	Nucleophosmin	-0.439542	Nucleolus, Nucleus, Cytoskeleton, Nucleoplasm, Cytoplasm, Centrosome, Microtubule organizing center
P48637	GSS	Glutathione synthetase	-0.439262
Q15050	RRS1	Ribosome biogenesis regulatory protein homolog	-0.437968	Nucleolus, Nucleus
Q9UBS4	DNAJB11	DnaJ homolog subfamily B member 11	-0.437773	Endoplasmic reticulum lumen
P62328	TMSB4X;TMSB4XP4	Thymosin beta-4	-0.434281	Cytoplasm, Cytoskeleton
O95391	SLU7	Pre-mRNA-splicing factor SLU7	-0.432736	Cytoplasm, Nucleus
O75170	PPP6R2	Serine/threonine-protein phosphatase 6 regulatory subunit 2	-0.426287	Cytoplasm
Q07812	BAX	Apoptosis regulator BAX	-0.417854	Cytoplasm, Mitochondrion membrane
P08047	SP1	Transcription factor Sp1	-0.415226	Nucleus, Cytoplasm
P68431	HIST1H3A;H3F3B;H3F3A;H3F3C	Histone H3.1	-0.411955	Chromosome, Nucleus
Q14671	PUM1	Pumilio homolog 1	-0.395635	Cytoplasmic granule, Cytoplasm, P-body
P31937	HIBADH	3-hydroxyisobutyrate dehydrogenase, mitochondrial	-0.394681	Mitochondrion
O14732	IMPA2	Inositol monophosphatase 2	-0.393877
P00403	MT-CO2	Cytochrome c oxidase subunit 2	-0.393599	Secreted, Cytoplasm
Q9NQT4	EXOSC5	Exosome complex component RRP46	-0.389707	Cytoplasm, Nucleus, Nucleolus
Q96P48	ARAP1	Arf-GAP with Rho-GAP domain, ANK repeat and PH domain-containing protein 1	-0.38841	Cytoplasm, Golgi stack membrane, Cell membrane, Golgi apparatus
Q9H7B2	RPF2	Ribosome production factor 2 homolog	-0.38205	Nucleus, Nucleolus
Q96EL3	MRPL53	39S ribosomal protein L53, mitochondrial	-0.381106	Mitochondrion
Q9NW81	ATP5SL	ATP synthase subunit s-like protein	-0.380698
Q96KP4	CNDP2	Cytosolic non-specific dipeptidase	-0.380645	Cytoplasm
O60925	PFDN1	Prefoldin subunit 1	-0.378011
Q15714-2	TSC22D1	TSC22 domain family protein 1	-0.377311	Cytoplasm, Nucleus
O15067	PFAS	Phosphoribosylformylglycinamidine synthase	-0.372917	Cytoplasm
P61088	UBE2N;UBE2NL	Ubiquitin-conjugating enzyme E2 N	-0.371496	Cytoplasm, Nucleus
P40763	STAT3	Signal transducer and activator of transcription 3	-0.36962	Cytoplasm, Nucleus
O00161	SNAP23	Synaptosomal-associated protein 23	-0.367889	Synaptosome, Cell junction, Synapse, Cell membrane
P25325	MPST	3-mercaptopyruvate sulfurtransferase	-0.365048	Synaptosome, Synapse, Cytoplasm, Cell junction, Mitochondrion
Q9HD67	MYO10	Unconventional myosin-X	-0.363284	Cytosol, Cell projection, Cytoskeleton, Cell cortex, Ruffle, Filopodium membrane, Lamellipodium, Cytoplasm, Filopodium tip
O75683	SURF6	Surfeit locus protein 6	-0.361648	Nucleus, Nucleolus, Nucleoplasm
P16989	YBX3	Y-box-binding protein 3	-0.35837	Cytoplasm, Nucleus
Q8NCN5	PDPR	Pyruvate dehydrogenase phosphatase regulatory subunit, mitochondrial	-0.357593	Mitochondrion matrix
Q9BT73	PSMG3	Proteasome assembly chaperone 3	-0.353876
Q5RKV6	EXOSC6	Exosome complex component MTR3	-0.351791	Cytoplasm, Nucleolus, Nucleus
O00244	ATOX1	Copper transport protein ATOX1	-0.351329
Q8WUA4	GTF3C2	General transcription factor 3C polypeptide 2	-0.347199	Nucleus
P61289	PSME3	Proteasome activator complex subunit 3	-0.339655	Cytoplasm, Nucleus
P57081	WDR4	tRNA (guanine-N(7)-)-methyltransferase non-catalytic subunit WDR4	-0.33961	Nucleus
Q99623	PHB2	Prohibitin-2	-0.339355	Mitochondrion inner membrane, Cytoplasm, Nucleus
P67775	PPP2CA	Serine/threonine-protein phosphatase 2A catalytic subunit alpha isoform	-0.336505	Cytoplasm, Chromosome, Spindle pole, Centromere, Nucleus, Cytoskeleton
O60508	CDC40	Pre-mRNA-processing factor 17	-0.335939	Nucleus
Q14978-3	NOLC1	Nucleolar and coiled-body phosphoprotein 1	-0.329865	Cytoplasm, Nucleus, Nucleolus
Q15397	KIAA0020	Pumilio homolog 3	-0.329797	Nucleus, Nucleolus, Nucleoplasm, Chromosome
Q8TBC4	UBA3	NEDD8-activating enzyme E1 catalytic subunit	-0.3259
Q9BPW8	NIPSNAP1	Protein NipSnap homolog 1	-0.325658
Q8NBS9	TXNDC5	Thioredoxin domain-containing protein 5	-0.317693	Endoplasmic reticulum lumen
Q93079	HIST1H2BH;HIST1H2BM;HIST1H2BN;HIST2H2BF;HIST1H2BD;HIST1H2BK;HIST1H2BC;H2BFS	Histone H2B type 1-H	-0.316891	Chromosome, Nucleus
Q13151	HNRNPA0	Heterogeneous nuclear ribonucleoprotein A0	-0.314872	Nucleus
Q27J81	INF2	Inverted formin-2	-0.313281	Cytoplasm, Perinuclear region
Q5JTH9	RRP12	RRP12-like protein	-0.312808	Nucleus, Nucleolus, Nucleus membrane
Q9NYU2	UGGT1	UDP-glucose:glycoprotein glucosyltransferase 1	-0.310285	Endoplasmic reticulum lumen, Endoplasmic reticulum-Golgi intermediate compartment
P21953	BCKDHB	2-oxoisovalerate dehydrogenase subunit beta, mitochondrial	-0.306483	Mitochondrion matrix
Q9BRP8	WIBG	Partner of Y14 and mago	-0.300736	Nucleoplasm, Nucleolus, Nucleus, Cytoplasm
O75608	LYPLA1	Acyl-protein thioesterase 1	-0.294114	Cytoplasm
Q86Y56	HEATR2	Dynein assembly factor 5, axonemal	-0.290965	Cytoplasmic granule, Cytoplasm
P32119	PRDX2	Peroxiredoxin-2	-0.277697	Cytoplasm
P27695	APEX1	DNA-(apurinic or apyrimidinic site) lyase	-0.274088	Nucleus speckle, Mitochondrion, Nucleolus, Nucleus, Cytoplasm, Endoplasmic reticulum
P09110	ACAA1	3-ketoacyl-CoA thiolase, peroxisomal	-0.270217	Peroxisome
P10155	TROVE2	60 kDa SS-A/Ro ribonucleoprotein	-0.256926	Cytoplasm
P49321	NASP	Nuclear autoantigenic sperm protein	-0.231421	Cytoplasm, Nucleus
