## Supplementary material for "Proteomics identifies signal peptide features determining the substrate specificity in human Sec62/Sec63-dependent ER protein import": Table S3

### Sheet: Sheet 1
Accession	Gene	Full protein name	log2 fold change	Subcellular location
P29373	CRABP2	Cellular retinoic acid-binding protein 2	1.74991	Endoplasmic reticulum, Cytoplasm, Nucleus
Q6EMK4	VASN	Vasorin	1.38493	Membrane, Secreted
Q8IY21	DDX60	Probable ATP-dependent RNA helicase DDX60	1.37756	Cytoplasm
Q0ZGT2	NEXN	Nexilin	1.31442	Sarcomere, Cytoskeleton, Z line, Adherens junction, Myofibril, Cell junction, Cytoplasm
P34741	SDC2	Syndecan-2	1.29986	Membrane
P08581	MET	Hepatocyte growth factor receptor	1.21638	Membrane, Secreted
Q02952	AKAP12	A-kinase anchor protein 12	1.11151	Cytoplasm, Membrane, Cell cortex, Cytoskeleton
Q969G6	RFK	Riboflavin kinase	1.08619	Cytoplasm
O95340	PAPSS2	Bifunctional 3'-phosphoadenosine 5'-phosphosulfate synthase 2	1.05185
Q9UHB6	LIMA1;TRMT1	LIM domain and actin-binding protein 1	1.0088	Focal adhesion, Cytoskeleton, Cell junction, Cytoplasm
Q86VN1	VPS36	Vacuolar protein-sorting-associated protein 36	1.00667	Endosome, Nucleus, Late endosome, Cytoplasm, Membrane
Q9NX47	MARCH5	E3 ubiquitin-protein ligase MARCH5	0.965109	Endoplasmic reticulum membrane, Mitochondrion outer membrane
P09914	IFIT1	Interferon-induced protein with tetratricopeptide repeats 1	0.964481	Cytoplasm
H3BN98			0.960012
G3V1N2	HBA2	HCG1745306, isoform CRA_a	0.95899
P27105	STOM	Erythrocyte band 7 integral membrane protein	0.887349	Cytoplasm, Cytoplasmic vesicle, Melanosome, Cell membrane, Membrane raft, Cytoskeleton
Q96GX5	MASTL	Serine/threonine-protein kinase greatwall	0.87638	Nucleus, Cytoskeleton, Cleavage furrow, Cytoplasm, Centrosome, Microtubule organizing center
P43308	SSR2	Translocon-associated protein subunit beta	0.852382	Endoplasmic reticulum membrane
Q9Y5M8	SRPRB	Signal recognition particle receptor subunit beta	0.840418	Endoplasmic reticulum membrane
Q9ULC3	RAB23	Ras-related protein Rab-23	0.827089	Autophagosome, Cell membrane, Phagosome membrane, Cytoplasm, Endosome membrane, Phagosome, Cytoplasmic vesicle
P43007	SLC1A4	Neutral amino acid transporter A	0.819537	Membrane, Melanosome
Q9H496	TOR1AIP2	Torsin-1A-interacting protein 2, isoform IFRG15	0.80916
Q8IWB1	ITPRIP	Inositol 1,4,5-trisphosphate receptor-interacting protein	0.805463	Cell membrane
Q03135	CAV1	Caveolin-1	0.800086	Membrane raft, Cell membrane, Caveola, Membrane, Golgi apparatus membrane
Q86UE8	TLK2	Serine/threonine-protein kinase tousled-like 2	0.799727	Nucleus, Cytoskeleton, Perinuclear region, Cytoplasm
P08240	SRPR	Signal recognition particle receptor subunit alpha	0.792203	Endoplasmic reticulum membrane
P11166	SLC2A1	Solute carrier family 2, facilitated glucose transporter member 1	0.785677	Cell membrane, Melanosome
Q03393	PTS	6-pyruvoyl tetrahydrobiopterin synthase	0.784176
P04183	TK1	Thymidine kinase, cytosolic	0.781596	Cytoplasm
P15151	PVR	Poliovirus receptor	0.77152	Cell membrane, Secreted
P30622-2	CLIP1	CAP-Gly domain-containing linker protein 1	0.729819	Cytoplasmic vesicle membrane, Ruffle, Cytoskeleton, Cell projection, Cytoplasm
O43399-2	TPD52L2	Tumor protein D54	0.728123
O15344	MID1	E3 ubiquitin-protein ligase Midline-1	0.716755	Spindle, Cytoskeleton, Cytoplasm
Q8N556-2	AFAP1	Actin filament-associated protein 1	0.704407	Cytoskeleton, Cytoplasm
P62993	GRB2	Growth factor receptor-bound protein 2	0.703789	Cytoplasm, Golgi apparatus, Nucleus, Endosome
O00469-2	PLOD2	Procollagen-lysine,2-oxoglutarate 5-dioxygenase 2	0.694959	Rough endoplasmic reticulum membrane
Q13740-2	ALCAM	CD166 antigen	0.691685	Cell projection, Dendrite, Cell membrane, Secreted, Axon
Q9UJY1	HSPB8	Heat shock protein beta-8	0.689059	Nucleus, Cytoplasm
Q9UKK6	NXT1	NTF2-related export protein 1	0.685262	Nucleus speckle, Nucleus, Cytoplasm
Q8WX93	PALLD	Palladin	0.683802	Axon, Cytoskeleton, Ruffle, Lamellipodium, Growth cone, Cytoplasm, Sarcomere, Focal adhesion, Z line, Myofibril, Cell junction, Podosome, Cell projection
Q9UEY8-2	ADD3	Gamma-adducin	0.683769	Cytoplasm, Cytoskeleton, Cell membrane
Q86U90	YRDC	YrdC domain-containing protein, mitochondrial	0.681729	Membrane, Mitochondrion
P78330	PSPH	Phosphoserine phosphatase	0.679958
Q92643	PIGK	GPI-anchor transamidase	0.675492	Endoplasmic reticulum membrane
Q14240	EIF4A2	Eukaryotic initiation factor 4A-II	0.672673
Q7Z3C6	ATG9A	Autophagy-related protein 9A	0.670263	Golgi apparatus, Late endosome membrane, Endoplasmic reticulum membrane, trans-Golgi network membrane, Autophagosome membrane, Cytoplasmic vesicle
Q7Z4H7	HAUS6	HAUS augmin-like complex subunit 6	0.663907	Cytoskeleton, Spindle, Cytoplasm, Centrosome, Microtubule organizing center
K7ESQ2	SPC24	Kinetochore protein Spc24	0.659769
Q08499-6	PDE4D;DPYSL3	cAMP-specific 3',5'-cyclic phosphodiesterase 4D	0.65934	Apical cell membrane, Cytoskeleton, Microtubule organizing center, Centrosome, Cytoplasm, Membrane
Q8IV38	ANKMY2	Ankyrin repeat and MYND domain-containing protein 2	0.658291	Cilium, Cell projection
Q15363	TMED2	Transmembrane emp24 domain-containing protein 2	0.646725	COPI-coated vesicle membrane, cis-Golgi network membrane, Cytoplasmic vesicle, Endoplasmic reticulum membrane, Endoplasmic reticulum-Golgi intermediate compartment membrane, Golgi stack membrane, Cytoplasmic vesicle membrane, Golgi apparatus
P42566	EPS15	Epidermal growth factor receptor substrate 15	0.642944	Cell membrane, Early endosome membrane, Clathrin-coated pit, Cytoplasm, Membrane
Q96PU5	NEDD4L;ZNF227	E3 ubiquitin-protein ligase NEDD4-like	0.629319	Cytoplasm
Q13637	RAB32	Ras-related protein Rab-32	0.627351	Melanosome, Mitochondrion, Cytoplasmic vesicle, Mitochondrion outer membrane, Phagosome, Melanosome membrane, Phagosome membrane
Q5T8D3-3	ACBD5	Acyl-CoA-binding domain-containing protein 5	0.625386	Peroxisome membrane
P63218	GNG5	Guanine nucleotide-binding protein G(I)/G(S)/G(O) subunit gamma-5	0.622421	Cell membrane
Q01650	SLC7A5	Large neutral amino acids transporter small subunit 1	0.621279	Apical cell membrane, Cytosol, Cytoplasm
O75352	MPDU1	Mannose-P-dolichol utilization defect 1 protein	0.620157	Membrane
Q9NQ29	LUC7L	Putative RNA-binding protein Luc7-like 1	0.619758
Q8N3R9	MPP5	MAGUK p55 subfamily member 5	0.613384	Endomembrane system, Cell membrane, Tight junction, Cell junction
Q9UHR4	BAIAP2L1	Brain-specific angiogenesis inhibitor 1-associated protein 2-like protein 1	0.600136	Cytoskeleton, Cytoplasm
Q8NFJ5	GPRC5A	Retinoic acid-induced protein 3	0.599706	Cytoplasmic vesicle membrane, Cell membrane
Q8IZW8	TNS4	Tensin-4	0.598497	Cytoskeleton, Focal adhesion, Cytoplasm, Cell junction
Q9GZQ8	MAP1LC3B;MAP1LC3B2	Microtubule-associated proteins 1A/1B light chain 3B	0.594181	Cytoskeleton, Autophagosome, Endomembrane system, Cytoplasmic vesicle, Cytoplasm, Autophagosome membrane
Q12959	DLG1	Disks large homolog 1	0.593575	Cell membrane, Basolateral cell membrane, Endoplasmic reticulum membrane, Postsynaptic cell membrane, Postsynaptic density, Cell junction, Membrane, Sarcolemma, Synapse
Q96AC1	FERMT2	Fermitin family homolog 2	0.590512	Nucleus, Focal adhesion, Sarcomere, Cell projection, Cell junction, Membrane, Myofibril, Cell cortex, Cytoskeleton, Cell surface, Cytoplasm, I band, Lamellipodium membrane
P28347	TEAD1;TEAD4;TEAD2	Transcriptional enhancer factor TEF-1	0.586824	Nucleus
Q9BRT3	MIEN1	Migration and invasion enhancer 1	0.586576	Cytosol, Cytoplasm, Cell membrane
Q8N6M0	OTUD6B	OTU domain-containing protein 6B	0.586158
Q12929	EPS8	Epidermal growth factor receptor kinase substrate 8	0.585008	Synaptosome, Cell junction, Stereocilium, Cell projection, Cytoplasm, Synapse, Ruffle membrane, Cell cortex, Growth cone
P18031	PTPN1	Tyrosine-protein phosphatase non-receptor type 1	0.580406	Endoplasmic reticulum membrane
P07711	CTSL	Cathepsin L1	0.576115	Lysosome
Q9Y4X5	ARIH1	E3 ubiquitin-protein ligase ARIH1	0.575765	Nucleus, Cajal body, Cytoplasm
P33527	ABCC1	Multidrug resistance-associated protein 1	0.569656	Cell membrane
Q15758	SLC1A5	Neutral amino acid transporter B(0)	0.567304	Melanosome, Cell membrane
Q8TCG1	KIAA1524	Protein CIP2A	0.562096	Cytoplasm, Membrane
Q9H488	POFUT1	GDP-fucose protein O-fucosyltransferase 1	0.560306	Endoplasmic reticulum
O60488	ACSL4	Long-chain-fatty-acid--CoA ligase 4	0.560185	Endoplasmic reticulum membrane, Microsome membrane, Mitochondrion outer membrane, Peroxisome membrane
O75351	VPS4B	Vacuolar protein sorting-associated protein 4B	0.559018	Prevacuolar compartment membrane, Late endosome membrane
Q9BVM2	DPCD	Protein DPCD	0.557664
Q14643	ITPR1	Inositol 1,4,5-trisphosphate receptor type 1	0.549908	Cytoplasm, Cytoplasmic vesicle, Secretory vesicle membrane, Perinuclear region, Endoplasmic reticulum membrane
Q9NSU2	TREX1	Three-prime repair exonuclease 1	0.546501	Cytoplasm, Cytosol, Nucleus, Endoplasmic reticulum membrane
Q9NYP7	ELOVL5	Elongation of very long chain fatty acids protein 5	0.542661	Cell projection, Dendrite, Endoplasmic reticulum membrane
Q9UIS9	MBD1	Methyl-CpG-binding domain protein 1	0.541188	Chromosome, Nucleus matrix, Nucleus, Nucleus speckle
Q16763	UBE2S	Ubiquitin-conjugating enzyme E2 S	0.540053
Q8NFW8	CMAS	N-acylneuraminate cytidylyltransferase	0.539681	Nucleus
Q9NXV6	CDKN2AIP	CDKN2A-interacting protein	0.539153	Nucleus, Nucleoplasm
Q10471	GALNT2	Polypeptide N-acetylgalactosaminyltransferase 2	0.538034	Secreted, Golgi apparatus, Golgi stack membrane
P31150	GDI1	Rab GDP dissociation inhibitor alpha	0.537077	Golgi apparatus, Cytoplasm, trans-Golgi network
Q969T9	WBP2	WW domain-binding protein 2	0.535059
Q8IWE2	FAM114A1	Protein NOXP20	0.53408	Cytoplasm
Q53GA4	PHLDA2	Pleckstrin homology-like domain family A member 2	0.53238	Cytoplasm, Membrane
Q9NZN4	EHD2	EH domain-containing protein 2	0.531254	Cytosol, Caveola, Membrane, Cytoplasm, Endosome membrane, Cell membrane
Q9ULH0	KIDINS220	Kinase D-interacting substrate of 220 kDa	0.523656	Late endosome, Membrane
Q5VV41	ARHGEF16	Rho guanine nucleotide exchange factor 16	0.521447	Cytoplasm
P21926	CD9	CD9 antigen	0.520676	Membrane, Cell membrane
O14745	SLC9A3R1	Na(+)/H(+) exchange regulatory cofactor NHE-RF1	0.516355	Microvillus, Cytoplasm, Cell projection, Ruffle, Filopodium, Endomembrane system, Apical cell membrane
Q8WXE0	CASKIN2	Caskin-2	0.513684	Cytoplasm
Q7Z3B1	NEGR1	Neuronal growth regulator 1	0.510979	Cell membrane
Q14244	MAP7	Ensconsin	0.505202	Cytoskeleton, Perinuclear region, Basolateral cell membrane, Cytoplasm
P50502	ST13;ST13P4;ST13P5	Hsc70-interacting protein	0.503487	Cytoplasm
P05161	ISG15	Ubiquitin-like protein ISG15	0.498624	Secreted, Cytoplasm
Q9NUJ3	TCP11L1	T-complex protein 11-like protein 1	0.492584
Q9H446	RWDD1	RWD domain-containing protein 1	0.492079
P51784	USP11	Ubiquitin carboxyl-terminal hydrolase 11	0.485338	Cytoplasm, Nucleus
O14684	PTGES	Prostaglandin E synthase	0.485027	Membrane
P08134	RHOC	Rho-related GTP-binding protein RhoC	0.482621	Cell membrane, Cleavage furrow
O95365	ZBTB7A	Zinc finger and BTB domain-containing protein 7A	0.474583	Nucleus
Q9ULV4	CORO1C	Coronin-1C	0.47357	Lamellipodium, Cell membrane, Cytoskeleton, Cell projection, Cytoplasm
Q8NBF6	AVL9	Late secretory pathway protein AVL9 homolog	0.473182	Membrane, Recycling endosome
Q9BR61	ACBD6	Acyl-CoA-binding domain-containing protein 6	0.465997	Cytoplasm
P52943	CRIP2	Cysteine-rich protein 2	0.461948
P09497-2	CLTB	Clathrin light chain B	0.460296	Membrane, Cytoplasmic vesicle membrane, Coated pit
O75592	MYCBP2	E3 ubiquitin-protein ligase MYCBP2	0.450578	Nucleus
Q9H0P0-1	NT5C3A	Cytosolic 5'-nucleotidase 3A	0.449173	Endoplasmic reticulum, Cytoplasm
Q12872	SFSWAP	Splicing factor, suppressor of white-apricot homolog	0.448131	Nucleus
Q9UI12	ATP6V1H	V-type proton ATPase subunit H	0.447276
O95169	NDUFB8	NADH dehydrogenase [ubiquinone] 1 beta subcomplex subunit 8, mitochondrial	0.44592	Mitochondrion inner membrane
O75165	DNAJC13	DnaJ homolog subfamily C member 13	0.44592	Early endosome membrane, Early endosome, Endosome membrane
Q9H4L7	SMARCAD1	SWI/SNF-related matrix-associated actin-dependent regulator of chromatin subfamily A containing DEAD/H box 1	0.444132	Chromosome, Nucleus
Q96EK5	KIAA1279	KIF1-binding protein	0.443989	Cytoplasm, Cytoskeleton
Q13363	CTBP1	C-terminal-binding protein 1	0.441667	Cytoplasm, Nucleus
Q8IVL6	LEPREL2	Prolyl 3-hydroxylase 3	0.441216	Endoplasmic reticulum
A8CG34	POM121C	Nuclear envelope pore membrane protein POM 121C	0.440219	Endoplasmic reticulum membrane, Nucleus, Nuclear pore complex, Nucleus membrane
Q99747	NAPG	Gamma-soluble NSF attachment protein	0.434806	Membrane
Q8N3E9	PLCD3	1-phosphatidylinositol 4,5-bisphosphate phosphodiesterase delta-3	0.433313	Cleavage furrow, Cytoplasm, Membrane
Q9NVQ4	FAIM	Fas apoptotic inhibitory molecule 1	0.432672	Cytoplasm
Q86SF2	GALNT7	N-acetylgalactosaminyltransferase 7	0.427716	Golgi apparatus membrane
Q7Z2W4	ZC3HAV1	Zinc finger CCCH-type antiviral protein 1	0.426942	Cytoplasm, Nucleus
P11234	RALB	Ras-related protein Ral-B	0.424174	Cell membrane
Q06124	PTPN11	Tyrosine-protein phosphatase non-receptor type 11	0.422866	Nucleus, Cytoplasm
Q9Y547	HSPB11	Intraflagellar transport protein 25 homolog	0.42141	Cilium, Cell projection
Q8IYI6	EXOC8	Exocyst complex component 8	0.420908	Cell projection, Cytoplasm, Growth cone
Q9UJ70	NAGK	N-acetyl-D-glucosamine kinase	0.419921
Q15392	DHCR24	Delta(24)-sterol reductase	0.419457	Golgi apparatus membrane, Endoplasmic reticulum membrane
Q92538	GBF1	Golgi-specific brefeldin A-resistance guanine nucleotide exchange factor 1	0.416916	Lipid droplet, Golgi apparatus, cis-Golgi network, Cytoplasm, Membrane, Endoplasmic reticulum-Golgi intermediate compartment, trans-Golgi network
Q6UW63	KDELC1	KDEL motif-containing protein 1	0.415102	Endoplasmic reticulum lumen
Q9Y6B6	SAR1B;DKFZp434B2017	GTP-binding protein SAR1b	0.413213	Golgi apparatus, Endoplasmic reticulum membrane, Golgi stack membrane
Q86XL3	ANKLE2	Ankyrin repeat and LEM domain-containing protein 2	0.41291	Endoplasmic reticulum membrane
P49189	ALDH9A1	4-trimethylaminobutyraldehyde dehydrogenase	0.408822	Cytoplasm
Q9NVI1	FANCI	Fanconi anemia group I protein	0.408596	Nucleus
P50151	GNG10;DNAJC25	Guanine nucleotide-binding protein G(I)/G(S)/G(O) subunit gamma-10	0.407554	Cell membrane
Q8N0X7	SPG20	Spartin	0.40739	Midbody, Cytoplasm
Q15386	UBE3C	Ubiquitin-protein ligase E3C	0.407351	Nucleus
F8VWA6	MON2	Protein MON2 homolog	0.406662
O43516	WIPF1	WAS/WASL-interacting protein family member 1	0.402687	Cytoskeleton, Ruffle, Cytoplasmic vesicle, Cell projection, Cytoplasm
P14735	IDE	Insulin-degrading enzyme	0.401444	Cytoplasm, Secreted, Cell membrane
Q9Y4C2	FAM115A	TRPM8 channel-associated factor 1	0.401034	Cell membrane
P20340	RAB6A	Ras-related protein Rab-6A	0.393601	Golgi apparatus membrane
O14907	TAX1BP3	Tax1-binding protein 3	0.390915	Cell membrane, Nucleus, Cytoplasm
Q9NZM1	MYOF	Myoferlin	0.383668	Cell membrane, Cytoplasmic vesicle membrane, Nucleus membrane
P12277	CKB	Creatine kinase B-type	0.383654	Cytoplasm
Q9UEY8	ADD3	Gamma-adducin	0.37947	Cytoplasm, Cytoskeleton, Cell membrane
Q96A49	SYAP1	Synapse-associated protein 1	0.376509
Q92973	TNPO1	Transportin-1	0.374083	Nucleus, Cytoplasm
P37235	HPCAL1;HPCA	Hippocalcin-like protein 1	0.368505	Membrane
Q3V6T2	CCDC88A	Girdin	0.366542	Centriole, Centrosome, Microtubule organizing center, Cytosol, Cytoplasmic vesicle, Cell projection, Membrane, Cell membrane, Cytoplasm, Cilium basal body, Cytoskeleton, Lamellipodium
Q9UM00	TMCO1	Calcium load-activated calcium channel	0.364457	Golgi apparatus membrane, Endoplasmic reticulum membrane
P20933	AGA	N(4)-(beta-N-acetylglucosaminyl)-L-asparaginase	0.364437	Lysosome
P08195	SLC3A2	4F2 cell-surface antigen heavy chain	0.360845	Melanosome, Apical cell membrane
P00390-2	GSR	Glutathione reductase, mitochondrial	0.359702	Mitochondrion, Cytoplasm
Q6P996	PDXDC1	Pyridoxal-dependent decarboxylase domain-containing protein 1	0.357664
Q9H497	TOR3A	Torsin-3A	0.355499	Cytoplasm, Endoplasmic reticulum lumen
O00233	PSMD9	26S proteasome non-ATPase regulatory subunit 9	0.354988
Q96RL7	VPS13A	Vacuolar protein sorting-associated protein 13A	0.354658
O95563	MPC2	Mitochondrial pyruvate carrier 2	0.353229	Mitochondrion inner membrane
Q8NB90	SPATA5	Spermatogenesis-associated protein 5	0.352202	Mitochondrion, Cytoplasm
O95817	BAG3	BAG family molecular chaperone regulator 3	0.349689
Q9Y570	PPME1	Protein phosphatase methylesterase 1	0.348287
P55145	MANF	Mesencephalic astrocyte-derived neurotrophic factor	0.347821	Secreted
Q7Z2K6	ERMP1	Endoplasmic reticulum metallopeptidase 1	0.344021	Endoplasmic reticulum membrane
Q9NRL3	STRN4	Striatin-4	0.342282	Dendritic spine, Cell projection, Cytoplasm, Membrane
Q12965	MYO1E	Unconventional myosin-Ie	0.341817	Cytoskeleton, Cytoplasm, Clathrin-coated vesicle, Cell junction, Cytoplasmic vesicle
O43676	NDUFB3	NADH dehydrogenase [ubiquinone] 1 beta subcomplex subunit 3	0.337181	Mitochondrion inner membrane
Q9NPD8	UBE2T	Ubiquitin-conjugating enzyme E2 T	0.332952	Nucleus
P45880	VDAC2	Voltage-dependent anion-selective channel protein 2	0.329452	Mitochondrion outer membrane
Q9BY89	KIAA1671	Uncharacterized protein KIAA1671	0.329293
O43175	PHGDH	D-3-phosphoglycerate dehydrogenase	0.322973
P10515	DLAT	Dihydrolipoyllysine-residue acetyltransferase component of pyruvate dehydrogenase complex, mitochondrial	0.318628	Mitochondrion matrix
Q9H7Z3	NRDE2	Protein NRDE2 homolog	0.317144
P49427	CDC34	Ubiquitin-conjugating enzyme E2 R1	0.315029	Nucleus, Cytoplasm
Q15008	PSMD6	26S proteasome non-ATPase regulatory subunit 6	0.314967
P35606	COPB2	Coatomer subunit beta'	0.313273	COPI-coated vesicle membrane, Golgi apparatus membrane, Cytoplasm, Cytosol, Cytoplasmic vesicle
O43837	IDH3B	Isocitrate dehydrogenase [NAD] subunit beta, mitochondrial	0.304068	Mitochondrion
O95163	IKBKAP	Elongator complex protein 1	0.297968	Nucleus, Cytoplasm
Q14527	HLTF	Helicase-like transcription factor	0.29718	Cytoplasm, Nucleolus, Nucleus, Nucleoplasm
Q96AG4	LRRC59	Leucine-rich repeat-containing protein 59	0.295191	Endoplasmic reticulum membrane, Microsome membrane, Nucleus envelope
Q9UH65	SWAP70	Switch-associated protein 70	0.292472	Cell projection, Cytoplasm, Nucleus, Lamellipodium, Cell membrane, Cytoskeleton
P54709	ATP1B3	Sodium/potassium-transporting ATPase subunit beta-3	0.291395	Melanosome, Cell membrane
O75955	FLOT1	Flotillin-1	0.287371	Membrane, Caveola, Melanosome, Endosome, Cell membrane, Membrane raft
Q9H6S0	YTHDC2	Probable ATP-dependent RNA helicase YTHDC2	0.279473
P61019	RAB2A	Ras-related protein Rab-2A	0.276699	Melanosome, Endoplasmic reticulum membrane, Golgi apparatus membrane, Endoplasmic reticulum-Golgi intermediate compartment membrane
Q9UNF1	MAGED2	Melanoma-associated antigen D2	0.265141
P31327	CPS1	Carbamoyl-phosphate synthase [ammonia], mitochondrial	0.262881	Mitochondrion, Nucleolus, Nucleus
P06753-2	TPM3	Tropomyosin alpha-3 chain	0.261293	Cytoskeleton, Cytoplasm
O75369-8	FLNB	Filamin-B	0.231051	Sarcomere, Cytoskeleton, Cell cortex, Z line, Myofibril, Cytoplasm
