## Supplementary material for "Proteomics identifies signal peptide features determining the substrate specificity in human Sec62/Sec63-dependent ER protein import": Table S4

### Sheet: Sheet 1
UniProt ID	Gene name	log2 fold change	SP or TMH	TM regions	N-glyc sites	SP or TMH sequence	TMH position	GP %	Hph	delta G
Q9BRK5-6	SDF4	-2.13458	SP	0	1	MVWPWVAMASRWGPLIGLAPCCLWLLGAVLLMDASA		16,66	1.1622	0.277
Q14554	PDIA5	-1.9812	SP	0	0	MARAGPAWLLLAIWVVLPSWL		14,28	1.2752	-0.019
Q99470	SDF2	-1.3909	SP	0	0	MAVVPLLLLGGLWSAVGA		22,23	1.7789	1.323
Q15582	TGFBI	-1.11823	SP	0	0	MALFVRLLALALALALGPAATLA		8,7	1.7287	-1,926
Q96AY3	FKBP10	-1.05905	SP	0	7	MFPAGPPSHSLLRLPLLQLLLLVVQA		19,23	0.9462	4.247
Q9H5K3	POMK	-0.968498	TMH	1	3	VGLLLIMALMNTLLYLCLDHFFI	21 - 43	4,35	1,8983	-0,095
Q8NBK3	SUMF1	-0.922214	SP	0	1	MAAPALGLVCGRCPELGLVLLLLLLSLLCGAAG		21,21	1.6091	-0,198
Q99674	CGREF1	-0.715154	SP	0	0	MLPLTMTVLILLLLPTGQA		15,79	1.5779	0.285
Q6MZW2	FSTL4	-0.712983	SP	0	1	MKPGGFWLHLTLLGASLPAALG		27,27	0.7032	2.572
Q9NXG6	P4HTM	-0.700311	TMH	1	3	FLVLMVFVHLYLGNVLALLLF	61 - 81	4,76	2,379	-0,816
O00584	RNASET2	-0.669515	SP	0	3	MRPAALRGALLGCLCLALLCLGGA		20,84	1.2767	-1,252
O94905	ERLIN2	-0.659443	TMH	1	1	LGAVVAVASSFFCASLFSAVH	4 - 24	4,76	1,6648	1,947
Q96N66	MBOAT7	-0.629876	TMH	7	1	LVVLLISIPIGFLFKKAGPGL	9 - 29	23,81	1,579	2,483
P10619	CTSA	-0.59607	SP	0	2	MIRAAPPPLFLLLLLLLLLVSWASRGEA		14,28	1.2357	-1.842
Q9BRK5	SDF4	-0.551397	SP	0	1	MVWPWVAMASRWGPLIGLAPCCLWLLGAVLLMDASA		16,66	1.1622	0.277
P30486	HLA-B	-0.538235	SP	1	1	MLVMAPRTVLLLLSAALALTETWA		4,17	1.2933	0.061
P52569	SLC7A2	-0.51185	TMH	14	3	DLIALGVGSTLGAGVYVLAGEV	38 - 59	22,73	1,2409	2,693
Q9H0U3	MAGT1	-0.484477	SP	4	1	MAARWRFWCVSVTMVVALLIVCDVPSASA		3,45	1.2269	-0,714
Q8NBJ7	SUMF2	-0.460405	SP	0	1	MARHGLPLLPLLSLLVGAWLKLGNG		24	0.7708	2.076
Q9UBS4	DNAJB11	-0.437773	SP	0	1	MAPQNLSTFCLLLLYLIGAVIA		9,1	1.5582	1.003
P00403	MT-CO2	-0.393599	SP	0	0	MTKLILLTGLVLILNLQLGSA		9,52	1.53	-0,125
Q8NBS9	TXNDC5	-0.317693	SP	0	0	MPARPGRLLPLLARPAALTALLLLLLGHGGGG		31,25	0.58	2.482
Q5JTH9	RRP12	-0.312808	TMH	1	0	LVLIYPGLVGAVTMVSCSILA	903 - 923	14,28	1,9724	1,123
Q9NYU2	UGGT1	-0.310285	SP	0	2	MGCKGDASGACAAGALPVTGVCYKMGVLVVLTVLWLFSSVKA		16,67	1.0183	N/A
