## Supplementary material for "Proteomics identifies signal peptide features determining the substrate specificity in human Sec62/Sec63-dependent ER protein import": Table S5

### Sheet: Sheet 1
gene	n_net	n_len	h_hyd	h_len	c_pol	c_len	per_gp	hydrophobic	delta_g	seq
CGREF1	0	3	2.9091	11	1.354	5	0.1579	1.5779	0.285	MLPLTMTVLILLLLPTGQA
CTSA	1	8	3.75	12	13.4175	8	0.1428	1.2357	-1.842	MIRAAPPPLFLLLLLLLLLVSWASRGEA
DNAJB11	0	5	2.5083	12	0.052	5	0.091	1.5582	1.003	MAPQNLSTFCLLLLYLIGAVIA
FKBP10	1	10	1.96	12	0.9475	4	0.1923	0.9462	4.247	MFPAGPPSHSLLRLPLLQLLLLVVQA
FSTL4	1	5	1.45	12	0.342	5	0.2727	0.7032	2.572	MKPGGFWLHLTLLGASLPAALG
HLA-B	2	7	2.25	12	11.064	5	0.0417	1.2933	0.061	MLVMAPRTVLLLLSAALALTETWA
MAGT1	2	6	2.64	16	7.8214	7	0.0345	1.2269	-0.714	MAARWRFWCVSVTMVVALLIVCDVPSASA
MT-CO2	NA	NA	NA	NA	NA	NA	0.0952	1.53	-0.125	MTKLILLTGLVLILNLQLGSA
PDIA5	1	6	2.6709	11	1.26	7	0.1428	1.2752	-0.019	MARAGPAWLLLAIWVVLPSWL
RNASET2	2	7	2.3933	12	0.322	5	0.2084	1.2767	-1.252	MRPAALRGALLGCLCLALLCLGGA
SDF2	0	1	2.0717	12	0.36	5	0.2223	1.7789	1.323	MAVVPLLLLGGLWSAVGA
SDF4	1	14	2.1913	16	13.3138	8	0.1666	1.1622	0.277	MVWPWVAMASRWGPLIGLAPCCLWLLGAVLLMDASA
SUMF1	NA	NA	NA	NA	NA	NA	0.2121	1.6091	-0.198	MAAPALGLVCGRCPELGLVLLLLLLSLLCGAAG
SUMF2	2	7	2.1846	13	10.602	5	0.24	0.7708	2.076	MARHGLPLLPLLSLLVGAWLKLGNG
TGFBI	1	6	2.4145	11	0.5617	6	0.087	1.7287	-1.926	MALFVRLLALALALALGPAATLA
TXNDC5	NA	NA	NA	NA	NA	NA	0.3125	0.58	2.482	MPARPGRLLPLLARPAALTALLLLLLGHGGGG
UGGT1	NA	NA	NA	NA	NA	NA	0.1667	1.0183	NA	MGCKGDASGACAAGALPVTGVCYKMGVLVVLTVLWLFSSVKA
