## Supplementary material for "Proteomics identifies signal peptide features determining the substrate specificity in human Sec62/Sec63-dependent ER protein import": Table S7

### Sheet: Sheet 1
Accession	Gene	Full protein name	log2 fold change	Subcellular location
P46779-3	RPL28	60S ribosomal protein L28	-4.85556	cytosol, extracellular exosome
P19105	MYL12A	Myosin regulatory light chain 12A	-4.36076	cytosol, Cytoskeleton, extracellular exosome
M0R1K1	ZNF548	Zinc finger protein 548	-3.68572
I3L398	P4HB	Protein disulfide-isomerase	-3.23501	endoplasmic reticulum
Q7RTP0	NIPA1	Magnesium transporter NIPA1	-2.95368	Early endosome, Cell membrane
P34947	GRK5	G protein-coupled receptor kinase 5	-2.88407	Cytoplasm, Cell membrane, Nucleus
Q9UGP8	SEC63	Translocation protein SEC63 homolog	-2.2106	Endoplasmic reticulum membrane
Q8IUC8	GALNT13	Polypeptide N-acetylgalactosaminyltransferase 13	-1.76279	Golgi apparatus membrane
Q96PD2	DCBLD2	Discoidin, CUB and LCCL domain-containing protein 2	-1.59445	Membrane
O60673	REV3L	DNA polymerase zeta catalytic subunit	-1.36138	Nucleus
Q8N511	TMEM199	Transmembrane protein 199	-1.17826	Cytoplasmic vesicle, COPI-coated vesicle membrane, Endoplasmic reticulum-Golgi intermediate compartment membrane
Q99541	PLIN2	Perilipin-2	-1.02832	Membrane
O14556	GAPDHS	Glyceraldehyde-3-phosphate dehydrogenase, testis-specific	-0.98618	Cytoplasm
Q8N357	SLC35F6;C2orf18	Solute carrier family 35 member F6	-0.967605	Lysosome membrane, Mitochondrion
Q9UGR2-2	ZC3H7B	Zinc finger CCCH domain-containing protein 7B	-0.90981	Nucleus
P38435	GGCX	Vitamin K-dependent gamma-carboxylase	-0.875619	Endoplasmic reticulum membrane
O95544	NADK	NAD kinase	-0.822035
Q8IWB9	TEX2	Testis-expressed sequence 2 protein	-0.761768	Membrane
Q15582	TGFBI	Transforming growth factor-beta-induced protein ig-h3	-0.729262	Extracellular space, Secreted, Extracellular matrix
Q96AQ6	PBXIP1	Pre-B-cell leukemia transcription factor-interacting protein 1	-0.722071	Cytoskeleton, Nucleus, Cytoplasm
B4E1K0	KIF23	Kinesin-like protein KIF23	-0.638555	Cytoplasm, Cytoskeleton, Spindle, Midbody, Nucleus
