## Supplementary material for "Proteomics identifies signal peptide features determining the substrate specificity in human Sec62/Sec63-dependent ER protein import": Table S8

### Sheet: Sheet 1
Accession	Gene	Full protein name	log2 fold change	Subcellular location
Q9Y6A9	SPCS1	Signal peptidase complex subunit 1	4.22928	Microsome membrane, Endoplasmic reticulum membrane
P06454	PTMA	Prothymosin alpha	1.447	Nucleus
P23025	XPA	DNA repair protein complementing XP-A cells	1.397	Nucleus
Q8WV74	NUDT8	Nucleoside diphosphate-linked moiety X motif 8	1.24274
Q15361	TTF1	Transcription termination factor 1	0.973637	Nucleolus, Nucleus
Q96EK6	GNPNAT1	Glucosamine 6-phosphate N-acetyltransferase	0.783175	Golgi apparatus membrane, Endosome membrane
Q08AD1	CAMSAP2	Calmodulin-regulated spectrin-associated protein 2	0.760921	Cytoplasm, Cytoskeleton
Q86TG7	PEG10	Retrotransposon-derived protein PEG10	0.731743	Nucleus, Cytoplasm
Q15437	SEC23B	Protein transport protein Sec23B	0.731043	Endoplasmic reticulum membrane, Golgi apparatus membrane, Endoplasmic reticulum-Golgi intermediate compartment membrane
Q99504	EYA3	Eyes absent homolog 3	0.722599	Cytoplasm, Nucleus
Q01968-2	OCRL	Inositol polyphosphate 5-phosphatase OCRL-1	0.701952	Clathrin-coated pit, Phagosome membrane, trans-Golgi network, Endosome, Photoreceptor outer segment, Golgi apparatus, Cell projection, Membrane, Cytoplasmic vesicle, Cilium, Early endosome membrane
Q08499-6	PDE4D;DPYSL3	cAMP-specific 3',5'-cyclic phosphodiesterase 4D	0.611491	Apical cell membrane, Cytoskeleton, Microtubule organizing center, Centrosome, Cytoplasm, Membrane
O00391	QSOX1	Sulfhydryl oxidase 1	0.435016	Secreted, Extracellular space, Golgi apparatus membrane
