## Supplementary material for "Proteomics identifies signal peptide features determining the substrate specificity in human Sec62/Sec63-dependent ER protein import": Table S9

### Sheet: Sheet 1
UniProt ID	Gene name	log2 fold change	SS or TMH	TM regions	N-glyc. sites	SP or TMH sequence	TMH position	GP %	Hph	delta G
Q7RTP0	NIPA1	-2.95368	TMH	9	0	VSLGLGVAVVSSLVNGSTFVL	28 - 48	8.7	1.7287	2.618
Q8IUC8	GALNT13	-1.76279	TMH	1	3	VYCKVVLATSLMWVLVDVFLLLY	5 - 27	9.52	1.5381	-0.402
Q96PD2	DCBLD2	-1.59445	SP	1	6	MASRAVVRARRCPQCPQVRAAAAAPAWAALPLSRSLPPCSNSSSFSMPLFLLLLLVLLLLLEDAGA		0	1.9274	NA
Q8N511	TMEM199	-1.17826	TMH	2	0	LVITIFNFIVTVVAAFVCTYL	146 - 166	12.13	0.5233	-0.893
Q8N357	SLC35F6	-0.967605	SP	9	1	MAWTKYQLFLAGLMLVTG		0	2.3	2.112
P38435	GGCX	-0.875619	TMH	5	2	PASLAVFRFLFGFLMVLDIPQ	61 - 81	11.11	0.8872	1.521
Q8IWB9	TEX2	-0.761768	TMH	2	1	TLGFFIMCVYVYLILPLPHYV	475 - 495	14.28	1.2419	0.228
Q15582	TGFBI	-0.729262	SP	0	0	MALFVRLLALALALALGPAATLA		8.7	1.6457	-1.926
