## Supplementary material for "Proteomics identifies signal peptide features determining the substrate specificity in human Sec62/Sec63-dependent ER protein import": Table S11

### Sheet: Sheet 1
Accession	Gene	Full protein name	log2 fold change	Subcellular location
Q9UBS4	DNAJB11	DnaJ homolog subfamily B member 11	-6.8171	Endoplasmic reticulum lumen
Q68DQ2	CRYBG3	Very large A-kinase anchor protein	-6.60522
Q14554	PDIA5	Protein disulfide-isomerase A5	-5.7168	Endoplasmic reticulum lumen
Q99470	SDF2	Stromal cell-derived factor 2	-4.86989	Secreted
Q99442	SEC62	Translocation protein SEC62	-4.49636	Endoplasmic reticulum membrane
Q9BWS9	CHID1	Chitinase domain-containing protein 1	-4.30446	Secreted, Lysosome
Q13217	DNAJC3	DnaJ homolog subfamily C member 3	-4.0986	Endoplasmic reticulum
Q66LE6	PPP2R2D	Serine/threonine-protein phosphatase 2A 55 kDa regulatory subunit B delta isoform	-3.8879	Cytoplasm
O14656	TOR1A	Torsin-1A	-3.84117	Cell projection, Cytoplasmic vesicle, Endoplasmic reticulum lumen, Nucleus membrane, Synaptic vesicle, Secretory vesicle, Cytoplasm, Cytoplasmic vesicle membrane, Growth cone, Cytoskeleton
Q9P135	NA	PRO3077	-3.66091
Q9NZ08	ERAP1	Endoplasmic reticulum aminopeptidase 1	-3.44366	Endoplasmic reticulum membrane
Q13308-6	PTK7	Inactive tyrosine-protein kinase 7	-3.1844	Membrane, Cell junction
P98174	FGD1	FYVE, RhoGEF and PH domain-containing protein 1	-3.0991	Cytoplasm, Cell projection, Cytoskeleton, Ruffle, Lamellipodium
P42898	MTHFR	Methylenetetrahydrofolate reductase	-2.85621
Q92820	GGH	Gamma-glutamyl hydrolase	-2.77848	Lysosome, Melanosome, Extracellular space, Secreted
O14672	ADAM10	Disintegrin and metalloproteinase domain-containing protein 10	-2.77187	Cell membrane, Golgi apparatus membrane
Q8NBL1	POGLUT1	Protein O-glucosyltransferase 1	-2.7322	Endoplasmic reticulum lumen
Q8IX04	UEVLD	Ubiquitin-conjugating enzyme E2 variant 3	-2.66577
P12109	COL6A1	Collagen alpha-1(VI) chain	-2.62828	Extracellular space, Secreted, Extracellular matrix
P08631	HCK	Tyrosine-protein kinase HCK	-2.61598	Caveola, Cytoplasm, Golgi apparatus, Cytoskeleton, Cytosol, Cytoplasmic vesicle, Membrane, Lysosome, Cell junction, Cell projection, Secretory vesicle, Podosome membrane, Focal adhesion, Cell membrane, Nucleus
Q6PIY7	PAPD4	Poly(A) RNA polymerase GLD2	-2.52259	Nucleus, Cytoplasm
Q96PY6	NEK1	Serine/threonine-protein kinase Nek1	-2.28634	Cytoskeleton, Nucleus, Centrosome, Microtubule organizing center, Cytoplasm
Q08357	SLC20A2	Sodium-dependent phosphate transporter 2	-2.28419	Cell membrane
P07339	CTSD	Cathepsin D	-2.27769	Lysosome, Secreted, Extracellular space, Melanosome
Q8WUD1	RAB2B	Ras-related protein Rab-2B	-2.26166	Golgi apparatus membrane, Endoplasmic reticulum membrane, Cell membrane
Q17RY6	LY6K	Lymphocyte antigen 6K	-2.25498	Cytoplasm, Secreted, Cell membrane
Q7RTS1	BHLHA15	Class A basic helix-loop-helix protein 15	-2.21662	Nucleus
P23470	PTPRG	Receptor-type tyrosine-protein phosphatase gamma	-2.19673	Membrane
Q92508	PIEZO1	Piezo-type mechanosensitive ion channel component 1	-2.17509	Lamellipodium membrane, Cell projection, Endoplasmic reticulum-Golgi intermediate compartment membrane, Endoplasmic reticulum membrane, Cell membrane
O15533	TAPBP	Tapasin	-2.1566	Endoplasmic reticulum membrane
Q4VC05-2	BCL7A	B-cell CLL/lymphoma 7 protein family member A	-2.13165
Q92994	BRF1	Transcription factor IIIB 90 kDa subunit	-2.12202	Nucleus
Q9UI10-3	EIF2B4	Translation initiation factor eIF-2B subunit delta	-2.06239
P16870	CPE	Carboxypeptidase E	-2.06147	Secreted, Secretory vesicle membrane, Nucleus, Cytoplasmic vesicle
Q96HD1	CRELD1	Cysteine-rich with EGF-like domain protein 1	-1.96687	Membrane
B7ZAP0	RABGAP1L	Rab GTPase-activating protein 1-like, isoform 10	-1.91198
O94925	GLS	Glutaminase kidney isoform, mitochondrial	-1.90479	Mitochondrion, Cytoplasm, Cytosol
P10253	GAA	Lysosomal alpha-glucosidase	-1.89548	Lysosome membrane, Lysosome
Q7L2Z9	CENPQ	Centromere protein Q	-1.85125	Nucleus, Chromosome, Centromere
P40425	PBX2	Pre-B-cell leukemia transcription factor 2	-1.84444	Nucleus
Q9BXF6	RAB11FIP5	Rab11 family-interacting protein 5	-1.82828	Early endosome membrane, Recycling endosome membrane, Secretory vesicle membrane, Cytoplasmic vesicle, Mitochondrion membrane, Cytoplasm, Golgi apparatus membrane
G3XAK4	PON2	Paraoxonase 2, isoform CRA_c	-1.78902
Q9HB40	SCPEP1	Retinoid-inducible serine carboxypeptidase	-1.74695	Secreted
Q9Y3A6	TMED5	Transmembrane emp24 domain-containing protein 5	-1.72561	cis-Golgi network membrane, Endoplasmic reticulum-Golgi intermediate compartment membrane, Golgi apparatus, Endoplasmic reticulum membrane
O43852	CALU	Calumenin	-1.72528	Sarcoplasmic reticulum lumen, Endoplasmic reticulum membrane, Secreted, Golgi apparatus, Melanosome
P23229	ITGA6	Integrin alpha-6	-1.70362	Cell membrane
Q99942	RNF5	E3 ubiquitin-protein ligase RNF5	-1.65424	Endoplasmic reticulum membrane, Mitochondrion membrane, Membrane
Q13393	PLD1	Phospholipase D1	-1.63376	Cytoplasm, Golgi apparatus membrane, Perinuclear region, Endoplasmic reticulum membrane, Late endosome membrane
O43852-4	CALU	Calumenin	-1.60523	Sarcoplasmic reticulum lumen, Endoplasmic reticulum membrane, Secreted, Golgi apparatus, Melanosome
C9JZG2	GART	Trifunctional purine biosynthetic protein adenosine-3	-1.58009
P30291	WEE1	Wee1-like protein kinase	-1.57064	Nucleus
P06280	GLA	Alpha-galactosidase A	-1.55225	Lysosome
Q8TEM1	NUP210	Nuclear pore membrane glycoprotein 210	-1.5386	Nucleus, Nucleus membrane, Nuclear pore complex, Endoplasmic reticulum membrane
P51688	SGSH	N-sulphoglucosamine sulphohydrolase	-1.50673	Lysosome
A6QRH6	FAM3A	Protein FAM3A	-1.50365	Secreted
Q9P0L2	MARK1	Serine/threonine-protein kinase MARK1	-1.4846	Cytoplasm, Cell membrane, Cytoskeleton
Q9H7B4	SMYD3	Histone-lysine N-methyltransferase SMYD3	-1.47843	Nucleus, Cytoplasm
O60583	CCNT2	Cyclin-T2	-1.43858	Cytoplasm, Perinuclear region, Nucleus
Q4VCS5	AMOT	Angiomotin	-1.4261	Cell junction, Tight junction
Q00613	HSF1	Heat shock factor protein 1	-1.42585	Cytoplasm, Nucleus
O00584	RNASET2	Ribonuclease T2	-1.39966	Lysosome lumen, Endoplasmic reticulum lumen, Secreted
Q16560	SNRNP35	U11/U12 small nuclear ribonucleoprotein 35 kDa protein	-1.38937	Nucleus
Q96DZ1	ERLEC1	Endoplasmic reticulum lectin 1	-1.38213	Endoplasmic reticulum lumen
Q96Q05	TRAPPC9	Trafficking protein particle complex subunit 9	-1.36988	Golgi apparatus, cis-Golgi network, Cytoplasm, Endoplasmic reticulum
O95427	PIGN	GPI ethanolamine phosphate transferase 1	-1.36289	Endoplasmic reticulum membrane
Q9NXG6	P4HTM	Transmembrane prolyl 4-hydroxylase	-1.36249	Endoplasmic reticulum membrane
Q8IW45	CARKD	ATP-dependent (S)-NAD(P)H-hydrate dehydratase	-1.34706	Mitochondrion
O43353	RIPK2	Receptor-interacting serine/threonine-protein kinase 2	-1.33448	Cytoplasm
P78536	ADAM17	Disintegrin and metalloproteinase domain-containing protein 17	-1.32518	Membrane
Q9H6E4	CCDC134	Coiled-coil domain-containing protein 134	-1.31145	Secreted
Q7Z4H8	KDELC2	KDEL motif-containing protein 2	-1.30679	Endoplasmic reticulum lumen
Q9H6R3	ACSS3	Acyl-CoA synthetase short-chain family member 3, mitochondrial	-1.3026	Mitochondrion
Q9P0J7	KCMF1	E3 ubiquitin-protein ligase KCMF1	-1.29691
Q9UER7	DAXX	Death domain-associated protein 6	-1.29484	Nucleoplasm, Nucleus, Nucleolus, Chromosome, PML body, Centromere, Cytoplasm
Q9Y483	MTF2	Metal-response element-binding transcription factor 2	-1.2933	Nucleus
Q9H008	LHPP	Phospholysine phosphohistidine inorganic pyrophosphate phosphatase	-1.29315	Cytoplasm, Nucleus
P26885	FKBP2	Peptidyl-prolyl cis-trans isomerase FKBP2	-1.28611	Endoplasmic reticulum membrane
Q6Y288	B3GALTL	Beta-1,3-glucosyltransferase	-1.28326	Endoplasmic reticulum membrane
P08236	GUSB	Beta-glucuronidase	-1.28243	Lysosome
Q8TDW0	LRRC8C	Volume-regulated anion channel subunit LRRC8C	-1.27763	Cell membrane, Endoplasmic reticulum membrane
O60907	TBL1X	F-box-like/WD repeat-containing protein TBL1X	-1.27532	Nucleus
Q7Z3D6-2	C14orf159	UPF0317 protein C14orf159, mitochondrial	-1.27287	Mitochondrion
Q9UBR2	CTSZ	Cathepsin Z	-1.27212	Lysosome
Q9Y680	FKBP7	Peptidyl-prolyl cis-trans isomerase FKBP7	-1.26421	Endoplasmic reticulum lumen
Q8N6S5	ARL6IP6	ADP-ribosylation factor-like protein 6-interacting protein 6	-1.26184	Membrane
Q16881-2	TXNRD1	Thioredoxin reductase 1, cytoplasmic	-1.25454	Cytoplasm, Nucleus
Q10589	BST2	Bone marrow stromal antigen 2	-1.24273	Cytoplasm, trans-Golgi network, Late endosome, Apical cell membrane, Cell membrane, Golgi apparatus, Membrane raft
Q13162	PRDX4	Peroxiredoxin-4	-1.23795	Secreted, Cytoplasm
O43463	SUV39H1	Histone-lysine N-methyltransferase SUV39H1	-1.23061	Centromere, Chromosome, Nucleus lamina, Nucleoplasm, Nucleus
P15104	GLUL	Glutamine synthetase	-1.22032	Cytoplasm, Mitochondrion
Q9Y272	RASD1	Dexamethasone-induced Ras-related protein 1	-1.21942	Nucleus, Cell membrane, Perinuclear region, Cytoplasm
P17050	NAGA	Alpha-N-acetylgalactosaminidase	-1.21678	Lysosome
Q9UKS6	PACSIN3	Protein kinase C and casein kinase substrate in neurons protein 3	-1.20287	Cytoplasm, Cell membrane
Q9H8M5	CNNM2	Metal transporter CNNM2	-1.1859	Cell membrane
Q9H3G5	CPVL	Probable serine carboxypeptidase CPVL	-1.18132
P42785	PRCP	Lysosomal Pro-X carboxypeptidase	-1.16019	Lysosome
B4DLE8	CRYBG3	Very large A-kinase anchor protein	-1.15459
Q9UM22	UCC1;EPDR1	Mammalian ependymin-related protein 1	-1.14379	Secreted
P04083	ANXA1	Annexin A1	-1.1325	Cell projection, Lateral cell membrane, Cytoplasmic vesicle, Nucleus, Basolateral cell membrane, Cell membrane, Secreted, Exosome, Phagocytic cup, Extracellular space, Membrane, Early endosome, Cilium, Cytoplasm, Endosome membrane, Cytoplasmic vesicle membrane, Apical cell membrane, Secretory vesicle lumen
O00746	NME4	Nucleoside diphosphate kinase, mitochondrial	-1.12781	Mitochondrion intermembrane space, Mitochondrion matrix
Q9BQI3	EIF2AK1	Eukaryotic translation initiation factor 2-alpha kinase 1	-1.12496	Cytoplasm
Q13627	DYRK1A	Dual specificity tyrosine-phosphorylation-regulated kinase 1A	-1.12353	Nucleus speckle
P29353	SHC1	SHC-transforming protein 1	-1.12329	Mitochondrion, Mitochondrion matrix, Cytoplasm
Q86VQ1	GLCCI1	Glucocorticoid-induced transcript 1 protein	-1.12013
P46939	UTRN	Utrophin	-1.1191	Cytoplasm, Synapse, Cell junction, Cytoskeleton, Postsynaptic cell membrane
Q8NFZ8	CADM4	Cell adhesion molecule 4	-1.11165	Membrane
Q08623	HDHD1	Pseudouridine-5'-phosphatase	-1.11053
Q13724	MOGS	Mannosyl-oligosaccharide glucosidase	-1.1033	Endoplasmic reticulum membrane
Q9ULF5	SLC39A10	Zinc transporter ZIP10	-1.07961	Membrane
Q9BQ69	MACROD1	O-acetyl-ADP-ribose deacetylase MACROD1	-1.07831	Nucleus
Q9ULE6	PALD1	Paladin	-1.07325	Cytoplasm, Cytosol
P54289	CACNA2D1	Voltage-dependent calcium channel subunit alpha-2/delta-1	-1.07039	Membrane
Q9Y316	MEMO1	Protein MEMO1	-1.06587
O00418	EEF2K	Eukaryotic elongation factor 2 kinase	-1.05868
Q9UIQ6	LNPEP	Leucyl-cystinyl aminopeptidase	-1.0584	Secreted, Cell membrane
P32189	GK;GK3P	Glycerol kinase	-1.04862	Cytoplasm, Mitochondrion outer membrane
Q9HB21	PLEKHA1	Pleckstrin homology domain-containing family A member 1	-1.04631	Cytoplasm, Nucleus, Cell membrane
P10586	PTPRF	Receptor-type tyrosine-protein phosphatase F	-1.046	Membrane
Q96PE7	MCEE	Methylmalonyl-CoA epimerase, mitochondrial	-1.03257	Mitochondrion
Q86UK7	ZNF598	Zinc finger protein 598	-1.03183
O43432-2	EIF4G3	Eukaryotic translation initiation factor 4 gamma 3	-1.02353
Q9UNE7	STUB1	E3 ubiquitin-protein ligase CHIP	-1.01537	Cytoplasm, Nucleus
Q08ER8	ZNF543	Zinc finger protein 543	-1.01263	Nucleus
Q96T17-2	MAP7D2	MAP7 domain-containing protein 2	-1.00655
O00716	E2F3	Transcription factor E2F3	-0.994886	Nucleus
Q8TAQ2	SMARCC2	SWI/SNF complex subunit SMARCC2	-0.987016	Nucleus
Q8NBZ7	UXS1	UDP-glucuronic acid decarboxylase 1	-0.983486	Golgi apparatus, Golgi stack membrane
O95900	TRUB2	Probable tRNA pseudouridine synthase 2	-0.970852
Q00536	CDK16	Cyclin-dependent kinase 16	-0.96954	Cell junction, Cytoplasm, Synapse, Synaptosome, Cytoplasmic vesicle, Cell membrane, Secretory vesicle
Q9ULK5	VANGL2	Vang-like protein 2	-0.962248	Cell membrane
P07858	CTSB	Cathepsin B	-0.961465	Lysosome, Melanosome, Secreted, Extracellular space
Q96EV8	DTNBP1	Dysbindin	-0.952194	Secretory vesicle, Postsynaptic cell membrane, Nucleus, Cytoplasmic vesicle, Postsynaptic density, Cell junction, Synaptic vesicle membrane, Cytoplasmic vesicle membrane, Endoplasmic reticulum, Endosome membrane, Cytoplasm, Synapse, Melanosome membrane
O95999	BCL10	B-cell lymphoma/leukemia 10	-0.945292	Cytoplasm, Membrane raft, Perinuclear region
Q8NEN9	PDZD8	PDZ domain-containing protein 8	-0.921228
Q9BWQ6	YIPF2	Protein YIPF2	-0.907943	Membrane
P19105	MYL12A	Myosin regulatory light chain 12A	-0.904436
Q15811	ITSN1	Intersectin-1	-0.896763	Synaptosome, Membrane, Cell projection, Cell junction, Endomembrane system, Lamellipodium, Synapse, Clathrin-coated pit
Q5VZ89	DENND4C	DENN domain-containing protein 4C	-0.892887	Cell membrane, Cytoplasmic vesicle membrane, Cytosol, Cytoplasm
Q86TX2	ACOT1	Acyl-coenzyme A thioesterase 1	-0.885112	Cytoplasm
Q96C01	FAM136A	Protein FAM136A	-0.876122
Q9NRZ5	AGPAT4	1-acyl-sn-glycerol-3-phosphate acyltransferase delta	-0.867681	Membrane
Q9UHG3	PCYOX1	Prenylcysteine oxidase 1	-0.867416	Lysosome
Q14165	MLEC	Malectin	-0.86642	Endoplasmic reticulum membrane
Q92698	RAD54L	DNA repair and recombination protein RAD54-like	-0.859807	Nucleus
Q8NFQ8	TOR1AIP2	Torsin-1A-interacting protein 2	-0.854016	Endoplasmic reticulum membrane, Nucleus membrane
Q09666	AHNAK	Neuroblast differentiation-associated protein AHNAK	-0.847375	Nucleus
Q5T5U3	ARHGAP21	Rho GTPase-activating protein 21	-0.84331	Cytoskeleton, Cytoplasmic vesicle membrane, Golgi apparatus membrane, Cytoplasm, Cell junction
Q96AY3	FKBP10	Peptidyl-prolyl cis-trans isomerase FKBP10	-0.842262	Endoplasmic reticulum lumen
Q5JTZ9	AARS2	Alanine--tRNA ligase, mitochondrial	-0.839202	Mitochondrion
Q9H173	SIL1	Nucleotide exchange factor SIL1	-0.838497	Endoplasmic reticulum lumen
P23443	RPS6KB1	Ribosomal protein S6 kinase beta-1	-0.832524	Mitochondrion outer membrane, Synaptosome, Cytoplasm, Synapse, Cell junction, Nucleus, Mitochondrion
Q16822	PCK2	Phosphoenolpyruvate carboxykinase [GTP], mitochondrial	-0.831774	Mitochondrion
Q01082-3	SPTBN1	Spectrin beta chain, non-erythrocytic 1	-0.826226	M line, Cell membrane, Sarcomere, Cytoskeleton, Cytoplasm, Myofibril
Q9H1Y0	ATG5	Autophagy protein 5	-0.816888	Cytoplasm, Preautophagosomal structure membrane
Q15262-2	PTPRK	Receptor-type tyrosine-protein phosphatase kappa	-0.815818	Adherens junction, Cell junction, Cell membrane
P07951-2	NA	Tropomyosin beta chain	-0.806859	Cytoplasm, Cytoskeleton
P20933	AGA	N(4)-(beta-N-acetylglucosaminyl)-L-asparaginase	-0.802605	Lysosome
Q8N5C6	SRBD1	S1 RNA-binding domain-containing protein 1	-0.794622
Q9GZZ1	NAA50	N-alpha-acetyltransferase 50	-0.790295	Nucleus, Cytoplasm
Q14573	ITPR3	Inositol 1,4,5-trisphosphate receptor type 3	-0.785202	Endoplasmic reticulum membrane
Q8TEQ8	PIGO	GPI ethanolamine phosphate transferase 3	-0.780781	Endoplasmic reticulum membrane
P80723	BASP1	Brain acid soluble protein 1	-0.772081	Cell projection, Cell membrane, Growth cone
Q9NPH2	ISYNA1	Inositol-3-phosphate synthase 1	-0.766389	Cytoplasm
Q9NRZ7	AGPAT3	1-acyl-sn-glycerol-3-phosphate acyltransferase gamma	-0.764693	Endoplasmic reticulum membrane, Nucleus envelope
O75503	CLN5	Ceroid-lipofuscinosis neuronal protein 5	-0.756738	Membrane, Lysosome
O00459	PIK3R2	Phosphatidylinositol 3-kinase regulatory subunit beta	-0.746551
P48735	IDH2	Isocitrate dehydrogenase [NADP], mitochondrial	-0.739069	Mitochondrion
Q9Y6U3	SCIN	Adseverin	-0.738589	Cytoskeleton, Cytoplasm, Cell projection, Podosome
Q99576	TSC22D3	TSC22 domain family protein 3	-0.730244	Nucleus, Cytoplasm
Q96AB3	ISOC2	Isochorismatase domain-containing protein 2	-0.718069	Cytoplasm, Nucleus
Q2VPK5	CTU2	Cytoplasmic tRNA 2-thiolation protein 2	-0.715844	Cytoplasm
Q7Z4H3	HDDC2	HD domain-containing protein 2	-0.715059
P56377	AP1S2	AP-1 complex subunit sigma-2	-0.708395	Cytoplasmic vesicle membrane, Golgi apparatus, Clathrin-coated pit, Membrane
Q9Y294	ASF1A	Histone chaperone ASF1A	-0.70083	Nucleus
P49789	FHIT	Bis(5'-adenosyl)-triphosphatase	-0.699487	Cytoplasm, Mitochondrion, Nucleus
Q15052-2	ARHGEF6	Rho guanine nucleotide exchange factor 6	-0.696513	Cell projection, Lamellipodium
Q07889	SOS1	Son of sevenless homolog 1	-0.695634
O95563	MPC2	Mitochondrial pyruvate carrier 2	-0.684393	Mitochondrion inner membrane
P16219	ACADS	Short-chain specific acyl-CoA dehydrogenase, mitochondrial	-0.681829	Mitochondrion matrix
H7C463	IMMT	MICOS complex subunit MIC60	-0.680511
Q86WA6	BPHL	Valacyclovir hydrolase	-0.674124
Q16658	FSCN1	Fascin	-0.669906	Filopodium, Cytosol, Microvillus, Cell projection, Cell junction, Cytoskeleton, Invadopodium, Cytoplasm
O75063	FAM20B	Glycosaminoglycan xylosylkinase	-0.667082	Golgi apparatus membrane
Q15293	RCN1	Reticulocalbin-1	-0.657509	Endoplasmic reticulum lumen
Q14697-2	GANAB	Neutral alpha-glucosidase AB	-0.630538	Golgi apparatus, Melanosome, Endoplasmic reticulum
Q14410	GK2	Glycerol kinase 2	-0.626038	Mitochondrion outer membrane, Cytoplasm
Q9NWM8	FKBP14	Peptidyl-prolyl cis-trans isomerase FKBP14	-0.616855	Endoplasmic reticulum lumen
P29966	MARCKS	Myristoylated alanine-rich C-kinase substrate	-0.61315	Cytoskeleton, Cytoplasm, Membrane
P58107	EPPK1	Epiplakin	-0.602089	Apicolateral cell membrane, Cell projection, Tight junction, Cell junction, Basolateral cell membrane, Cytoplasm, Hemidesmosome, Cytoskeleton
P11117	ACP2	Lysosomal acid phosphatase	-0.595649	Lysosome membrane, Lysosome lumen
Q8IXI1	RHOT2	Mitochondrial Rho GTPase 2	-0.593625	Mitochondrion outer membrane
Q96A49	SYAP1	Synapse-associated protein 1	-0.59237
Q9BS26	ERP44	Endoplasmic reticulum resident protein 44	-0.586324	Endoplasmic reticulum lumen
P49257	LMAN1	Protein ERGIC-53	-0.584906	Endoplasmic reticulum-Golgi intermediate compartment membrane, Golgi apparatus membrane, Endoplasmic reticulum membrane
P00441	SOD1	Superoxide dismutase [Cu-Zn]	-0.570189	Cytoplasm, Nucleus, Mitochondrion
P51580	TPMT	Thiopurine S-methyltransferase	-0.538172	Cytoplasm
P14314	PRKCSH	Glucosidase 2 subunit beta	-0.521152	Endoplasmic reticulum
Q14254	FLOT2	Flotillin-2	-0.517184	Membrane, Caveola, Endosome, Cell membrane
Q00534	CDK6	Cyclin-dependent kinase 6	-0.503223	Ruffle, Nucleus, Cytoskeleton, Cytoplasm, Cell projection, Centrosome, Microtubule organizing center
P07093	SERPINE2	Glia-derived nexin	-0.492874	Secreted, Extracellular space
Q08J23	NSUN2	tRNA (cytosine(34)-C(5))-methyltransferase	-0.489803	Cytoplasm, Spindle, Cytoskeleton, Nucleolus, Nucleus
P04181	OAT	Ornithine aminotransferase, mitochondrial	-0.487178	Mitochondrion matrix
Q9BW19	KIFC1	Kinesin-like protein KIFC1	-0.485128	Cytoplasm, Centrosome, Microtubule organizing center, Nucleus, Early endosome, Cytoskeleton, Spindle
P26640	VARS	Valine--tRNA ligase	-0.455949
Q9NVE7	PANK4	Pantothenate kinase 4	-0.437563	Cytoplasm
Q6P5Z2	PKN3	Serine/threonine-protein kinase N3	-0.424677	Nucleus, Perinuclear region, Cytoplasm
P13591	NCAM1	Neural cell adhesion molecule 1	-0.421594	Secreted, Cell membrane
P15924	DSP	Desmoplakin	-0.406836	Cell junction, Cytoplasm, Cell membrane, Cytoskeleton, Desmosome
