## Supplementary material for "Proteomics identifies signal peptide features determining the substrate specificity in human Sec62/Sec63-dependent ER protein import": Table S12

### Sheet: Sheet 1
Accession	Gene	Full protein name	log2 fold change	Subcellular location
Q9P2P1	NYNRIN	Protein NYNRIN	5.1346	Membrane
Q08431	MFGE8	Lactadherin	3.95296	Membrane, Secreted
Q69YQ0	SPECC1L;SPECC1L-ADORA2A	Cytospin-A	2.13545	Cell junction, Cytoplasm, Gap junction, Spindle, Cytoskeleton
P04792	HSPB1	Heat shock protein beta-1	1.91648	Cytoskeleton, Spindle, Nucleus, Cytoplasm
Q6SJ93	FAM111B	Protein FAM111B	1.84019
B7ZKR7	AP3B2	AP-3 complex subunit beta-2	1.78066	Golgi apparatus, Clathrin-coated vesicle membrane, Cytoplasmic vesicle
P10619	CTSA	Lysosomal protective protein	1.76523	Lysosome
P60059	SEC61G	Protein transport protein Sec61 subunit gamma	1.6826	Endoplasmic reticulum membrane
Q14194	CRMP1	Dihydropyrimidinase-related protein 1	1.59021	Microtubule organizing center, Centrosome, Cytoplasm, Cytoskeleton, Spindle
Q6P4E1	CASC4	Protein CASC4	1.54328	Membrane
P63092-3	GNAS	Guanine nucleotide-binding protein G(s) subunit alpha isoforms short	1.49048	Cell membrane
P49754	VPS41	Vacuolar protein sorting-associated protein 41 homolog	1.47919	Endosome membrane, Clathrin-coated vesicle, trans-Golgi network, Golgi apparatus, Late endosome, Lysosome, Cytoplasmic vesicle, Early endosome
Q8IWD4	CCDC117	Coiled-coil domain-containing protein 117	1.4402
P11532-5	DMD	Dystrophin	1.42867	Cytoplasm, Synapse, Cell junction, Cytoskeleton, Postsynaptic cell membrane, Cell membrane, Sarcolemma
Q9BUR4	WRAP53	Telomerase Cajal body protein 1	1.41497	Cytoplasm, Cajal body, Nucleus
Q9UKT5	FBXO4	F-box only protein 4	1.37033	Cytoplasm
Q96PM5	RCHY1	RING finger and CHY zinc finger domain-containing protein 1	1.36844	Cytoplasm, Nucleus, Nucleus speckle
O94854	KIAA0754	Uncharacterized protein KIAA0754	1.34402
Q3B7T1	EDRF1	Erythroid differentiation-related factor 1	1.32027	Nucleus
P02792	FTL	Ferritin light chain	1.29854
O60427	FADS1	Fatty acid desaturase 1	1.28996	Endoplasmic reticulum membrane, Mitochondrion
P42773	CDKN2C	Cyclin-dependent kinase 4 inhibitor C	1.27794
O95864	FADS2	Fatty acid desaturase 2	1.26541	Endoplasmic reticulum membrane
Q5KU26	COLEC12	Collectin-12	1.2571	Membrane
Q71RG4	TMUB2	Transmembrane and ubiquitin-like domain-containing protein 2	1.25534	Membrane
P48357	LEPR	Leptin receptor	1.24715	Cell membrane, Basolateral cell membrane, Secreted
Q9NPJ6	MED4	Mediator of RNA polymerase II transcription subunit 4	1.21861	Nucleus
P13796	LCP1	Plastin-2	1.20091	Cytoskeleton, Cytoplasm, Ruffle membrane, Cell projection, Cell junction
Q9Y2D8	SSX2IP	Afadin- and alpha-actinin-binding protein	1.19261	Nucleus, Centrosome, Microtubule organizing center, Adherens junction, Cell junction, Centriolar satellite, Cilium basal body, Cytoskeleton, Cytoplasm
P09211	GSTP1	Glutathione S-transferase P	1.17649	Nucleus, Mitochondrion, Cytoplasm
Q9BZQ6	EDEM3	ER degradation-enhancing alpha-mannosidase-like protein 3	1.17566	Endoplasmic reticulum lumen
Q9BX66-9	SORBS1	Sorbin and SH3 domain-containing protein 1	1.17192	Nucleus, Focal adhesion, Cell membrane, Nucleus matrix, Cell junction, Adherens junction, Cytoskeleton, Cytoplasm
Q14914	PTGR1	Prostaglandin reductase 1	1.13758	Cytoplasm
Q15345	LRRC41	Leucine-rich repeat-containing protein 41	1.13581
Q9H5I1	SUV39H2	Histone-lysine N-methyltransferase SUV39H2	1.12416	Nucleus, Centromere, Chromosome
O96005	CLPTM1	Cleft lip and palate transmembrane protein 1	1.1197	Membrane
Q9Y2X0	MED16	Mediator of RNA polymerase II transcription subunit 16	1.10628	Nucleus
O95155	UBE4B	Ubiquitin conjugation factor E4 B	1.09513	Cytoplasm, Nucleus
Q9HBF4	ZFYVE1	Zinc finger FYVE domain-containing protein 1	1.06358	Endoplasmic reticulum, Golgi apparatus, Golgi stack
Q9UL63	MKLN1	Muskelin	1.05952	Ruffle, Cell cortex, Cytoplasm, Cell projection
Q86US8	SMG6	Telomerase-binding protein EST1A	1.05442	Nucleus, Nucleolus, Cytoplasm, Chromosome, Cytosol, Telomere
Q9Y320	TMX2	Thioredoxin-related transmembrane protein 2	1.04614	Membrane
Q8N0T1	C8orf59	Uncharacterized protein C8orf59	1.04444
Q9BYN0	SRXN1	Sulfiredoxin-1	1.04365	Cytoplasm
Q5VV41	ARHGEF16	Rho guanine nucleotide exchange factor 16	1.03385	Cytoplasm
H0YAR2	PABPC1	Polyadenylate-binding protein 1	1.01575
Q9Y3D2	MSRB2	Methionine-R-sulfoxide reductase B2, mitochondrial	1.01472	Mitochondrion
Q96IR2	ZNF845;ZNF813;ZNF888	Zinc finger protein 845	1.00549	Nucleus
Q70EL1	USP54	Inactive ubiquitin carboxyl-terminal hydrolase 54	1.0002
P53365	ARFIP2	Arfaptin-2	0.991521
Q9BVM4	GGACT	Gamma-glutamylaminecyclotransferase	0.985838
Q5VUD6	FAM69B	Protein FAM69B	0.978918	Endoplasmic reticulum membrane
O14770	MEIS2	Homeobox protein Meis2	0.977171	Nucleus, Perinuclear region, Cytoplasm
Q9H0E9-2	BRD8	Bromodomain-containing protein 8	0.976523	Nucleus
Q9H270	VPS11	Vacuolar protein sorting-associated protein 11 homolog	0.974636	Cytoplasmic vesicle, Clathrin-coated vesicle, Autophagosome, Late endosome membrane, Lysosome membrane, Early endosome, Endosome
O75400-3	PRPF40A	Pre-mRNA-processing factor 40 homolog A	0.973877	Nucleus speckle, Nucleus matrix
Q8N653	LZTR1	Leucine-zipper-like transcriptional regulator 1	0.936723
Q96M89	CCDC138	Coiled-coil domain-containing protein 138	0.931777
P11802	CDK4	Cyclin-dependent kinase 4	0.92915	Membrane, Cytoplasm, Nucleus
Q05193	DNM1	Dynamin-1	0.928159	Cytoplasm, Cytoskeleton
Q93063	EXT2	Exostosin-2	0.905462	Golgi apparatus membrane, Endoplasmic reticulum membrane
Q9NQG1	MANBAL	Protein MANBAL	0.88804	Membrane
Q5T9A4	ATAD3B	ATPase family AAA domain-containing protein 3B	0.884684	Mitochondrion inner membrane
Q9C040	TRIM2	Tripartite motif-containing protein 2	0.872643	Cytoplasm
Q9H0P0	NT5C3A	Cytosolic 5'-nucleotidase 3A	0.861629	Endoplasmic reticulum, Cytoplasm
Q03111	MLLT1	Protein ENL	0.86153	Nucleus
Q8TAQ5	ZNF420	Zinc finger protein 420	0.860158	Nucleus
Q9NX62	IMPAD1	Inositol monophosphatase 3	0.856205	trans-Golgi network membrane, Golgi apparatus
Q9Y421	FAM32A	Protein FAM32A	0.851642	Nucleus
Q9H6U8	ALG9	Alpha-1,2-mannosyltransferase ALG9	0.843462	Endoplasmic reticulum membrane
P46019	PHKA2	Phosphorylase b kinase regulatory subunit alpha, liver isoform	0.821226	Cell membrane
Q9BXS6-4	NUSAP1	Nucleolar and spindle-associated protein 1	0.818261	Cytoplasm, Chromosome, Nucleus, Nucleolus, Spindle, Cytoskeleton
O75794	CDC123	Cell division cycle protein 123 homolog	0.814872	Cytoplasm
Q96EP0	RNF31	E3 ubiquitin-protein ligase RNF31	0.805795	Cytoplasm
Q96R06	SPAG5	Sperm-associated antigen 5	0.801238	Midbody, Cytoskeleton, Spindle, Cytoplasm, Spindle pole, Chromosome, Cytoplasmic granule, Kinetochore, Centriolar satellite, Centromere, Centrosome, Microtubule organizing center
P12830	CDH1	Cadherin-1	0.79961	Cell junction, trans-Golgi network, Endosome, Golgi apparatus, Cell membrane
P60484	PTEN	Phosphatidylinositol 3,4,5-trisphosphate 3-phosphatase and dual-specificity protein phosphatase PTEN	0.791341	Secreted, Nucleus, PML body, Cytoplasm
Q9BY42	RTFDC1	Protein RTF2 homolog	0.773937
Q9P1Z2	CALCOCO1	Calcium-binding and coiled-coil domain-containing protein 1	0.76149	Nucleus, Cytoplasm
Q8N2C7	UNC80	Protein unc-80 homolog	0.739373	Membrane
Q9UNW9	NOVA2	RNA-binding protein Nova-2	0.738673	Nucleus
Q96AQ8	MCUR1	Mitochondrial calcium uniporter regulator 1	0.719944	Mitochondrion inner membrane
Q12965	MYO1E	Unconventional myosin-Ie	0.718757	Cytoskeleton, Cytoplasm, Clathrin-coated vesicle, Cell junction, Cytoplasmic vesicle
Q8TCT8	SPPL2A	Signal peptide peptidase-like 2A	0.71386	Membrane, Late endosome membrane, Lysosome membrane
Q8NB37	PDDC1	Parkinson disease 7 domain-containing protein 1	0.703068	Secreted
Q92520	FAM3C	Protein FAM3C	0.702411	Secreted, Cytoplasmic vesicle
Q9HAD4	WDR41	WD repeat-containing protein 41	0.680779
P41567	EIF1	Eukaryotic translation initiation factor 1	0.67319
Q93050	ATP6V0A1	V-type proton ATPase 116 kDa subunit a isoform 1	0.669622	Cytoplasmic vesicle membrane, Melanosome
P15848	ARSB	Arylsulfatase B	0.668146	Cell surface, Lysosome
P02786	TFRC	Transferrin receptor protein 1	0.665484	Secreted, Cell membrane, Melanosome
Q9Y314	NOSIP	Nitric oxide synthase-interacting protein	0.658125	Nucleus, Cytoplasm
P55145	MANF	Mesencephalic astrocyte-derived neurotrophic factor	0.653578	Secreted
O00625	PIR	Pirin	0.646087	Nucleus, Cytoplasm
Q96BD8	SKA1	Spindle and kinetochore-associated protein 1	0.643098	Cytoskeleton, Spindle, Cytoplasm, Kinetochore, Centromere, Chromosome
O15085	ARHGEF11	Rho guanine nucleotide exchange factor 11	0.638601	Membrane, Cytoplasm
P11021	HSPA5	78 kDa glucose-regulated protein	0.635023	Melanosome, Endoplasmic reticulum lumen, Cytoplasm
P60520	GABARAPL2	Gamma-aminobutyric acid receptor-associated protein-like 2	0.634344	Cytoplasmic vesicle, Golgi apparatus, Autophagosome
Q9GZN1	ACTR6	Actin-related protein 6	0.634265	Cytoskeleton, Nucleus, Cytoplasm
Q96D46	NMD3	60S ribosomal export protein NMD3	0.624292	Cytoplasm, Nucleus
P51153	RAB13	Ras-related protein Rab-13	0.609562	Golgi apparatus, Recycling endosome membrane, Lamellipodium, Cytoplasmic vesicle membrane, trans-Golgi network membrane, Cell membrane, Cell projection, Tight junction, Cell junction
A4D1E9	GTPBP10	GTP-binding protein 10	0.594284	Nucleolus, Nucleus, Chromosome
Q71RC2	LARP4	La-related protein 4	0.589704
Q6P2I3	FAHD2B	Fumarylacetoacetate hydrolase domain-containing protein 2B	0.589549
O00308	WWP2	NEDD4-like E3 ubiquitin-protein ligase WWP2	0.589256	Nucleus
Q3KNV8	PCGF3	Polycomb group RING finger protein 3	0.588146	Nucleus
Q10469	MGAT2	Alpha-1,6-mannosyl-glycoprotein 2-beta-N-acetylglucosaminyltransferase	0.5818	Golgi apparatus membrane
Q13487	SNAPC2	snRNA-activating protein complex subunit 2	0.569312	Nucleus
Q13398	ZNF211;ZNF547	Zinc finger protein 211	0.566923	Nucleus
Q9Y6E0-2	STK24	Serine/threonine-protein kinase 24	0.553716	Cytoplasm, Membrane, Nucleus
P07942	LAMB1	Laminin subunit beta-1	0.545449	Extracellular matrix, Basement membrane, Secreted, Extracellular space
O00410	IPO5	Importin-5	0.541795	Nucleolus, Nucleus, Cytoplasm
Q9Y5J6	TIMM10B	Mitochondrial import inner membrane translocase subunit Tim10 B	0.533101	Mitochondrion inner membrane
Q92542	NCSTN	Nicastrin	0.53093	Membrane, Melanosome
Q01581	HMGCS1	Hydroxymethylglutaryl-CoA synthase, cytoplasmic	0.530843	Cytoplasm
Q15910	EZH2	Histone-lysine N-methyltransferase EZH2	0.529225	Nucleus
Q96RP9	GFM1	Elongation factor G, mitochondrial	0.505119	Mitochondrion
P13667	PDIA4	Protein disulfide-isomerase A4	0.498283	Endoplasmic reticulum lumen, Melanosome
O43422	PRKRIR	52 kDa repressor of the inhibitor of the protein kinase	0.484269
P46108	CRK	Adapter molecule crk	0.429964	Cytoplasm, Cell membrane
P14625	HSP90B1	Endoplasmin	0.413363	Endoplasmic reticulum lumen, Melanosome
