## Supplementary material for "Proteomics identifies signal peptide features determining the substrate specificity in human Sec62/Sec63-dependent ER protein import": Table S13

### Sheet: Sheet 1
UniProt ID	Gene name	log2 fold change	SP or TMH	TM regions	N-glyc. sites	SP or TMH sequence	TMH position	GP %	Hph	delta G
Q9UBS4	DNAJB11	-6.8171	SP	0	1	MAPQNLSTFCLLLLYLIGAVIA		9.1	1.5582	1.003
Q14554	PDIA5	-5.7168	SP	0	0	MARAGPAWLLLAIWVVLPSWL		14.28	1.2752	-0.019
Q99470	SDF2	-4.86989	SP	0	0	MAVVPLLLLGGLWSAVGA		22.23	1.7789	1.323
Q9BWS9	CHID1	-4.30446	SP	0	0	MRTLFNLLWLALACSPVHT		5.26	0.8705	1.884
Q13217	DNAJC3	-4.0986	SP	0	0	MVAPGSVTSRLGSVFPFLLVLVDLQYEGAEC		16.13	0.7806	5.248
O14656	TOR1A	-3.84117	SP	0	2	MKLGRAVLGLLLLAPSVVQA		15	1.2015	1.792
Q9NZ08	ERAP1	-3.44366	TMH	1	5	VFLPLKWSLATMSFLLSSLL	2 - 21	5	1,5115	1,904
Q13308-6	PTK7	-3.1844	SP	1	10	MGAARGSPARPRRLPLLSVLLLPLLGGTQT		26.66	0.1053	6063
Q92820	GGH	-2.77848	SP	0	4	MASPGCLLCVLGLLLCGAASLELS		16.67	1.6158	-0.278
O14672	ADAM10	-2.77187	SP	1	4	MVLLRVLILLLSWAAGMGG		15.79	1.7747	0.109
Q8NBL1	POGLUT1	-2.7322	SP	0	4	MEWWASSPLRLWLLLFLLPSAQG		13.05	0.6174	2.158
P12109	COL6A1	-2.62828	SP	0	5	MRAARALLPLLLQACWTAA		5.26	0.6874	1.534
Q08357	SLC20A2	-2.28419	TMH	12	1	YLWMVILGFIIAFILAFSVGA	6 - 26	9,52	2,279	-2,74
P07339	CTSD	-2.27769	SP	0	3	MQPSSLLPLALCLLAAPASA		15	1.091	2.428
Q17RY6	LY6K	-2.25498	SP	0	1	MALLALLLVVALPRVWT		5.88	1.9082	-0.853
P23470	PTPRG	-2.19673	SP	1	8	MRRLLEPCWWILFLKITSS		5.26	0.4932	2.716
Q92508	PIEZO1	-2.17509	TMH	36	2	VLGAVLYWLLLPCALLAACLL	5 - 25	9,52	2,2714	-1,673
O15533	TAPBP	-2.1566	SP	1	1	MKSLSLLLAVALGLATAVSA		5	1.5825	0.507
P16870	CPE	-2.06147	SP	0	2	MAGRGGSALLALCGALAACGWLLGA		24	1.1	-0.334
Q96HD1	CRELD1	-1.96687	SP	2	2	MAPWPPKGLVPAMLWGLSLFLNLPGPIWL		31.03	0.7341	3.205
P10253	GAA	-1.89548	SP	0	7	MGVRHPPCSHRLLAVCALVSLATAALL		11.11	0.9281	2.856
Q9HB40	SCPEP1	-1.74695	SP	0	3	MELALRRSPVPRWLLLLPLLLGLNAG		19.23	0.6292	3.008
Q9Y3A6	TMED5	-1.72561	SP	1	0	MGDKIWLPFPVLLLAALPPVLLPGAAG		29.63	1.0744	1.72
O43852	CALU	-1.72528	SP	0	1	MDLRQFLMCLSLCTAFALS		0	1.1326	1.146
P23229	ITGA6	-1.70362	SP	1	9	MAAAGQLCLLYLSAGLLSRLGAA		13.04	1.0696	0.977
O43852-4	CALU	-1.60523	SP	0	1	MDLRQFLMCLSLCTAFALS		0	1.1326	1.146
P06280	GLA	-1.55225	SP	0	4	MQLRNPELHLGCALALRFLALVSWDIPGARA		12.9	0.3058	4.078
Q8TEM1	NUP210	-1.5386	SP	1	12	MAARGRGLLLLTLSVLLAAGPSAAAA		15.39	0.9915	0.009
P51688	SGSH	-1.50673	SP	0	5	MSCPVPACCALLLVLGLCRA		15	1.628	0.429
A6QRH6	FAM3A	-1.50365	SP	0	0	MRLAGPLRIVVLVVSVGVTWIVVSILLGGPGSG		24.24	1.4727	-0.255
O00584	RNASET2	-1.39966	SP	0	3	MRPAALRGALLGCLCLALLCLGGA		20.84	1.2767	-1.252
Q96DZ1	ERLEC1	-1.38213	SP	0	1	MEEGGGGVRSLVPGGPVLLVLCGLLEASGGGRA		36.36	0.4606	5.401
O95427	PIGN	-1.36289	TMH	15	3	LLFFTLGLLIHFVFFASIFDIYF	2 - 24	4,35	2,0635	-2,669
Q9NXG6	P4HTM	-1.36249	TMH	1	3	FLVLMVFVHLYLGNVLALLLF	61 - 81	4,76	2,379	-0,816
P78536	ADAM17	-1.32518	SP	1	9	MRQSLLFLTSVVPFVLA		5.88	1.4129	2.381
Q9H6E4	CCDC134	-1.31145	SP	0	0	MDLLQFLAFLFVLLLSGMGATG		13.64	1.5818	-0.528
Q7Z4H8	KDELC2	-1.30679	SP	0	2	MRRLPRALLLQLRLALLVAA		5	0.746	0.998
P26885	FKBP2	-1.28611	SP	0	0	MRLSWFRVLTVLSICLSAVAT		0	1.34	0.221
Q6Y288	B3GALTL	-1.28326	TMH	1	1	WWLLAPPALLALLTCSLAFGL	7 - 27	14,28	1,5971	-0,935
P08236	GUSB	-1.28243	SP	0	4	MARGSAVAWAALGPLLWGCALG		22.73	0.8827	1.509
Q8TDW0	LRRC8C	-1.27763	TMH	4	2	WWDVFTDYLSVAMLMIGVFGC	23 - 43	9,52	1.2286	2,157
Q9UBR2	CTSZ	-1.27212	SP	0	2	MARRGPGWRPLLLLVLLAGAAQG		26.09	0.3261	2.231
Q9Y680	FKBP7	-1.26421	SP	0	2	MPKTMHFLFRFIVFFYLWGLFTA		8.7	1.03	0.25
Q8N6S5	ARL6IP6	-1.26184	TMHH	3	0	ILCSLLFAILLAFLLAIAYLI	111 - 131	0	2,8143	-4,18
Q10589	BST2	-1.24273	TMHH	1	2	KLLLGIGILVLLIIVILGVPLIIFTIKA	21 - 48	14,28	2.5057	-5,685
Q13162	PRDX4	-1.23795	SP	0	0	MEALPLLAATTPDHGRHRRLLLLPLLLFLLPAGAVQG		18.92	0.4568	7.612
P17050	NAGA	-1.21678	SP	0	5	MLLKTVLLLGHVAQVLM		5.88	1.6453	2.763
Q9H8M5	CNNM2	-1.1859	TMH	3	1	FLLPFWLQVIFISLLLCLSGM	251 - 271	9,52	2,139	-1,562
Q9H3G5	CPVL	-1.18132	SP	0	4	MVGAMWKVIVSLVLLMPGPCDG		22.73	1.255	2.884
P42785	PRCP	-1.16019	SP	0	6	MGRRALLLLLLSFLAPWATIA		9.52	1.2286	-0.983
Q9UM22	EPDR1	-1.14379	SP	0	2	MPGRAPLRTVPGALGAWLLGGLWAWTLCGLCSLGAVG		29.73	0.727	1.674
Q8NFZ8	CADM4	-1.11165	SP	1	3	MGRARRFQWPLLLLWAAAAG		15	0.116	2.694
Q13724	MOGS	-1.1033	TMH	1	1	STAGGVALAVVVLSLALGMSG	39 - 59	19,05	1,5971	0,513
Q9ULF5	SLC39A10	-1.07961	SP	7	4	MKVHMHTKFCLICLLTFIFHHCNHC		0	0.7072	3.55
P54289	CACNA2D1	-1.07039	SP	1	16	MAAGCLLALTLTLFQSLLIGPSSE		12.5	1.1933	1.72
Q9UIQ6	LNPEP	-1.0584	TMH	1	17	MVVCAFVIVVAVSVIMVIYLL	111 - 131	0	3,0571	-2,599
P10586	PTPRF	-1.046	SP	1	6	MAPEPAPGRTMVPLVPALVMLGLVAGAHG		31.03	0.6531	4.45
Q8NBZ7	UXS1	-0.983486	TMH	1	1	LLLGIALLAYVASVWGNFVNM	20 - 40	9,52	1,5981	1,544
Q9ULK5	VANGL2	-0.962248	TMH	4	0	VAAGATLALLSFLTPLAFLLL	109 - 129	9,52	1,9648	-0,566
P07858	CTSB	-0.961465	SP	0	1	MWQLWASLCCLLVLANA		0	1.4588	0.729
Q9BWQ6	YIPF2	-0.907943	TMH	5	0	FWICATLAFVLAVTGNLTLVL	125 - 145	4,76	1,9429	-0,977
Q9NRZ5	AGPAT4	-0.867681	TMH	4	0	FLCHLVFCYVFIASGLIINTI	11 - 31	4,76	2,0219	-0,023
Q9UHG3	PCYOX1	-0.867416	SP	0	3	MGRVVAELVSSLLGLWLLLCSCGCPEG		18.51	1.177	1.958
Q14165	MLEC	-0.86642	SP	1	1	MLGAWAVEGTAVALLRLLLLLLPPAIRG		17.85	1.2221	0.147
Q8NFQ8	TOR1AIP2	-0.854016	TMH	1	1	FWSYGPVILVVLVVAVVASSV	215 - 235	9,52	2,1381	-0,371
Q96AY3	FKBP10	-0.842262	SP	0	7	MFPAGPPSHSLLRLPLLQLLLLVVQA		19.23	0.9462	4.247
Q9H173	SIL1	-0.838497	SP	0	2	MAPQSLPSSRMAPLGMLLGLLMAACFTFCLS		16.13	0.9916	1.471
Q15262-2	PTPRK	-0.815818	SP	1	12	MDTTAAAALPAFVALLLLSPWPLLGS		15.39	1.1269	-0.094
P20933	AGA	-0.802605	SP	0	2	MARKSNLPVLLVPFLLCQALVRC		8.7	0.9352	1.376
Q14573	ITPR3	-0.785202	TMH	6	0	LWGSISFNLAVFINIIIAFFY	2203 - 2223	4,76	1,7762	0,138
Q8TEQ8	PIGO	-0.780781	TMH	14	1	ASVLLFLAWVCFLFYAGIALF	4 - 24	4,76	2,2429	-2,349
Q9NRZ7	AGPAT3	-0.764693	TMH	2	0	ELLYVPLIGWTWYFLEIVFCK	125 - 145	9,52	1,1157	2,308
O75503	CLN5	-0.756738	TMH	1	8	ASWCWALALLWLAVVPGW	24 - 41	11,12	1,4233	0,041
Q86WA6	BPHL	-0.674124	SP	0	0	MVAVLGGRGVLRLRLLLSALKPGIHVPRAGPAAAFGT		24.33	0.5608	6.183
O75063	FAM20B	-0.667082	TMH	1	1	VVLLAILLVIFIFTKVFLI	7 - 25	0	3,0784	-2,577
Q15293	RCN1	-0.657509	SP	0	1	MARGGRGRRLGLALGLLLALVLAPRVLRA		20.69	0.4931	-0.78
Q14697-2	GANAB	-0.630538	SP	0	1	MAAVAAVAARRRRSWASLVLAFLGVCLG		7.14	0.8879	4.546
Q9NWM8	FKBP14	-0.616855	SP	0	1	MRLFLWNAVLTLFVTSLIG		5.26	1.5211	0.474
P11117	ACP2	-0.595649	SP	1	8	MAGKRSGWSRAALLQLLLGVNLVVMPPTRA		16.67	0.3043	3.042
Q9BS26	ERP44	-0.586324	SP	0	0	MHPAVFLSLPDLRCSLLLLVTWVFTPVTT		10.34	1.1255	2.092
P49257	LMAN1	-0.584906	SP	1	0	MAGSRQRGLRARVRPLFCALLLSLGRFVRG		16.66	-0.0113	4.356
P14314	PRKCSH	-0.521152	SP	0	2	MLLPLLLLLPMCWA		14.29	2.1243	0.913
P07093	SERPINE2	-0.492874	SP	0	2	MNWHLPLFLLASVTLPSIC		10.53	1.2284	2.307
P13591	NCAM1	-0.421594	SP	1	6	MLQTKDLIWTLFFLGTAVS		5.26	0.9163	3.076
