## Supplementary material for "Proteomics identifies signal peptide features determining the substrate specificity in human Sec62/Sec63-dependent ER protein import": Table S14

### Sheet: Sheet 1
gene	n_net	n_len	h_hyd	h_len	c_pol	c_len	per_gp	hydrophobic	delta_g	seq
ACP2	3	10	2.1271	14	13.99	8	0.1667	0.3043	3.042	MAGKRSGWSRAALLQLLLGVNLVVMPPTRA
ADAM10	0	1	2.47	12	0.286	5	0.1579	1.7747	0.109	MVLLRVLILLLSWAAGMGG
ADAM17	NA	NA	NA	NA	NA	NA	0.0588	1.4129	2.381	MRQSLLFLTSVVPFVLA
AGA	2	6	2.1017	12	10.748	5	0.087	0.9352	1.376	MARKSNLPVLLVPFLLCQALVRC
BPHL	NA	NA	NA	NA	NA	NA	0.2433	0.5608	6.183	MVAVLGGRGVLRLRLLLSALKPGIHVPRAGPAAAFGT
CACNA2D1	NA	NA	NA	NA	NA	NA	0.125	1.1933	1.72	MAAGCLLALTLTLFQSLLIGPSSE
CADM4	NA	NA	NA	NA	NA	NA	0.15	0.116	2.694	MGRARRFQWPLLLLWAAAAG
CALU	0	5	2.2111	9	0.43	5	0	1.1326	1.146	MDLRQFLMCLSLCTAFALS
CCDC134	-1	2	2.8169	13	0.775	4	0.1364	1.5818	-0.528	MDLLQFLAFLFVLLLSGMGATG
CHID1	1	2	1.82	12	7.5125	8	0.0526	0.8705	1.884	MRTLFNLLWLALACSPVHT
COL6A1	2	5	1.6055	11	10.978	5	0.0526	0.6874	1.534	MRAARALLPLLLQACWTAA
CPE	1	7	1.9725	16	12.475	4	0.24	1.1	-0.334	MAGRGGSALLALCGALAACGWLLGA
CPVL	1	7	3.5	8	7.9671	7	0.2273	1.255	2.884	MVGAMWKVIVSLVLLMPGPCDG
CRELD1	1	8	1.9615	13	1.1288	8	0.3103	0.7341	3.205	MAPWPPKGLVPAMLWGLSLFLNLPGPIWL
CTSB	0	3	2.5764	11	11.41	5	0	1.4588	0.729	MWQLWASLCCLLVLANA
CTSD	0	3	2.05	12	0.65	5	0.15	1.091	2.428	MQPSSLLPLALCLLAAPASA
CTSZ	3	10	3.5125	8	0.706	5	0.2609	0.3261	2.231	MARRGPGWRPLLLLVLLAGAAQG
DNAJB11	0	5	2.5083	12	0.052	5	0.091	1.5582	1.003	MAPQNLSTFCLLLLYLIGAVIA
DNAJC3	NA	NA	NA	NA	NA	NA	0.1613	0.7806	5.248	MVAPGSVTSRLGSVFPFLLVLVDLQYEGAEC
ERLEC1	NA	NA	NA	NA	NA	NA	0.3636	0.4606	5.401	MEEGGGGVRSLVPGGPVLLVLCGLLEASGGGRA
ERP44	1	13	2.4764	11	1.338	5	0.1034	1.1255	2.092	MHPAVFLSLPDLRCSLLLLVTWVFTPVTT
FAM3A	NA	NA	NA	NA	NA	NA	0.2424	1.4727	-0.255	MRLAGPLRIVVLVVSVGVTWIVVSILLGGPGSG
FKBP10	1	10	1.96	12	0.9475	4	0.1923	0.9462	4.247	MFPAGPPSHSLLRLPLLQLLLLVVQA
FKBP14	1	2	2.1367	12	0.718	5	0.0526	1.5211	0.474	MRLFLWNAVLTLFVTSLIG
FKBP2	2	7	2.5333	12	0.664	5	0	1.34	0.221	MRLSWFRVLTVLSICLSAVAT
FKBP7	3	10	2.2818	11	14.2975	4	0.087	1.03	0.25	MPKTMHFLFRFIVFFYLWGLFTA
GAA	NA	NA	NA	NA	NA	NA	0.1111	0.9281	2.856	MGVRHPPCSHRLLAVCALVSLATAALL
GANAB	NA	NA	NA	NA	NA	NA	0.0714	0.8879	4.546	MAAVAAVAARRRRSWASLVLAFLGVCLG
GGH	NA	NA	NA	NA	NA	NA	0.1667	1.6158	-0.278	MASPGCLLCVLGLLLCGAASLELS
GLA	1	9	2.0046	13	11.9089	9	0.129	0.3058	4.078	MQLRNPELHLGCALALRFLALVSWDIPGARA
GUSB	1	5	1.3783	12	0.322	5	0.2273	0.8827	1.509	MARGSAVAWAALGPLLWGCALG
ITGA6	0	6	1.955	12	10.426	5	0.1304	1.0696	0.977	MAAAGQLCLLYLSAGLLSRLGAA
KDELC2	3	6	1.82	11	0.0325	4	0.05	0.746	0.998	MRRLPRALLLQLRLALLVAA
LMAN1	5	15	2.426	10	20.896	5	0.1666	-0.0113	4.356	MAGSRQRGLRARVRPLFCALLLSLGRFVRG
LY6K	0	1	3.1364	11	11.494	5	0.0588	1.9082	-0.853	MALLALLLVVALPRVWT
MLEC	NA	NA	NA	NA	NA	NA	0.1785	1.2221	0.147	MLGAWAVEGTAVALLRLLLLLLPPAIRG
NAGA	0	1	2.2988	8	7.1188	8	0.0588	1.6453	2.763	MLLKTVLLLGHVAQVLM
NCAM1	0	6	2.5425	8	0.692	5	0.0526	0.9163	3.076	MLQTKDLIWTLFFLGTAVS
NUP210	2	6	2.505	12	0.4062	8	0.1539	0.9915	0.009	MAARGRGLLLLTLSVLLAAGPSAAAA
PCYOX1	NA	NA	NA	NA	NA	NA	0.1851	1.177	1.958	MGRVVAELVSSLLGLWLLLCSCGCPEG
PDIA5	1	6	2.6709	11	1.26	7	0.1428	1.2752	-0.019	MARAGPAWLLLAIWVVLPSWL
POGLUT1	0	10	3.1425	8	1.356	5	0.1305	0.6174	2.158	MEWWASSPLRLWLLLFLLPSAQG
PRCP	2	4	2.8273	11	0.9117	6	0.0952	1.2286	-0.983	MGRRALLLLLLSFLAPWATIA
PRDX4	3	19	3.1909	11	0.7486	7	0.1892	0.4568	7.612	MEALPLLAATTPDHGRHRRLLLLPLLLFLLPAGAVQG
PRKCSH	0	1	3.0875	8	1.318	5	0.1429	2.1243	0.913	MLLPLLLLLPMCWA
PTK7	4	13	2.525	12	1.37	5	0.2666	0.1053	6.063	MGAARGSPARPRRLPLLSVLLLPLLGGTQT
PTPRF	0	13	2.5691	11	10.32	5	0.3103	0.6531	4.45	MAPEPAPGRTMVPLVPALVMLGLVAGAHG
PTPRG	NA	NA	NA	NA	NA	NA	0.0526	0.4932	2.716	MRRLLEPCWWILFLKITSS
PTPRK	-1	4	2.1929	14	1.0271	7	0.1539	1.1269	-0.094	MDTTAAAALPAFVALLLLSPWPLLGS
RCN1	4	9	2.6433	12	13.2462	8	0.2069	0.4931	-0.78	MARGGRGRRLGLALGLLLALVLAPRVLRA
RNASET2	2	7	2.3933	12	0.322	5	0.2084	1.2767	-1.252	MRPAALRGALLGCLCLALLCLGGA
SCPEP1	2	12	2.4909	11	0.845	4	0.1923	0.6292	3.008	MELALRRSPVPRWLLLLPLLLGLNAG
SDF2	0	1	2.0717	12	0.36	5	0.2223	1.7789	1.323	MAVVPLLLLGGLWSAVGA
SERPINE2	1	4	2.1818	11	1.306	5	0.1053	1.2284	2.307	MNWHLPLFLLASVTLPSIC
SGSH	0	4	2.6273	11	10.722	5	0.15	1.628	0.429	MSCPVPACCALLLVLGLCRA
SIL1	1	13	2.2323	13	1.058	5	0.1613	0.9916	1.471	MAPQSLPSSRMAPLGMLLGLLMAACFTFCLS
SLC39A10	4	8	2.4917	12	21.908	5	0	0.7072	3.55	MKVHMHTKFCLICLLTFIFHHCNHC
TAPBP	1	3	2.43	12	0.692	5	0.05	1.5825	0.507	MKSLSLLLAVALGLATAVSA
TMED5	0	10	2.4667	12	0.316	5	0.2963	1.0744	1.72	MGDKIWLPFPVLLLAALPPVLLPGAAG
TOR1A	2	5	2.7511	9	1.1733	6	0.15	1.2015	1.792	MKLGRAVLGLLLLAPSVVQA
EPDR1	2	12	1.3926	19	0.3217	6	0.2973	0.727	1.674	MPGRAPLRTVPGALGAWLLGGLWAWTLCGLCSLGAVG
