## Supplementary material for "Proteomics identifies signal peptide features determining the substrate specificity in human Sec62/Sec63-dependent ER protein import": Table S16

### Sheet: Sheet 1
Accession	Gene	Full protein name	log2 fold change	Subcellular location
P13987	CD59	CD59 glycoprotein	-4.81697	Cell membrane, Secreted
P05976	MYL1;MYL3	Myosin light chain 1/3, skeletal muscle isoform	-4.34629
O43677	NDUFC1	NADH dehydrogenase [ubiquinone] 1 subunit C1, mitochondrial	-4.27577	Mitochondrion inner membrane
P32322	PYCR1	Pyrroline-5-carboxylate reductase 1, mitochondrial	-3.67962	Mitochondrion
O94964	SOGA1	Protein SOGA1	-3.46719	Secreted
Q6NSJ5	LRRC8E	Volume-regulated anion channel subunit LRRC8E	-3.43934	Endoplasmic reticulum membrane, Cell membrane
Q9NZJ7	MTCH1	Mitochondrial carrier homolog 1	-3.32375	Mitochondrion inner membrane
Q9HB19	PLEKHA2	Pleckstrin homology domain-containing family A member 2	-2.83713	Cytoplasm, Nucleus, Cell membrane
Q99807	COQ7	5-demethoxyubiquinone hydroxylase, mitochondrial	-2.73439	Mitochondrion inner membrane
P08631	HCK	Tyrosine-protein kinase HCK	-2.69397	Caveola, Cytoplasm, Golgi apparatus, Cytoskeleton, Cytosol, Cytoplasmic vesicle, Membrane, Lysosome, Cell junction, Cell projection, Secretory vesicle, Podosome membrane, Focal adhesion, Cell membrane, Nucleus
P81274	GPSM2	G-protein-signaling modulator 2	-2.6371	Cytoskeleton, Cell cortex, Cytoplasm, Spindle pole
Q9BWQ6	YIPF2	Protein YIPF2	-2.49501	Membrane
Q86UD0	SAPCD2	Suppressor APC domain-containing protein 2	-2.44946	Cytoplasm, Nucleus
Q9P0J7	KCMF1	E3 ubiquitin-protein ligase KCMF1	-2.42978
Q13637	RAB32	Ras-related protein Rab-32	-2.39791	Melanosome, Mitochondrion, Cytoplasmic vesicle, Mitochondrion outer membrane, Phagosome, Melanosome membrane, Phagosome membrane
Q9H4I2	ZHX3	Zinc fingers and homeoboxes protein 3	-2.34964	Nucleus
Q9UKM7	MAN1B1	Endoplasmic reticulum mannosyl-oligosaccharide 1,2-alpha-mannosidase	-2.34607	Endoplasmic reticulum membrane
Q6P4F2	FDX1L	Ferredoxin-2, mitochondrial	-2.3209	Mitochondrion, Mitochondrion matrix
Q96QD5	DEPDC7	DEP domain-containing protein 7	-2.25932
Q08357	SLC20A2	Sodium-dependent phosphate transporter 2	-2.24405	Cell membrane
M0QYQ4	PTOV1	Prostate tumor overexpressed gene 1, isoform CRA_i	-2.24162
Q17RY6	LY6K	Lymphocyte antigen 6K	-2.21897	Cytoplasm, Secreted, Cell membrane
Q9BWW4	SSBP3;SSBP2;SSBP4	Single-stranded DNA-binding protein 3	-2.16495	Nucleus
P07196	NEFL	Neurofilament light polypeptide	-2.14522
Q8N2C7	UNC80	Protein unc-80 homolog	-2.14364	Membrane
Q10589	BST2	Bone marrow stromal antigen 2	-2.12243	Cytoplasm, trans-Golgi network, Late endosome, Apical cell membrane, Cell membrane, Golgi apparatus, Membrane raft
P0CG30	GSTT2B;Em:AP000351.3;GSTT2	Glutathione S-transferase theta-2B	-2.10953	Cytoplasm
O60907	TBL1X	F-box-like/WD repeat-containing protein TBL1X	-2.10267	Nucleus
O94925	GLS	Glutaminase kidney isoform, mitochondrial	-2.07678	Mitochondrion, Cytoplasm, Cytosol
Q96PY6	NEK1	Serine/threonine-protein kinase Nek1	-2.05827	Cytoskeleton, Nucleus, Centrosome, Microtubule organizing center, Cytoplasm
E9PPU0	NA		-2.03811
O43639	NCK2	Cytoplasmic protein NCK2	-2.03439	Cytoplasm, Endoplasmic reticulum
Q58WW2-4	DCAF6	DDB1- and CUL4-associated factor 6	-2.03289	Nucleus
Q68CQ7	GLT8D1	Glycosyltransferase 8 domain-containing protein 1	-2.02418	Membrane
Q9Y5Z9	UBIAD1	UbiA prenyltransferase domain-containing protein 1	-1.97585	Nucleus, Endoplasmic reticulum membrane, Cytoplasm, Golgi apparatus membrane, Mitochondrion membrane
Q9UI10-3	EIF2B4	Translation initiation factor eIF-2B subunit delta	-1.90309
P16870	CPE	Carboxypeptidase E	-1.89401	Secreted, Secretory vesicle membrane, Nucleus, Cytoplasmic vesicle
Q7Z333	SETX	Probable helicase senataxin	-1.84785	Nucleolus, Growth cone, Axon, Cytoplasm, Chromosome, Nucleus, Nucleoplasm, Cell projection, Telomere
Q92994	BRF1	Transcription factor IIIB 90 kDa subunit	-1.83481	Nucleus
O00746	NME4	Nucleoside diphosphate kinase, mitochondrial	-1.82418	Mitochondrion intermembrane space, Mitochondrion matrix
Q7L2Z9	CENPQ	Centromere protein Q	-1.82083	Nucleus, Chromosome, Centromere
J3KN19	CCDC90B		-1.81649
Q96HD1	CRELD1	Cysteine-rich with EGF-like domain protein 1	-1.80792	Membrane
O75290	ZNF780A	Zinc finger protein 780A	-1.75566	Nucleus
Q99439	CNN2	Calponin-2	-1.74557
Q5VSY0-2	GKAP1	G kinase-anchoring protein 1	-1.6795	Golgi apparatus
K7ENR9	LIG3		-1.66017
Q7Z3D6-2	C14orf159	UPF0317 protein C14orf159, mitochondrial	-1.63962	Mitochondrion
Q9NRZ5	AGPAT4	1-acyl-sn-glycerol-3-phosphate acyltransferase delta	-1.61563	Membrane
Q9HCE5	METTL14	N6-adenosine-methyltransferase subunit METTL14	-1.59665	Nucleus
P15848	ARSB	Arylsulfatase B	-1.59169	Cell surface, Lysosome
Q9H7B4	SMYD3	Histone-lysine N-methyltransferase SMYD3	-1.58275	Nucleus, Cytoplasm
O15304	SIVA1	Apoptosis regulatory protein Siva	-1.58017	Cytoplasm, Nucleus
Q5RI18	HNRNPU		-1.57434
Q5XPI4	RNF123	E3 ubiquitin-protein ligase RNF123	-1.55478	Cytoplasm
Q9BRD0	BUD13	BUD13 homolog	-1.54007
Q16560	SNRNP35	U11/U12 small nuclear ribonucleoprotein 35 kDa protein	-1.5334	Nucleus
Q99640	PKMYT1	Membrane-associated tyrosine- and threonine-specific cdc2-inhibitory kinase	-1.52594	Endoplasmic reticulum membrane, Golgi apparatus membrane
P07951-2	TPM2	Tropomyosin beta chain	-1.52159	Cytoplasm, Cytoskeleton
P29353	SHC1	SHC-transforming protein 1	-1.50658	Mitochondrion, Mitochondrion matrix, Cytoplasm
Q10469	MGAT2	Alpha-1,6-mannosyl-glycoprotein 2-beta-N-acetylglucosaminyltransferase	-1.50083	Golgi apparatus membrane
Q15262-2	PTPRK	Receptor-type tyrosine-protein phosphatase kappa	-1.47884	Adherens junction, Cell junction, Cell membrane
Q9H6U8	ALG9	Alpha-1,2-mannosyltransferase ALG9	-1.46899	Endoplasmic reticulum membrane
P04083	ANXA1	Annexin A1	-1.44963	Cell projection, Lateral cell membrane, Cytoplasmic vesicle, Nucleus, Basolateral cell membrane, Cell membrane, Secreted, Exosome, Phagocytic cup, Extracellular space, Membrane, Early endosome, Cilium, Cytoplasm, Endosome membrane, Cytoplasmic vesicle membrane, Apical cell membrane, Secretory vesicle lumen
Q9P0L2	MARK1	Serine/threonine-protein kinase MARK1	-1.44619	Cytoplasm, Cell membrane, Cytoskeleton
Q9Y2H0	DLGAP4	Disks large-associated protein 4	-1.40556	Membrane
Q08ER8	ZNF543	Zinc finger protein 543	-1.39031	Nucleus
P22415	USF1	Upstream stimulatory factor 1	-1.38365	Nucleus
Q86XK2	FBXO11	F-box only protein 11	-1.32101	Nucleus, Chromosome
Q7KYR7	BTN2A1	Butyrophilin subfamily 2 member A1	-1.31153	Membrane
P14618-2	PKM;PKM2	Pyruvate kinase PKM	-1.29101	Cytoplasm, Nucleus
Q8N6S5	ARL6IP6	ADP-ribosylation factor-like protein 6-interacting protein 6	-1.27599	Membrane
Q9UJY4	GGA2	ADP-ribosylation factor-binding protein GGA2	-1.24371	Golgi apparatus, trans-Golgi network membrane, Endosome membrane
P06280	GLA	Alpha-galactosidase A	-1.23765	Lysosome
O43353	RIPK2	Receptor-interacting serine/threonine-protein kinase 2	-1.23	Cytoplasm
O60941	DTNB	Dystrobrevin beta	-1.22445	Cytoplasm
Q9Y4F5	CEP170B	Centrosomal protein of 170 kDa protein B	-1.22238	Cytoskeleton, Cytoplasm
Q8N4S9	MARVELD2	MARVEL domain-containing protein 2	-1.20729	Cell membrane, Cell junction, Tight junction
Q13114	TRAF3	TNF receptor-associated factor 3	-1.1884	Endosome, Mitochondrion, Cytoplasm
P17676	CEBPB	CCAAT/enhancer-binding protein beta	-1.18716	Cytoplasm, Nucleus
P10909	CLU	Clusterin	-1.18209	Chromaffin granule, Mitochondrion membrane, Cytoplasm, Endoplasmic reticulum, Secretory vesicle, Secreted, Nucleus, Cytoplasmic vesicle, Cytosol, Microsome
Q16881-2	TXNRD1	Thioredoxin reductase 1, cytoplasmic	-1.15728	Cytoplasm, Nucleus
P98194-7	ATP2C1	Calcium-transporting ATPase type 2C member 1	-1.15537	Golgi apparatus membrane
Q9H8M5	CNNM2	Metal transporter CNNM2	-1.151	Cell membrane
Q9Y6U3	SCIN	Adseverin	-1.11143	Cytoskeleton, Cytoplasm, Cell projection, Podosome
Q86U06	RBM23	Probable RNA-binding protein 23	-1.1107	Nucleus
Q9BV20	MRI1	Methylthioribose-1-phosphate isomerase	-1.09806	Cell projection, Cytoplasm, Nucleus
Q96EV8	DTNBP1	Dysbindin	-1.08995	Secretory vesicle, Postsynaptic cell membrane, Nucleus, Cytoplasmic vesicle, Postsynaptic density, Cell junction, Synaptic vesicle membrane, Cytoplasmic vesicle membrane, Endoplasmic reticulum, Endosome membrane, Cytoplasm, Synapse, Melanosome membrane
Q00534	CDK6	Cyclin-dependent kinase 6	-1.0886	Ruffle, Nucleus, Cytoskeleton, Cytoplasm, Cell projection, Centrosome, Microtubule organizing center
Q8N4C6-7	NIN	Ninein	-1.07677	Cytoskeleton, Cytoplasm, Centrosome, Microtubule organizing center, Centriole
Q86UK7	ZNF598	Zinc finger protein 598	-1.0728
P80404	ABAT	4-aminobutyrate aminotransferase, mitochondrial	-1.07025	Mitochondrion matrix
Q9NRY2	INIP	SOSS complex subunit C	-1.06219	Nucleus
Q8WWQ0	PHIP	PH-interacting protein	-1.04834	Nucleus
Q96Q15	SMG1	Serine/threonine-protein kinase SMG1	-1.03481	Nucleus, Cytoplasm
Q969Y2	GTPBP3	tRNA modification GTPase GTPBP3, mitochondrial	-1.03412	Mitochondrion
Q86VP1	TAX1BP1	Tax1-binding protein 1	-1.02007
P49802	RGS7	Regulator of G-protein signaling 7	-1.01905	Cell membrane, Cytosol, Cytoplasm, Membrane
Q8NFZ8	CADM4	Cell adhesion molecule 4	-1.01895	Membrane
Q9Y462	ZNF711	Zinc finger protein 711	-1.00704	Nucleus
Q8NBZ7	UXS1	UDP-glucuronic acid decarboxylase 1	-0.992849	Golgi apparatus, Golgi stack membrane
O00459	PIK3R2	Phosphatidylinositol 3-kinase regulatory subunit beta	-0.99092
O43432-2	EIF4G3	Eukaryotic translation initiation factor 4 gamma 3	-0.982775
Q96JN8	NEURL4	Neuralized-like protein 4	-0.982309	Cytoskeleton, Cytoplasm, Microtubule organizing center, Centrosome, Centriole
P02753	RBP4	Retinol-binding protein 4	-0.971662	Secreted
P09471-2	GNAO1	Guanine nucleotide-binding protein G(o) subunit alpha	-0.94104	Membrane, Cell membrane
Q4G0I0	CCSMST1	Protein CCSMST1	-0.937646	Membrane
K7ENF0	NARS		-0.93745
Q92934	BAD	Bcl2-associated agonist of cell death	-0.93699	Mitochondrion outer membrane, Cytoplasm
Q14157-1	UBAP2L	Ubiquitin-associated protein 2-like	-0.935565
Q5T440	IBA57	Putative transferase CAF17, mitochondrial	-0.934562	Mitochondrion
A6NM71	WDR45	PRA1 family protein	-0.919085
Q8TBF2	FAM213B	Prostamide/prostaglandin F synthase	-0.915795	Cytosol, Cytoplasm
Q8WYN0	ATG4A	Cysteine protease ATG4A	-0.915415	Cytoplasm
Q9BW60	ELOVL1	Elongation of very long chain fatty acids protein 1	-0.91185	Endoplasmic reticulum membrane
Q9BT09	CNPY3	Protein canopy homolog 3	-0.900248	Endoplasmic reticulum
P81605	DCD	Dermcidin	-0.896779	Secreted
P23470	PTPRG	Receptor-type tyrosine-protein phosphatase gamma	-0.884765	Membrane
Q00013	MPP1	55 kDa erythrocyte membrane protein	-0.883687	Stereocilium, Cell projection, Membrane
Q9NQ29	LUC7L	Putative RNA-binding protein Luc7-like 1	-0.866973
Q9GZQ3	COMMD5	COMM domain-containing protein 5	-0.862027	Cytoplasm, Nucleus
Q9P2C4	TMEM181	Transmembrane protein 181	-0.844362	Membrane
Q8N5Y8	PARP16	Mono [ADP-ribose] polymerase PARP16	-0.836274	Endoplasmic reticulum membrane
O75063	FAM20B	Glycosaminoglycan xylosylkinase	-0.834863	Golgi apparatus membrane
Q969Z3	MARC2	Mitochondrial amidoxime reducing component 2	-0.829991	Mitochondrion outer membrane, Peroxisome
Q92597	NDRG1	Protein NDRG1	-0.823555	Cell membrane, Cytoskeleton, Nucleus, Microtubule organizing center, Centrosome, Cytosol, Cytoplasm
Q9NUW8	TDP1	Tyrosyl-DNA phosphodiesterase 1	-0.818578	Cytoplasm, Nucleus
Q14240	EIF4A2	Eukaryotic initiation factor 4A-II	-0.806789
Q8IWQ3	BRSK2	Serine/threonine-protein kinase BRSK2	-0.788349	Centrosome, Microtubule organizing center, Cytoplasm, Endoplasmic reticulum, Cytoskeleton, Perinuclear region
P67936	TPM4	Tropomyosin alpha-4 chain	-0.778677	Cytoplasm, Cytoskeleton
Q6ZXV5	TMTC3	Transmembrane and TPR repeat-containing protein 3	-0.774344	Membrane
Q8TCG2	PI4K2B	Phosphatidylinositol 4-kinase type 2-beta	-0.771274	Membrane, Cytoplasm
Q8N490-2	PNKD	Probable hydrolase PNKD	-0.766379	Membrane, Cytoplasm, Mitochondrion, Nucleus
Q9ULP9	TBC1D24	TBC1 domain family member 24	-0.759139	Cytoplasm
Q8TDW0	LRRC8C	Volume-regulated anion channel subunit LRRC8C	-0.740251	Cell membrane, Endoplasmic reticulum membrane
A1L0T0	ILVBL	Acetolactate synthase-like protein	-0.73925	Membrane
Q9ULA0	DNPEP	Aspartyl aminopeptidase	-0.738636	Cytoplasm
P35270	SPR	Sepiapterin reductase	-0.737757	Cytoplasm
P46977	STT3A	Dolichyl-diphosphooligosaccharide--protein glycosyltransferase subunit STT3A	-0.736825	Endoplasmic reticulum membrane
Q9ULK5	VANGL2	Vang-like protein 2	-0.722781	Cell membrane
Q6SPF0	SAMD1	Atherin	-0.719648	Cytoplasm, Secreted
P32929	CTH	Cystathionine gamma-lyase	-0.716027	Cytoplasm
Q92698	RAD54L	DNA repair and recombination protein RAD54-like	-0.715424	Nucleus
Q9BQ69	MACROD1	O-acetyl-ADP-ribose deacetylase MACROD1	-0.712963	Nucleus
Q86X55	CARM1	Histone-arginine methyltransferase CARM1	-0.706446	Cytoplasm, Nucleus
O14787-2	TNPO2	Transportin-2	-0.705936	Cytoplasm, Nucleus
Q9P219	CCDC88C	Protein Daple	-0.693177	Cytoplasm
P27448	MARK3	MAP/microtubule affinity-regulating kinase 3	-0.688577	Cell membrane
Q9H6E4	CCDC134	Coiled-coil domain-containing protein 134	-0.685371	Secreted
Q96NJ6	ZFP3	Zinc finger protein 3 homolog	-0.684941	Nucleus
Q9UNE7	STUB1	E3 ubiquitin-protein ligase CHIP	-0.681813	Cytoplasm, Nucleus
O94830	DDHD2	Phospholipase DDHD2	-0.672692	cis-Golgi network, Golgi apparatus, Cytosol, Cytoplasm, Endoplasmic reticulum-Golgi intermediate compartment
P10636-2	MAPT	Microtubule-associated protein tau	-0.671448	Cytoplasm, Cell projection, Cytosol, Axon, Cytoskeleton, Cell membrane
Q9BW85	CCDC94	Coiled-coil domain-containing protein 94	-0.660686
Q6ZS17	FAM65A	Protein FAM65A	-0.659356	Cytoplasm
Q8NBJ5	COLGALT1	Procollagen galactosyltransferase 1	-0.655801	Endoplasmic reticulum lumen
P17707	AMD1	S-adenosylmethionine decarboxylase proenzyme	-0.652481
Q96G46	DUS3L	tRNA-dihydrouridine(47) synthase [NAD(P)(+)]-like	-0.649928
Q8TEA8	DTD1	D-tyrosyl-tRNA(Tyr) deacylase 1	-0.645934	Cytoplasm, Nucleus
Q9BZE9-2	ASPSCR1	Tether containing UBX domain for GLUT4	-0.636182	Nucleus, Endomembrane system, Endoplasmic reticulum-Golgi intermediate compartment membrane, Cytoplasm
P04350	TUBB4A	Tubulin beta-4A chain	-0.627267	Cytoplasm, Cytoskeleton
P08670	VIM	Vimentin	-0.626651	Cytoplasm
O75503	CLN5	Ceroid-lipofuscinosis neuronal protein 5	-0.624397	Membrane, Lysosome
O94925-3	GLS	Glutaminase kidney isoform, mitochondrial	-0.622572	Mitochondrion, Cytoplasm, Cytosol
P53708	ITGA8	Integrin alpha-8	-0.619561	Membrane, Cell membrane
P49366	DHPS	Deoxyhypusine synthase	-0.617644
P43378	PTPN9	Tyrosine-protein phosphatase non-receptor type 9	-0.608473	Cytoplasm
P51784	USP11	Ubiquitin carboxyl-terminal hydrolase 11	-0.606901	Cytoplasm, Nucleus
Q9UNZ5	C19orf53	Leydig cell tumor 10 kDa protein homolog	-0.602795
Q16740	CLPP	ATP-dependent Clp protease proteolytic subunit, mitochondrial	-0.599982	Mitochondrion matrix
Q9NZT2	OGFR	Opioid growth factor receptor	-0.583064	Nucleus, Cytoplasm
Q99986	VRK1	Serine/threonine-protein kinase VRK1	-0.582426	Cytoplasm, Cytoskeleton, Spindle, Nucleus
Q15269	PWP2	Periodic tryptophan protein 2 homolog	-0.577962	Nucleus, Nucleolus
Q13485	SMAD4	Mothers against decapentaplegic homolog 4	-0.577134	Cytoplasm, Nucleus
O15228	GNPAT	Dihydroxyacetone phosphate acyltransferase	-0.567743	Peroxisome membrane
Q9NSB8	HOMER2	Homer protein homolog 2	-0.565679	Synapse, Cytoplasm, Cell junction, Stereocilium, Cell projection, Postsynaptic density, Postsynaptic cell membrane
P52789	HK2	Hexokinase-2	-0.543908	Mitochondrion outer membrane
Q8N6T3	ARFGAP1	ADP-ribosylation factor GTPase-activating protein 1	-0.541498	Cytoplasm, Golgi apparatus
O14654	IRS4	Insulin receptor substrate 4	-0.538728	Cell membrane
Q96RE7	NACC1	Nucleus accumbens-associated protein 1	-0.537723	Nucleus, Cytoplasm
Q9HDC9	APMAP	Adipocyte plasma membrane-associated protein	-0.515183	Membrane
P52429	DGKE	Diacylglycerol kinase epsilon	-0.508251	Cytoplasm, Membrane
Q9H910	HN1L	Hematological and neurological expressed 1-like protein	-0.506772	Nucleus, Cytoplasm
Q66K14	TBC1D9B	TBC1 domain family member 9B	-0.504082	Membrane
Q96DV4	MRPL38	39S ribosomal protein L38, mitochondrial	-0.50376	Mitochondrion
Q8N806	UBR7	Putative E3 ubiquitin-protein ligase UBR7	-0.493383
Q70UQ0	IKBIP	Inhibitor of nuclear factor kappa-B kinase-interacting protein	-0.483415	Endoplasmic reticulum membrane
P13591	NCAM1	Neural cell adhesion molecule 1	-0.480102	Secreted, Cell membrane
Q16543	CDC37	Hsp90 co-chaperone Cdc37	-0.474254	Cytoplasm
P04181	OAT	Ornithine aminotransferase, mitochondrial	-0.468792	Mitochondrion matrix
P05455	SSB	Lupus La protein	-0.461285	Nucleus
P48163	ME1	NADP-dependent malic enzyme	-0.455216	Cytoplasm
Q8TCZ2	CD99L2	CD99 antigen-like protein 2	-0.450853	Cell membrane, Cell junction
Q8IXI1	RHOT2	Mitochondrial Rho GTPase 2	-0.448384	Mitochondrion outer membrane
P12109	COL6A1	Collagen alpha-1(VI) chain	-0.436496	Extracellular space, Secreted, Extracellular matrix
P08240	SRPR	Signal recognition particle receptor subunit alpha	-0.426619	Endoplasmic reticulum membrane
Q8N122	RPTOR	Regulatory-associated protein of mTOR	-0.412949	Cytoplasmic granule, Cytoplasm, Lysosome
Q9Y6V7	DDX49	Probable ATP-dependent RNA helicase DDX49	-0.409863
Q9Y223	GNE	Bifunctional UDP-N-acetylglucosamine 2-epimerase/N-acetylmannosamine kinase	-0.387125	Cytoplasm
