## Supplementary material for "Proteomics identifies signal peptide features determining the substrate specificity in human Sec62/Sec63-dependent ER protein import": Table S17

### Sheet: Sheet 1
Accession	Gene	Full protein name	log2 fold change	Subcellular location
P09211	GSTP1	Glutathione S-transferase P	2.77832	Nucleus, Mitochondrion, Cytoplasm
P04792	HSPB1	Heat shock protein beta-1	2.34961	Cytoskeleton, Spindle, Nucleus, Cytoplasm
O94854	KIAA0754	Uncharacterized protein KIAA0754	2.25134
Q96N11	C7orf26	Uncharacterized protein C7orf26	2.06909
O60518	RANBP6	Ran-binding protein 6	1.93414	Cytoplasm, Nucleus
Q13630	TSTA3	GDP-L-fucose synthase	1.86252
Q9NWK9	ZNHIT6	Box C/D snoRNA protein 1	1.80413
O75962	TRIO	Triple functional domain protein	1.7975	Cytoplasm
P49917	LIG4	DNA ligase 4	1.66109	Nucleus
Q96GA7	SDSL	Serine dehydratase-like	1.64025
H7C0C1	NA		1.58383
Q8WVX3	C4orf3	Uncharacterized protein C4orf3	1.57586	Membrane
P09382	LGALS1	Galectin-1	1.57356	Secreted, Extracellular space, Extracellular matrix
Q8NFU3	TSTD1	Thiosulfate sulfurtransferase/rhodanese-like domain-containing protein 1	1.51425	Perinuclear region, Cytoplasm
O14770	MEIS2	Homeobox protein Meis2	1.48056	Nucleus, Perinuclear region, Cytoplasm
P54652	HSPA2	Heat shock-related 70 kDa protein 2	1.46602	Cytoplasm, Spindle, Cytoskeleton
Q9HAN9	NMNAT1	Nicotinamide/nicotinic acid mononucleotide adenylyltransferase 1	1.42326	Nucleus
Q8N5D0	WDTC1	WD and tetratricopeptide repeats protein 1	1.40299
Q9UHD8	SEPT9	Septin-9	1.37828	Cytoskeleton, Cytoplasm
Q08623	HDHD1	Pseudouridine-5'-phosphatase	1.3721
Q9Y3L3	SH3BP1	SH3 domain-binding protein 1	1.34074
P12830	CDH1	Cadherin-1	1.33565	Cell junction, trans-Golgi network, Endosome, Golgi apparatus, Cell membrane
Q9UBS9	SUCO	SUN domain-containing ossification factor	1.31963	Rough endoplasmic reticulum membrane
Q96CN9	GCC1	GRIP and coiled-coil domain-containing protein 1	1.29952	Golgi apparatus membrane, Cytoplasm
P58557	YBEY	Putative ribonuclease	1.2957	Nucleus
Q9BX66-9	SORBS1	Sorbin and SH3 domain-containing protein 1	1.28303	Nucleus, Focal adhesion, Cell membrane, Nucleus matrix, Cell junction, Adherens junction, Cytoskeleton, Cytoplasm
Q9BVM4	GGACT	Gamma-glutamylaminecyclotransferase	1.26653
Q9UHQ4	BCAP29	B-cell receptor-associated protein 29	1.25908	Endoplasmic reticulum membrane
Q02040	AKAP17A	A-kinase anchor protein 17A	1.25754	Nucleus speckle
Q86US8	SMG6	Telomerase-binding protein EST1A	1.23775	Nucleus, Nucleolus, Cytoplasm, Chromosome, Cytosol, Telomere
Q9BXB5	OSBPL10	Oxysterol-binding protein-related protein 10	1.23733	Cytoplasm, Cytoskeleton
P16591	FER	Tyrosine-protein kinase Fer	1.22527	Cytoskeleton, Cell cortex, Cytoplasm, Cell membrane, Nucleus, Membrane, Cell projection, Cell junction
Q9NQY0	BIN3	Bridging integrator 3	1.20981	Cytoskeleton, Cytoplasm
Q6P597	KLC3	Kinesin light chain 3	1.16857	Cytoplasm, Cytoskeleton
Q8IXQ6-2	PARP9	Poly [ADP-ribose] polymerase 9	1.14869	Cytoplasm, Cytosol, Nucleus
Q5JSL3	DOCK11	Dedicator of cytokinesis protein 11	1.13898
O95166	GABARAP	Gamma-aminobutyric acid receptor-associated protein	1.13439	Autophagosome, Endomembrane system, Cytoskeleton, Cytoplasmic vesicle, Cytoplasm, Golgi apparatus membrane
P15622	ZNF250	Zinc finger protein 250	1.13026	Nucleus
P13796	LCP1	Plastin-2	1.12498	Cytoskeleton, Cytoplasm, Ruffle membrane, Cell projection, Cell junction
P29373	CRABP2	Cellular retinoic acid-binding protein 2	1.11831	Endoplasmic reticulum, Cytoplasm, Nucleus
Q9HBK9	AS3MT	Arsenite methyltransferase	1.11266	Cytoplasm
Q96GD3	SCMH1	Polycomb protein SCMH1	1.11098	Nucleus
Q9Y5A7-2	NUB1	NADH-ubiquinone oxidoreductase chain 2	1.09904	Nucleus
Q8NCG7	DAGLB	Sn1-specific diacylglycerol lipase beta	1.09362	Cell membrane
H3BN98	NA		1.0532
Q8IZ40	RCOR2	REST corepressor 2	1.02426	Nucleus
Q96R05	RBP7	Retinoid-binding protein 7	1.02084	Cytoplasm
Q6IPU0	CENPP	Centromere protein P	1.02051	Nucleus, Chromosome, Centromere
Q9UQ88	CDK11A	Cyclin-dependent kinase 11A	1.01878	Cytoplasm, Nucleus
Q13029	PRDM2	PR domain zinc finger protein 2	1.01686	Nucleus
Q9NVR5	DNAAF2	Protein kintoun	0.997653	Cytoplasm
Q9UHG0	DCDC2	Doublecortin domain-containing protein 2	0.99176	Cell projection, Kinocilium, Cytoplasm, Cilium axoneme, Cytoskeleton, Cilium
Q9UJX6	ANAPC2	Anaphase-promoting complex subunit 2	0.978868
Q6ZRQ5	MMS22L	Protein MMS22-like	0.97649	Nucleus
P53365	ARFIP2	Arfaptin-2	0.961351
Q96AQ8	MCUR1	Mitochondrial calcium uniporter regulator 1	0.961234	Mitochondrion inner membrane
O75352	MPDU1	Mannose-P-dolichol utilization defect 1 protein	0.956559	Membrane
O75400-3	PRPF40A	Pre-mRNA-processing factor 40 homolog A	0.956368	Nucleus speckle, Nucleus matrix
P16989-2	YBX3	Y-box-binding protein 3	0.942375	Cytoplasm, Nucleus
Q9H8T0	AKTIP	AKT-interacting protein	0.939977	Cell membrane, Cytoplasm
Q96PV7	FAM193B	Protein FAM193B	0.93715	Cytoplasm, Nucleus
P09455	RBP1	Retinol-binding protein 1	0.913172	Cytoplasm
Q9UL42	PNMA2	Paraneoplastic antigen Ma2	0.911636	Nucleus, Nucleolus
P48449	LSS	Lanosterol synthase	0.879812	Endoplasmic reticulum membrane
Q9C0A1	ZFHX2	Zinc finger homeobox protein 2	0.871595	Nucleus
O00764	PDXK	Pyridoxal kinase	0.865983	Cytoplasm
Q6P2P2	PRMT9	Putative protein arginine N-methyltransferase 9	0.863682
Q9Y6X8	ZHX2	Zinc fingers and homeoboxes protein 2	0.85326	Nucleus
Q3KQV9	UAP1L1	UDP-N-acetylhexosamine pyrophosphorylase-like protein 1	0.836198
Q02447	SP3	Transcription factor Sp3	0.820017	Nucleus, PML body
O94822	LTN1	E3 ubiquitin-protein ligase listerin	0.819586
Q16563-2	SYPL1	Synaptophysin-like protein 1	0.816362	Melanosome, Cytoplasmic vesicle membrane
A4D1P6	WDR91	WD repeat-containing protein 91	0.814734
A6NGB9	WIPF3	WAS/WASL-interacting protein family member 3	0.809836	Cytoplasm
F8WEA9	KSR1	Kinase suppressor of Ras 1	0.807678	Cell projection, Cytoplasm, Ruffle membrane, Membrane, Endoplasmic reticulum membrane, Cell membrane
J3KPX5	NA		0.786558
P28370	SMARCA1	Probable global transcription activator SNF2L1	0.768853	Nucleus
Q9GZT4	SRR	Serine racemase	0.767466
H0YAR2	PABPC1	Polyadenylate-binding protein 1	0.745095
Q9Y421	FAM32A	Protein FAM32A	0.743318	Nucleus
P08236	GUSB	Beta-glucuronidase	0.741805	Lysosome
Q9H6K1	C6orf106	Uncharacterized protein C6orf106	0.732847
Q7KZF4	SND1	Staphylococcal nuclease domain-containing protein 1	0.729494	Melanosome, Nucleus, Cytoplasm
Q6P1Q9	METTL2B	Methyltransferase-like protein 2B	0.705772
Q9UKT5	FBXO4	F-box only protein 4	0.681887	Cytoplasm
Q9NQ48	LZTFL1	Leucine zipper transcription factor-like protein 1	0.679854	Cytoplasm
O43504	LAMTOR5	Ragulator complex protein LAMTOR5	0.668364	Lysosome, Cytoplasm
P11802	CDK4	Cyclin-dependent kinase 4	0.65528	Membrane, Cytoplasm, Nucleus
Q9H4A5	GOLPH3L	Golgi phosphoprotein 3-like	0.65374	Golgi stack membrane, Golgi apparatus, trans-Golgi network membrane
Q96BT7	ALKBH8	Alkylated DNA repair protein alkB homolog 8	0.631006	Cytoplasm, Nucleus
O15254	ACOX3	Peroxisomal acyl-coenzyme A oxidase 3	0.629911	Peroxisome
Q8IY95	TMEM192	Transmembrane protein 192	0.62461	Late endosome, Lysosome membrane
O94768	STK17B	Serine/threonine-protein kinase 17B	0.616303	Endoplasmic reticulum-Golgi intermediate compartment, Cell membrane, Nucleus
Q96JN0	LCOR	Ligand-dependent corepressor	0.614564	Nucleus
Q9HC38-2	GLOD4	Glyoxalase domain-containing protein 4	0.60941	Mitochondrion
O95104	SCAF4	Splicing factor, arginine/serine-rich 15	0.601649	Nucleus
P49585	PCYT1A	Choline-phosphate cytidylyltransferase A	0.57901	Membrane, Cytoplasm, Cytosol
P13667	PDIA4	Protein disulfide-isomerase A4	0.532779	Endoplasmic reticulum lumen, Melanosome
Q9BVK2	ALG8	Probable dolichyl pyrophosphate Glc1Man9GlcNAc2 alpha-1,3-glucosyltransferase	0.528241	Endoplasmic reticulum membrane
P05771	PRKCB	Protein kinase C beta type	0.49277	Membrane, Cytoplasm, Nucleus
P39210	MPV17	Protein Mpv17	0.485431	Mitochondrion inner membrane
Q8TBC5	ZSCAN18	Zinc finger and SCAN domain-containing protein 18	0.472111	Nucleus
Q92538	GBF1	Golgi-specific brefeldin A-resistance guanine nucleotide exchange factor 1	0.465113	Lipid droplet, Golgi apparatus, cis-Golgi network, Cytoplasm, Membrane, Endoplasmic reticulum-Golgi intermediate compartment, trans-Golgi network
