## Supplementary material for "Proteomics identifies signal peptide features determining the substrate specificity in human Sec62/Sec63-dependent ER protein import": Table S18

### Sheet: Sheet 1
UniProt IG	Gene name	log2 fold change	SP or TMH	TM regions	N-glyc. sites	SP or TMH sequence	TMH position	GP %	Hph	delta G
P13987	CD59	-4.81697	SP	0	4	MGIQGGSVLFGLLLVLAVFCHSGHS		20	1.2968	1.741
Q6NSJ5	LRRC8E	-3.43934	TMH	4	2	WWDVLAEYLTVAMLMIGVFGC	23 - 43	9,52	1,3714	1,41
Q9BWQ6	YIPF2	-2.49501	TMH	5	0	FWICATLAFVLAVTGNLTLVL	125 - 145	4,76	1,9429	-0,977
Q9UKM7	MAN1B1	-2.34607	TMH	1	0	MILFLLAFLLFCGLLFYINLA	85 - 105	4,76	2,4648	-3,78
Q08357	SLC20A2	-2.24405	TMH	12	1	YLWMVILGFIIAFILAFSVGA	6 - 26	9,52	2,279	-2,74
Q17RY6	LY6K	-2.21897	SP	0	1	MALLALLLVVALPRVWT		5.88	1.9082	-0.853
Q8N2C7	UNC80	-2.14364	TMH	4	0	PFVLQLFASVAPLLEFPDAAN	2268 - 2288	14,29	0,7724	4,606
Q10589	BST2	-2.12243	TMH	1	2	KLLLGIGILVLLIIVILGVPLIIFTIKA	21 - 48	14,28	2,5057	-5,685
Q68CQ7	GLT8D1	-2.02418	TMH	1	2	IIILVLAVALFLLVLHHNFLS	8 - 28	0	2,3857	-0,938
P16870	CPE	-1.89401	SP	0	2	MAGRGGSALLALCGALAACGWLLGA		24	1.1	-0.334
Q96HD1	CRELD1	-1.80792	SP	2	2	MAPWPPKGLVPAMLWGLSLFLNLPGPIWL		31.03	0.7341	3.205
Q9NRZ5	AGPAT4	-1.61563	TMH	4	0	FLCHLVFCYVFIASGLIINTI	11 - 31	4,76	2,0219	-0,023
P15848	ARSB	-1.59169	SP	0	6	MGPRGAASLPRGPGPRRLLLPVVLPLLLLLLLAPPG		36.11	0.5528	5.621
Q10469	MGAT2	-1.50083	TMH	1	2	VLILTLVVAACGFVLWSSNG	10 - 29	10	1,853	0,142
Q15262-2	PTPRK	-1.47884	SP	1	12	MDTTAAAALPAFVALLLLSPWPLLGS		15.39	1.1269	-0.094
Q9H6U8	ALG9	-1.46899	TMH	8	2	ILVFYFLRCLLAFVSCICELY	136 - 156	0	2	-0,274
Q7KYR7	BTN2A1	-1.31153	SP	1	3	MESAAALHFSRPASLLLLLLSLCALVSA		3.57	1.2964	1.081
Q8N6S5	ARL6IP6	-1.27599	TMH	3	0	ILCSLLFAILLAFLLAIAYLI	111 - 131	0	2,8143	-4,18
P06280	GLA	-1.23765	SP	0	4	MQLRNPELHLGCALALRFLALVSWDIPGARA		12.9	0.3058	4.078
Q8N4S9	MARVELD2	-1.20729	TMH	6	0	ILGVVELLLGAGVFACVTAYI	195 - 215	14,29	2,0229	0,073
P10909	CLU	-1.18209	SP	0	7	MMKTLLLFVGLLLTWESGQVLG		13.64	1.1968	1.022
P98194-7	ATP2C1	-1.15537	TMH	10	0	LWKKYISQFKNPLIMLLLASA	71 - 91	4,76	0,511	4,913
Q9H8M5	CNNM2	-1.151	TMH	3	1	FLLPFWLQVIFISLLLCLSGM	251 - 271	9,52	2,139	-1,562
Q8NFZ8	CADM4	-1.01895	SP	1	3	MGRARRFQWPLLLLWAAAAG		15	0.116	2.694
Q8NBZ7	UXS1	-0.992849	TMH	1	1	LLLGIALLAYVASVWGNFVNM	20 - 40	9,52	1,5981	1,544
P02753	RBP4	-0.971662	SP	0	0	MKWVWALLLLAALGSGRA		11.11	0.9772	0.013
Q4G0I0	CCSMST1	-0.937646	SP	1	0	MNRVLCAPAAGAVRA		13.34	0.3907	4.168
Q9BW60	ELOVL1	-0.91185	TMH	7	0	PLMGSPLLMTSILLTYVYFVL	23 - 43	14,28	1,5648	0,248
Q9BT09	CNPY3	-0.900248	SP	0	1	MDSMPEPASRCLLLLPLLLLLLLLLPAPEL		16.67	1.2033	0.366
P81605	DCD	-0.896779	SP	0	0	MRFMTLLFLTALAGALVCA		5.26	1.7032	-0.714
P23470	PTPRG	-0.884765	SP	1	8	MRRLLEPCWWILFLKITSS		5.26	0.4932	2.716
Q9P2C4	TMEM181	-0.844362	TMH	9	0	HFVLVFVVFFICFGLTIFVGI	153 - 173	9,52	2,6771	-2,195
Q8N5Y8	PARP16	-0.836274	TMH	1	0	SHWFTVMISLYLLLLLIVSVI	288 - 308	0	2,2114	-1,133
O75063	FAM20B	-0.834863	TMH	1	1	VVLLAILLVIFIFTKVFLI	7 - 25	0	3,0784	-2,577
Q6ZXV5	TMTC3	-0.774344	TMH	9	3	ITLIVGVVTACYWNSLFCGFV	9 - 29	9,52	1,7457	1,675
Q8TDW0	LRRC8C	-0.740251	TMH	4	2	WWDVFTDYLSVAMLMIGVFGC	23 - 43	9,52	1,2286	2,157
A1L0T0	ILVBL	-0.73925	TMH	1	0	LFPSFLLLACGTLVAALLGAA	13 - 33	14,28	1,9057	-0,68
P46977	STT3A	-0.736825	TMH	11	3	LKLLILSMAAVLSFSTRLFAV	18 - 38	0	1,671	-0,285
Q9ULK5	VANGL2	-0.722781	TMH	4	0	VAAGATLALLSFLTPLAFLLL	109 - 129	9,52	1,9648	-0,566
Q9H6E4	CCDC134	-0.685371	SP	0	0	MDLLQFLAFLFVLLLSGMGATG		13.64	1.5818	-0.528
Q8NBJ5	COLGALT1	-0.655801	SP	0	3	MAAAPRAGRRRGQPLLALLLLLLAPLPPG		27.58	0.2483	4.428
O75503	CLN5	-0.624397	TMH	1	8	ASWCWALALLWLAVVPGW	24 - 41	11,12	1,4233	0,041
P53708	ITGA8	-0.619561	SP	1	16	MSPGASRGPRGSQAPLIAPLCCAAAALGMLLWSPACQA		23.69	0.3321	5.454
Q9HDC9	APMAP	-0.515183	TMH	1	2	VTFLMLAVSLTVPLLGAMMLL	41 - 61	9,52	2,1648	-0,556
P52429	DGKE	-0.508251	TMH	2	0	LILWTLCSVLLPVFITFWCSL	22 - 42	4,76	2,1705	-1,593
Q66K14	TBC1D9B	-0.504082	TMH	1	0	LSWFLTLFLSVMPFESAVVIV	668 - 688	4,76	1,9114	0,956
Q70UQ0	IKBIP	-0.483415	TMH	1	2	CLSLLSLGTCLGLAWFV	46 - 62	11,76	1,9094	0,469
P13591	NCAM1	-0.480102	SP	1	6	MLQTKDLIWTLFFLGTAVS		5.26	0.9163	3.076
Q8TCZ2	CD99L2	-0.450853	SP	1	0	MVAWRSAFLVCLAFSLATLVQRGSG		8	0.9752	0.411
P12109	COL6A1	-0.436496	SP	0	5	MRAARALLPLLLQACWTAA		5.26	0.6874	1.534
