## Supplementary material for "Proteomics identifies signal peptide features determining the substrate specificity in human Sec62/Sec63-dependent ER protein import": Table S19

### Sheet: Sheet 1
gene	n_net	n_len	h_hyd	h_len	c_pol	c_len	per_gp	hydrophobic	delta_g	seq
ARSB	4	17	2.9687	16	0.966	5	0.3611	0.5528	5.621	MGPRGAASLPRGPGPRRLLLPVVLPLLLLLLLAPPG
BTN2A1	1	12	2.6545	11	0.386	5	0.0357	1.2964	1.081	MESAAALHFSRPASLLLLLLSLCALVSA
CADM4	NA	NA	NA	NA	NA	NA	0.15	0.116	2.694	MGRARRFQWPLLLLWAAAAG
CCDC134	-1	2	2.8169	13	0.775	4	0.1364	1.5818	-0.528	MDLLQFLAFLFVLLLSGMGATG
CCSMST1	1	3	1.4075	8	13.0325	4	0.1334	0.3907	4.168	MNRVLCAPAAGAVRA
CD59	0	7	3.0892	13	21.308	5	0.2	1.2968	1.741	MGIQGGSVLFGLLLVLAVFCHSGHS
CD99L2	1	5	2.1667	12	11.49	5	0.08	0.9752	0.411	MVAWRSAFLVCLAFSLATLVQRGSG
CLU	1	3	2.275	12	7.9086	7	0.1364	1.1968	1.022	MMKTLLLFVGLLLTWESGQVLG
CNPY3	NA	NA	NA	NA	NA	NA	0.1667	1.2033	0.366	MDSMPEPASRCLLLLPLLLLLLLLLPAPEL
COL6A1	2	5	1.6055	11	10.978	5	0.0526	0.6874	1.534	MRAARALLPLLLQACWTAA
COLGALT1	NA	NA	NA	NA	NA	NA	0.2758	0.2483	4.428	MAAAPRAGRRRGQPLLALLLLLLAPLPPG
CPE	1	7	1.9725	16	12.475	4	0.24	1.1	-0.334	MAGRGGSALLALCGALAACGWLLGA
CRELD1	1	8	1.9615	13	1.1288	8	0.3103	0.7341	3.205	MAPWPPKGLVPAMLWGLSLFLNLPGPIWL
DCD	1	2	1.905	12	0.348	5	0.0526	1.7032	-0.714	MRFMTLLFLTALAGALVCA
GLA	1	9	2.0046	13	11.9089	9	0.129	0.3058	4.078	MQLRNPELHLGCALALRFLALVSWDIPGARA
ITGA8	2	15	2.0417	12	1.0955	11	0.2369	0.3321	5.454	MSPGASRGPRGSQAPLIAPLCCAAAALGMLLWSPACQA
LY6K	0	1	3.1364	11	11.494	5	0.0588	1.9082	-0.853	MALLALLLVVALPRVWT
NCAM1	0	6	2.5425	8	0.692	5	0.0526	0.9163	3.076	MLQTKDLIWTLFFLGTAVS
PTPRG	NA	NA	NA	NA	NA	NA	0.0526	0.4932	2.716	MRRLLEPCWWILFLKITSS
PTPRK	-1	4	2.1929	14	1.0271	7	0.1539	1.1269	-0.094	MDTTAAAALPAFVALLLLSPWPLLGS
RBP4	1	2	2.3255	11	10.734	5	0.1111	0.9772	0.013	MKWVWALLLLAALGSGRA
