## Supplementary material for "Proteomics identifies signal peptide features determining the substrate specificity in human Sec62/Sec63-dependent ER protein import": Table S20

### Sheet: Sheet 1
UniProt ID	Gene name	log2 fold change	SP or TMH	TM regions	N-glyc sites	SP or TMH sequence	TMH position	GP %	Hph	delta G	N_NET	N_CHRG	N_LEN	H_HYD	H_LEN	C_POL	C_LEN
Q9UM22	EPDR1	-1.27594	SP	0	2	MPGRAPLRTVPGALGAWLLGGLWAWTLCGLCSLGAVG		29.7	0.727	1.674	2	0.1667	12	1.3926	19	0.3217	6
Q9H6X2	ANTXR1	-0.984116	SP	1	3	MATAERRALGIGFQWLSLATLVLICAGQGGRR		15.6	0.262	1.827
Q8IWB1	ITPRIP	-0.865619	SP	0	2	MAMGLFRVCLVVVTA		6.7	1.951	2.629	0	0	3	1.945	8	0.48	4
O00622	CYR61	-0.835033	SP	0	0	MSSRIARALALVVTLLHLTRLALS		0	1.007	0.302	2	0.2857	7	2.0833	12	10.786	5
O15121	DEGS1	-0.829524	TMH	6	0	PNLIWIIIMMVLTQLGAFYIV	41 - 61	9.5	1.801	-0.478
Q99519	NEU1	-0.735074	TMH	1	3	MTGERPSTALPDRRWGPRILGFWGGCRVWVFAAIFLLLSLAASWSKA		17	0.193
P54802	NAGLU	-0.732326	SP	0	6	MEAVAVAAAVGVLLLAGAGGAAG		21.7	1.461	0.88	-1	-0.3333	3	2.6633	12	0	8
Q9GZX9	TWSG1	-0.683813	SP	0	2	MKLHYVAVLTLAILMFLTWLPESLS		4	1.269	-0.12	2	0.4	5	2.4627	15	10.99	5
Q8N129	CNPY4	-0.664333	SP	0	0	MGPVRLGILLFLFLAVHEAWA		14.3	1.312	0.377	1	0.2	5	3.0691	11	20.72	5
Q13454	TUSC3	-0.651507	SP	4	0	MGARGAPSRRRQAGRRLRYLPTGSFPFLLLLLLLCIQLGGG		24.4	-0.01		7	0.2917	24	3.1083	12	0.732	5
Q9Y3A6	TMED5	-0.641471	SP	1	0	MGDKIWLPFPVLLLAALPPVLLPGAAG		29.6	1.074	1.72	0	0	10	2.4667	12	0.316	5
Q9H0U3	MAGT1	-0.640632	SP	4	1	MAARWRFWCVSVTMVVALLIVCDVPSASA		3.5	1.227	-0.714	2	0.3333	6	2.64	16	7.8214	7
Q13214	SEMA3B	-0.627848	SP	0	3	MGRAGAAAVIPGLALLWAVGLGSA		25	1.106	0.906	1	0.3333	3	1.7037	16	0.36	5
P61803	DAD1	-0.592255	TMH	3	0	LLYILLTGALQFGYCLLVGTF	31 - 51	14.3	1.662	0.006
Q9BRR6	ADPGK	-0.590606	SP	0	0	MALWRGSAYAGFLALAVGCVFL		13.6	1.356	-0.039
P04920	SLC4A2	-0.58184	TMH	10	3	CLAAVIFIYFAALSPAITFGGLLG	708 - 731	16.7	1.791	-0.458
P41221	WNT5A	-0.581493	TMH	1	4	MKKSIGILSPGVALGMAGSAMSSKFFLVALAIFFS		14.3	1.135	2.837
Q68CQ7	GLT8D1	-0.576149	TMH	1	2	IIILVLAVALFLLVLHHNFLS	8 - 28	0	2.386	-0.938
P02751	FN1	-0.566326	SP	0	10	MLRGPGPGLLLLAVQCLGTAVPSTGASKSKR		25.8	0.161	4.933
P45877	PPIC	-0.561964	SP	0	0	MGPGPRLLLPLVLCVGLGALVFSSGAEG		32.1	1.063	1.454
Q9UMX5	NENF	-0.522557	SP	0	0	MVGPAPRRRLRPLAALALVLALAPGLPTARA		22.6	0.281	2.323	4	0.3333	12	2.6091	11	7.1188	8
Q15629	TRAM1	-0.515284	TMH	8	1	VAMVFLLGLMFEITAKASIIF	30 - 50	4.8	1.888	1.364
Q5VW38-2	GPR107	-0.507309	SP	7	3	MAALAPVGSPASRGPRLAAGLRLLPMLGLLQLLAEPGLG		28.2	0.538	6.628
O14773	TPP1	-0.502818	SP	0	5	MGLQACLLGLFALILSGKC		15.8	1.526	0.653	0	0	2	2.3446	13	13.1625	4
P55061	TMBIM6	-0.502118	TMH	6	0	VYASFALCMFVAAAGAYVHMV	30 - 50	4.8	1.531	0.626
Q5T9L3	WLS	-0.501516	TMH	7	0	MAGAIIENMSTKKLCIVGGILLVFQIIAFLVGGLIAPGPTTA		19.1	1.23
P15941	MUC1	-0.492265	SP	1	9	MTPGTQSPFFLLLLLTVLTVVTG		17.4	1.31	0.662
Q15582	TGFBI	-0.485946	SP	0	0	MALFVRLLALALALALGPAATLA		8.7	1.729	-1.926	1	0.1667	6	2.4145	11	0.5617	6
O75629	CREG1	-0.484612	SP	0	3	MAGLSRGSARALLAALLASTLLALLVSPARG		12.9	0.88	-0.015	2	0.2	10	2.4313	16	11.05	5
Q9ULF5	SLC39A10	-0.483053	SP	7	4	MKVHMHTKFCLICLLTFIFHHCNHC		0	0.707	3.55	4	0.5	8	2.4917	12	21.908	5
Q8TCJ2	STT3B	-0.46694	TMH	11	5	PAGWQSLLSFTILFLAWLAGF	65 - 85	14.3	1.225	0.192
Q6UW68	TMEM205	-0.453532	TMH	4	0	VLSGAWGMQMWVTFVSGFLLF	18 - 38	14.3	1.385	1.573
Q08380	LGALS3BP	-0.442806	SP	0	7	MTPPRLFWVWLLVAGTQG		22.2	0.523	2.879	1	0.2	5	2.71	8	1.038	5
P08069	IGF1R	-0.431869	SP	1	16	MKSGSGGGSPTSLWGLLFLSAALSLWPTSG		26.7	0.404	3.7	1	0.0833	12	1.9769	13	1.402	5
P08572	COL4A2	-0.422988	SP	0	1	MGRDQRAVAGPALRRWLLLGTVTVG		20	-0.04	5.843
Q8N2U0	TMEM256	-0.419748	SP	2	0	MAGPAAAFRRLGALSGAAALGFASYGAHG		24.1	0.292	3.44	2	0.2	10	1.3483	12	7.84	7
Q643R3	LPCAT4	-0.414963	TMH	2	1	CLLGALLAPIRVLLAFIVLFLLW	40 - 62	8.7	2.387	-2.51
Q9UBV2	SEL1L	-0.408422	SP	1	5	MRVRIGLTLLLCAVLLSLASA		4.8	1.651	-1.329	2	0.5	4	2.8133	12	0.694	5
P35610	SOAT1	-0.406003	TMH	5	0	IYHMFIALLILFILSTLVV	141 - 159	0	2.542	-2.08
Q969V3	NCLN	-0.40556	SP	1	2	MLEEAGEVLENMLKASCLPLGFIVFLPAVLLLVAPPLPAADA		16.7	1.038
Q9UIQ6	LNPEP	-0.383113	TMH	1	17	MVVCAFVIVVAVSVIMVIYLL	111 - 131	0	3.057	-2.599
Q9BZH6	WDR11	-0.362241	TMH	1	0	ALLVLLSLGCFFSVAETLHSM	1127 - 1147	4.76	1.627	1.344
P08962	CD63	-0.357893	TMH	4	3	FLLYVLLLAFCACAVGLIAVG	12 - 32	9.52	2.491	-2.678
O14672	ADAM10	-0.348144	SP	1	4	MVLLRVLILLLSWAAGMGG		15.8	1.775	0.109	0	0	1	2.47	12	0.286	5
P11166	SLC2A1	-0.347917	TMH	12	1	LMLAVGGAVLGSLQFGYNTGVI	12 - 33	22.7	1.196	2.962
P11117	ACP2	-0.320236	SP	1	8	MAGKRSGWSRAALLQLLLGVNLVVMPPTRA		16.7	0.304	3.042	3	0.3	10	2.1271	14	13.99	8
P06756	ITGAV	-0.312534	SP	1	13	MAFPPRRRLRLGPRGLPLLLSGLLLPLCRA		29.7	0.163	3.746	5	0.3571	14	2.0836	11	11.038	5
Q12907	LMAN2	-0.312038	SP	1	1	MAAEGWIWRWGWGRRCLGRPGLLGPGPGPTTPLFLLLLLGSVTA		31.8	0.23
P56937	HSD17B7	-0.31083	SP	0	3	MRKVVLITGASSGIGLALCKRL		19.1	1.733	0.167
Q8TCT9	HM13	-0.309011	TMH	9	2	IALAYGSLLLMALLPIFFGAL	32 - 52	14.3	2.025	-1.32
P39656	DDOST	-0.30789	SP	1	0	MGYFRCARAGSFGRRRKMEPSTAARAWALFWLLLPLLGAVCA		14.3	0.115		6	0.24	25	2.0817	12	0.322	5
Q15005	SPCS2	-0.304348	TMH	2	0	ICTISCFFAIVALIWDYMHPF	87 - 107	4.8	1.516	1.255
Q8TB61	SLC35B2	-0.298771	SP	8	0	MDARWWAVVVLAAFPSLGAG		23.8	0.627	3.884
Q6PIU2	NCEH1	-0.295374	SP	0	3	MRSSCVLLTALVALA		14.3	1.617	0.724
A0PJW6	TMEM223	-0.283239	TMH	2	0	FFTILGLFCAGQGVFWASMAV	44 - 64	14.3	1.531	0.642
Q8NHP6	MOSPD2	-0.27656	TMH	1	0	LLLSLTMLLLAFVTSFFYLLY	497 - 517	0	2.133	-2.732
Q5JPE7	NOMO2	-0.2678	SP	1	3	MLVGQGAGLLGPAVVTAAVVLLLSGVGPAHG		29	1.259	2.031	0	0	7	2.2012	16	6.8725	8
P69849	NOMO3	-0.2678	SP	1	3	MLVGPGAGPLGPAVVTAAVVLLLSGVGPAHG		32.3	1.076	3.661	0	0	12	2.8	11	6.8725	8
P08236	GUSB	-0.256363	SP	0	4	MARGSAVAWAALGPLLWGCALG		22.7	0.883	1.509	1	0.2	5	1.3783	12	0.322	5
Q9NW15-2	ANO10	-0.251217	TMH	8	0	IALYFGFLEYFTFALIPMAVI	208 - 228	9.5	1.736	1.133
P00533	EGFR	-0.18023	SP	1	13	MRPSGTAGAALLALLAALCPASRA		16.7	0.634	1.114	1	0.1429	7	2.1967	12	11.05	5
