## Supplementary material for "Proteomics identifies signal peptide features determining the substrate specificity in human Sec62/Sec63-dependent ER protein import": Table S22

### Sheet: Sheet 1
ID	NAME	N_NET	N_CHRG	N_LEN	H_HYD	H_LEN	C_POL	C_LEN	SRP-independent
Q03103	ERO1	2	0.5	4	1.6909	11	1.332	5	yes
P25653	FIG2	0	0	3	1.9509	11	13.4162	8
Q8TGS5	YMR272W-B	1	0.5	2	1.9291	11	10.792	5
Q07790	YDR053W	0	0	3	2.4109	11	11.998	5
P40438	VTH1	1	0.2	5	2.84	11	1.352	5
P01149	MF(ALPHA)1	1	0.5	2	1.7583	12	0.694	5
P53872	YNL190W	1	0.3333	3	1.4083	12	0.69	5
Q07992	BUD28	0	0	2	2.57	12	19.972	5
A6ZQE9	MNN5	5	0.4167	12	3.3	12	11.652	5
P41945	MEL2	0	0	1	1.8917	12	9.996	5
C8ZGM3	TOS6	1	0.5	2	1.4727	11	0.404	5
P38894	FLO5	2	0.3333	6	3.3231	13	1.036	5
P00729	PRC1	1	0.5	2	1.7382	11	1.024	5	yes
P40520	YIL059C	0	0	4	2.0817	12	1.022	5
P38836	ECM14	1	0.1667	6	2.6417	12	0.8867	6
P38138	ROT2	1	0.2	5	1.93	12	11.056	5
Q12465	RAX2	2	0.4	5	1.924	10	20.24	5
P46982	MNN5	5	0.4167	12	3.3	12	11.652	5
P38248	ECM33	1	0.2	5	1.5	9	0.36	5
P38745	YHL017W	0	0	3	2.2317	12	0.758	5
A6ZQU6	IRC22	1	0.2	5	1.66	11	0.7	5
P33890	TIR2	1	0.2	5	2.4545	11	1.715	4
P53301	CRH1	0	0	5	1.8	12	0.402	5
P41543	OST1	1	0.2	5	2.3667	12	1.37	5
P23776	EXG1	1	0.2	5	2.2	9	0.72	5	yes
Q08532	YOR139C	0	0	3	2.5718	11	20.148	5
P38819	ERP5	1	0.25	4	2.5327	11	1.064	5
P39105	PLB1	1	0.2	5	1.95	12	11.358	5
A6ZSH9	TOS6	1	0.5	2	1.4727	11	0.404	5
A6ZY20	PST1	0	0	2	1.7917	12	0.692	5	yes
P29760	STA2	1	0.25	4	2.6583	12	1.036	5
A6ZZG0	PIR1	2	0.4	5	2.15	8	0.692	5
P38888	MNL1	0	0	1	3.07	12	22.0914	7
Q08108	PLB3	2	0.2222	9	2.0246	13	0.845	4	yes
A6ZTT3	VEL1	0	0	2	2.525	12	10.76	5
P53753	DSE4	0	0	2	2.6222	9	10.706	5
Q06490	THI22	0	0	1	2.6433	12	13.81	4
P38813	BIG1	0	0	2	1.7958	12	1.034	5
A0A023PYE9	YER087C-A	0	0	1	2.9182	11	11.322	5
P42835	EGT2	1	0.3333	3	2.3	12	0.702	5
Q03029	SPO19	2	0.5	4	2.3473	11	0.762	5
Q99316	MPD2	2	0.3333	6	2.675	12	0.4275	4
A6ZZS6	PTM1	2	0.2222	9	1.5933	12	10.022	5
B5VE42	ECM33	1	0.2	5	1.5	9	0.36	5
P32323	AGA1	1	0.1429	7	1.7717	12	0.728	5
A0A023PYD9	YEL018C-A	0	0	1	3.3145	11	5.505	10
P38733	YHL037C	1	0.2	5	2.785	12	10.616	5
A6ZQH4	CIS3	1	0.2	5	1.8636	11	0.666	5
Q8TGQ2	YCR045W-A	0	0	4	2.1622	9	19.4337	8
A6ZQH2	PIR5	3	0.5	6	1.875	12	0.954	5
B3LRC2	UTH1	1	0.5	2	1.9444	9	0.5983	6
P38068	GRX7	3	0.2727	11	3.15	16	12.086	5
P09620	KEX1	1	0.2	5	1.4367	12	11.12	5
P53964	YNL033W	1	0.1111	9	2.075	12	11.002	5
Q06135	GAS2	2	0.25	8	3.0818	11	11.386	5
A0A023PYH0	YHR070C-A	5	0.2941	17	3.05	12	7.1688	8
P38875	GPI16	0	0	2	1.9431	13	0.12	4
P36096	TUL1	-2	-0.2857	7	3.7083	12	7.8029	7
P33767	WBP1	0	0	6	2.66	12	1.396	5
P22023	KRE5	1	0.5	2	3.2273	11	13.4275	4	yes
Q04100	YDR445C	0	0	3	1.79	11	9.25	12
P52290	DIA3	1	0.25	4	3.1418	11	10.594	5
P07267	PEP4	1	0.2	5	2.325	12	1.408	5
Q3E7A7	YKL018C-A	1	0.1667	6	1.8333	12	13.45	4
O13547	CCW14	1	0.2	5	2.2083	12	19.932	5
O13515	YAL034C-B	0	0	2	1.675	12	7.445	8
Q8TGJ3	KSH1	1	0.1111	9	2.7517	12	11.002	5
P38928	AXL2	0	0	5	2.225	12	10.398	5
P43552	YFL051C	1	0.1667	6	2.7	12	1.022	5
P54837	ERV25	0	0	3	1.805	12	0.758	5
P53121	FLC3	2	0.2222	9	2.7055	11	13.0888	8
Q6B0X2	YMR158W-B	2	0.2222	9	2.075	12	9.455	6
Q08905	FRE3	0	0	3	2.8383	12	0.668	5
P43497	CWP2	0	0	3	1.825	12	0.772	5	yes
P38832	ANS1	1	0.5	2	1.8273	11	7.91	7
P47179	DAN4	0	0	3	2.5327	11	0.666	5
Q08910	YOR387C	0	0	2	2.25	12	0.692	5
A0A023PXD5	YER147C-A	2	0.2857	7	1.4371	7	11.03	5
C7GX93	PEP1	0	0	2	2.1386	14	1.044	5
A6ZPL5	SCY_5430	0	0	2	2.25	12	0.692	5
Q04951	SCW10	1	0.2	5	2.2875	8	0.358	5	yes
P39543	SOP4	0	0	4	2.8091	11	0.666	5
P39704	ERP2	1	0.25	4	2.6125	16	1.036	5
P36137	UIP5	1	0.1111	9	3.0154	13	0.828	5
P25577	YCL049C	1	0.2	5	1.8667	12	1	5
Q07895	YLR001C	1	0.1111	9	2.0636	11	1.09	5
Q08906	FIT2	1	0.5	2	1.2782	11	0.692	5
Q04121	NHX1	1	0.25	4	2.2173	11	20.964	5
P41947	MEL6	0	0	1	1.8917	12	9.996	5
Q07987	PAU23	1	0.3333	3	1.98	12	0.026	5
P32329	YPS1	3	0.4286	7	1.7	9	1.092	5
Q07988	YLR040C	1	0.0833	12	3.3625	8	11.058	5
C7GQS7	LCL2	1	0.2	5	2.82	12	0.9771	7
Q04521	YML084W	0	0	2	2.9583	12	6.7738	8
P46989	ATG27	1	0.2	5	2.4111	9	1.09	5
P41809	HKR1	3	0.375	8	3.4	8	10.682	5
P25639	YCR061W	1	0.3333	3	2.08	12	0.716	5
Q07990	YLR042C	1	0.125	8	2.1767	12	0.9475	4
P41946	MEL5	0	0	1	1.4417	12	9.996	5
P47121	YJR071W	0	0	4	1.6844	9	1.344	5
P25574	EMC1	0	0	7	3.24	10	1.6929	7
P53058	VEL1	0	0	2	2.525	12	1.024	5
Q3E837	YJL052C-A	3	0.5	6	1.5975	8	22.3214	7
Q3E821	YBL008W-A	1	0.2	5	2.1921	14	11.038	5
P40585	PAU15	1	0.3333	3	1.7217	12	0.026	5
P32603	SPR1	1	0.1667	6	1.6889	9	10.924	5
Q12403	ERP3	0	0	3	2.46	12	9.0217	6
P47178	DAN1	1	0.3333	3	2.6273	11	0.666	5
P46992	YJL171C	0	0	3	2.6	11	10.678	5
Q2V2Q2	YCL048W-A	1	0.2	5	2.8	8	1.034	5
C8Z3X9	PEP1	0	0	2	2.1386	14	1.044	5
Q08193	GAS5	1	0.2	5	1.6778	9	0.732	5
P0CE85	PAU19	1	0.3333	3	1.7217	12	0.026	5
A6ZQF6	ATG27	1	0.2	5	2.4111	9	1.09	5
A6ZMR2	ROT1	4	0.4	10	1.9133	9	11.25	5
B3LHS1	SHE10	2	0.3333	6	2.4417	12	11.6	5
C7GKH8	IRC22	1	0.2	5	1.66	11	0.7	5
B5VMF4	AWRI1631_112270	-1	-0.3333	3	2.64	10	0.2412	8
C7GJY7	MTC6	0	0	2	2.4533	12	9.5917	6
P23285	CPR2	1	0.5	2	2.0867	12	0.9067	6
P38215	YBR013C	1	0.1429	7	2.9067	9	0.82	4
C8Z6Z8	IRC22	1	0.2	5	1.66	11	0.7	5
C8Z9U8	MTC6	0	0	2	2.4533	12	9.5917	6
Q3E6R4	YDR524C-B	1	0.25	4	1.9556	9	0.732	5
P35842	PHO11	1	0.3333	3	1.5	9	1.062	5
P54867	SLG1	2	0.4	5	2.4273	11	1.716	5
P0CE90	PAU6	1	0.3333	3	1.7217	12	0.666	5
P25625	PER1	1	0.5	2	2.5583	12	0.85	4
P32435	MF(ALPHA)2	1	0.5	2	2.1083	12	0.718	5	yes
P32623	UTR2	0	0	7	3.025	12	25.5075	4
P04824	MEL1	0	0	1	1.8917	12	9.996	5
P0C5L8	YDL240C-A	0	0	2	2.3017	12	10.818	5
Q05787	HRD3	0	0	1	2.8545	11	6.9875	8
Q8TGE1	AWA1	2	0.2857	7	2.1133	9	1.23	7
P40557	EPS1	3	0.4286	7	2.4583	12	6.4713	8
P53075	SHE10	2	0.3333	6	2.4417	12	11.6	5
P0CE91	PAU18	1	0.3333	3	1.7217	12	0.666	5
B5VL27	CIS3	1	0.2	5	1.8636	11	0.666	5
Q12215	WSC3	3	0.1429	21	2.385	12	0.728	5
P38616	YGP1	1	0.5	2	1.885	12	0.386	5
A6ZL22	ECM33	1	0.2	5	1.5	9	0.36	5
C8Z826	SHE10	2	0.3333	6	2.4417	12	11.6	5
P0CX19	YHR214W	2	0.2857	7	1.6927	11	10.426	5
P43561	FET5	0	0	1	1.7533	12	0.386	5
P0CE88	PAU1	1	0.3333	3	1.7217	12	0.666	5
Q3E7B9	YOR008C-A	1	0.2	5	2.675	8	11.78	5
A6ZMC4	KAR5	1	0.1667	6	2.7625	8	10.664	5
B5VMJ0	UTH1	1	0.5	2	1.9444	9	0.5983	6	yes
Q12282	YOR214C	0	0	3	1.9417	12	0.802	5
Q04433	FIT1	1	0.5	2	1.9417	12	0.0325	4
B3LQU0	PIR1	2	0.4	5	2.15	8	1.024	5	yes
Q8J0M4	YCL012C	2	0.25	8	3.1031	13	26.2575	4
C7GS61	TOS6	1	0.5	2	1.4727	11	0.404	5
P37302	APE3	2	0.2857	7	1.4667	9	1.036	5
P24031	PHO3	1	0.3333	3	1.8111	9	0.728	5	yes
P36135	UTH1	1	0.5	2	1.9444	9	0.5983	6
Q12512	ZPS1	2	0.2857	7	2.1625	8	0.72	5	yes
B3LNF5	PEP1	0	0	2	2.1386	14	1.044	5
P00635	PHO5	1	0.3333	3	1.8444	9	1.036	5
Q06702	CDA1	1	0.2	5	1.835	12	8.2886	7
Q03178	PIR1	2	0.4	5	2.15	8	0.692	5
C7GNX5	SHE10	2	0.3333	6	2.4417	12	11.6	5
Q99325	ATG40	0	0	3	2.66	9	0.865	4
P36091	DCW1	1	0.2	5	2.3836	11	11.478	5
A6ZQE4	SOP4	0	0	4	2.925	12	0.8325	4
P36033	FRE2	1	0.3333	3	2.4083	12	10.734	5
P15703	BGL2	1	0.1667	6	1.3833	12	1.4	5
P10594	SUC1	0	0	2	1.8817	12	10.26	5
P38288	TOS1	1	0.1429	7	1.9782	11	1.062	5	yes
P32781	AGA2	0	0	2	2.0727	11	0.386	5
P48560	TOS6	1	0.5	2	1.4727	11	0.404	5
P40442	YIL169C	2	0.2857	7	1.6578	9	1.23	7
P39712	FLO9	1	0.1667	6	2.8133	12	1.394	5
P47001	CIS3	1	0.2	5	1.8636	11	0.666	5
P29029	CTS1	0	0	2	2.5371	14	13.235	4
P53057	YPS5	0	0	2	2.2091	11	0.8287	8
Q3E782	YMR247W-A	3	0.3333	9	2.436	10	9.135	6
P04065	STA1	1	0.25	4	2.6583	12	1.036	5
P32768	FLO1	2	0.25	8	2.3455	11	0.694	5
Q03674	PLB2	1	0.2	5	1.3911	9	0.386	5
Q08844	YOR365C	2	0.1818	11	3.4375	8	21.452	5
P22146	GAS1	2	0.25	8	1.5778	9	0.358	5
P36110	PRY2	2	0.4	5	1.7625	8	0.72	5
A0A023PYC6	YAL016C-A	0	0	7	1.5818	11	8.6457	7
Q12370	PAU17	1	0.3333	3	1.7217	12	0.026	5
P17260	KRE1	2	0.4	5	1.8167	12	0.7922	9
A6ZT59	MTC6	0	0	2	2.4533	12	9.5917	6
P32802	EMP70	1	0.2	5	1.8433	12	10.592	5
B3LT72	LCL2	1	0.2	5	2.82	12	0.9771	7
Q12127	CCW12	0	0	2	1.6727	11	0.36	5
Q08199	SIL1	1	0.3333	3	2.6222	9	8.85	6	yes
P52911	EXG2	1	0.2	5	2.45	12	11.008	5
P40049	YER076C	0	0	6	2.2333	12	11.028	5
Q08673	SRL1	0	0	3	2.3091	11	1.028	5
P0C5M6	YEL020C-B	1	0.3333	3	2.5375	8	20.226	5
P49018	GPI8	2	0.3333	6	2.7909	11	0.676	5
P53198	ERP6	1	0.2	5	3.35	8	9.2883	6
P25036	YSP3	1	0.5	2	1.694	10	1.59	5	yes
P25380	SPS22	3	0.375	8	2.7833	12	10.678	5
Q12355	PST1	0	0	2	1.7917	12	0.692	5
Q12438	GRX6	3	0.2727	11	2.7	12	1.478	5
Q12218	TIR4	1	0.2	5	1.9917	12	1.744	5
P53262	VOA1	0	0	5	2.0917	12	8.0886	7
P38849	MTC6	0	0	2	2.4533	12	9.5917	6
P53189	SCW11	0	0	4	2.0727	11	1.014	5
P25303	SCJ1	1	0.25	4	2.55	12	0.394	5
B5VK80	MTC6	0	0	2	2.4533	12	9.5917	6
P09232	PRB1	0	0	5	1.6575	8	0.694	5
A7A108	LCL2	1	0.2	5	2.82	12	0.9771	7
Q06325	YPS7	0	0	2	2.18	11	5.0758	12	yes
P32319	PEP1	0	0	2	2.1386	14	1.35	5
P40472	SIM1	1	0.5	2	1.5333	9	0.6587	8	yes
P43613	ERJ5	1	0.1429	7	3.0575	8	1.016	5
Q08908	FRE5	1	0.2	5	3.0222	9	0.676	5
P40890	VTH2	1	0.2	5	2.84	11	1.352	5
P10863	TIR1	1	0.2	5	2.3636	11	1.715	4
P38155	PAU24	1	0.3333	3	1.7217	12	0.666	5
P38993	FET3	0	0	3	2.5846	13	1.066	5
P53826	YNL319W	2	0.2222	9	3.1273	11	1.6975	4
O13519	YPL136W	0	0	16	1.8017	12	10.634	5
C8ZD75	LCL2	1	0.2	5	2.82	12	0.9771	7
P38841	YHR138C	1	0.5	2	2.475	12	1.326	5
P41821	MID1	0	0	3	1.5883	12	11.012	5
A7A003	UTH1	1	0.5	2	1.9444	9	0.5983	6
B3LPW3	PIR5	3	0.5	6	1.875	12	0.954	5
P53896	PGA1	1	0.1667	6	2.2533	12	10.416	5
P32334	MSB2	0	0	4	2.0133	12	10.76	5
C8ZAZ9	VTH2	1	0.2	5	2.84	11	1.088	5
C7GWZ2	KEX1	1	0.2	5	1.4367	12	11.12	5
A6ZZG1	PIR3	2	0.3333	6	2.35	8	0.865	4
Q05790	CRR1	1	0.3333	3	1.765	12	0.096	5
P0CE93	PAU11	1	0.3333	3	1.7217	12	0.666	5	yes
P47032	PRY1	2	0.4	5	1.8222	9	0.692	5
Q03180	PIR3	2	0.3333	6	2.35	8	0.865	4
B3LR89	SCRG_04024	-1	-0.3333	3	2.64	10	0.2412	8
Q8TGS4	YMR315W-A	3	0.25	12	1.85	8	10.758	5
Q12408	NPC2	2	0.3333	6	2.0091	11	0.8775	4
P53541	SPO1	1	0.3333	3	3.1889	9	0.41	5
Q08498	YOR082C	0	0	6	2.9525	16	0.845	4
Q12254	SVS1	1	0.25	4	2.8	9	1.1783	6	yes
Q12473	FRE6	2	0.6667	3	2.2933	9	10.592	5
Q08271	GAS4	0	0	2	2.5	11	12.725	8
Q05359	ERP1	0	0	2	1.9517	12	0.895	8
Q8TGR2	YFR034W-A	0	0	3	2.3711	9	11.082	5
P39989	YEL028W	1	0.5	2	2.5727	11	6.6738	8
P48439	OST3	0	0	3	2.8133	12	8.0914	7
B3LSR5	MTC6	0	0	2	2.4533	12	9.5917	6
P38739	WSC4	1	0.1111	9	2.37	12	10.786	5
A6ZTW2	SHE10	2	0.3333	6	2.4417	12	11.6	5
Q01589	SED1	1	0.5	2	1.7509	11	1.024	5	yes
P43611	OSW7	2	0.3333	6	2.3083	12	11.07	5
P39719	FLC2	1	0.1111	9	2.8	9	9.5	6
B5VL25	PIR5	3	0.5	6	1.875	12	0.954	5
P40006	IRC22	1	0.2	5	1.66	11	0.7	5
P50112	KNH1	0	0	3	2.8083	12	11.35	5
P25381	RRT12	1	0.25	4	3.325	8	1.024	5
P53379	MKC7	1	0.5	2	2.2417	12	6.8638	8
P38693	PHO12	1	0.3333	3	1.5	9	1.062	5
P35994	PAU16	1	0.3333	3	1.7217	12	0.026	5
I2HB70	YMR316C-A	1	0.2	5	1.8364	11	11.216	5
Q08976	YPL261C	2	0.0833	24	1.95	12	10.312	5
Q05031	DFG5	1	0.1111	9	2.3833	12	20.552	5
P36170	FLO10	1	0.1429	7	2.3967	12	0.728	5
E7NHF8	KEX1	1	0.2	5	1.4367	12	11.12	5
P36027	MID2	2	0.1818	11	3.3333	9	11.092	5
Q99220	YOS9	1	0.1429	7	1.8909	11	0.72	5
Q08967	FLC1	0	0	3	2.6814	14	0.4275	4
A6ZZX0	SCY_3380	-1	-0.3333	3	2.64	10	0.2412	8
Q12404	MPD1	1	0.125	8	2.97	8	20.582	5
Q08272	YOL134C	2	0.2222	9	1.3367	12	1.026	5
P53214	MTL1	4	0.2	20	1.7	11	0.9	4
Q12064	BUD30	0	0	1	1.5	8	1.652	5
Q03691	ROT1	4	0.4	10	1.9133	9	11.25	5
P39545	PAU7	1	0.3333	3	1.7217	12	0.334	5
P0CE92	PAU8	1	0.3333	3	1.7217	12	0.666	5
P38844	DSE2	1	0.25	4	2.1583	12	10.364	5
Q04746	KAR5	0	0	6	2.7625	8	10.664	5
P53616	SUN4	1	0.5	2	1.3417	12	0.8587	8	yes
Q04562	TMN2	2	0.6667	3	1.6083	12	10.636	5
Q05827	HOR7	1	0.5	2	1.685	12	0.386	5	yes
Q12303	YPS3	1	0.5	2	1.9683	12	0.8767	6
A0A023PZL2	YMR119W-A	1	0.5	2	2.1373	11	13.4025	4
P00724	SUC2	0	0	2	1.8817	12	10.26	5
P53975	YNL019C	1	0.1111	9	2.075	12	11.002	5
P43555	EMP47	1	0.1111	9	2.3636	11	6.74	8
B3LS11	IRC22	1	0.2	5	1.66	11	0.7	5
Q08045	LCL2	1	0.2	5	2.82	12	0.9771	7
P89113	DDR2	1	0.2	5	2.28	12	1.368	5	yes
P25371	ADP1	3	0.2727	11	2.6667	9	0.412	5
P39931	SSP120	2	0.3333	6	2.2333	9	10.58	5
C8Z852	KEX1	1	0.2	5	1.4367	12	11.12	5
Q3E770	PAU9	1	0.3333	3	1.7217	12	0.666	5
P53832	WSC2	2	0.2222	9	2.9267	9	10.426	5
Q03050	PAU10	1	0.3333	3	1.7217	12	0.666	5
P20840	SAG1	0	0	2	2.0025	12	0.36	5	yes
P22313	KHR1	1	0.3333	3	3.0545	11	0.7571	7
P32803	EMP24	1	0.1429	7	3.0333	9	0.835	4
Q04033	YDR415C	1	0.5	2	2.0017	12	0.975	4
Q3E763	YDR246W-A	3	0.5	6	1.8	8	1.262	5
P47033	PRY3	-1	-0.3333	3	2.4145	11	12.4075	4	yes
Q12450	ERP4	1	0.5	2	2.35	14	11.056	5
P40552	TIR3	1	0.2	5	1.8083	12	1.092	5
Q03655	GAS3	1	0.1667	6	2.1778	9	1.1483	6	yes
P08640	FLO11	1	0.25	4	2.6583	12	1.036	5
P35176	CPR5	1	0.2	5	2.0833	12	0.428	5
Q12200	NCR1	0	0	2	2.2517	12	11.158	5
P28319	CWP1	1	0.3333	3	1.7583	12	10.238	5	yes
P40583	YPS6	0	0	2	2.3636	11	0.8287	8
P12630	BAR1	1	0.1667	6	2.43	13	1.366	5
Q05164	HPF1	2	0.2857	7	2.1133	9	1.23	7
P39005	KRE9	2	0.2857	7	3.4889	9	0.456	5
P47056	IRC18	1	0.1111	9	2.735	12	11.068	5
P53746	FRE4	0	0	1	2.7583	12	1.066	5
Q7LHD1	CCW22	0	0	2	1.7	11	0.36	5
P53334	SCW4	1	0.2	5	1.8444	9	0.358	5	yes
Q12025	YDR056C	1	0.25	4	2.4875	8	1.012	5
P40358	JEM1	0	0	2	1.88	12	0.4875	8	yes
P32791	FRE1	2	0.4	5	2.7818	11	1.7475	4
P0CE89	PAU14	1	0.3333	3	1.7217	12	0.666	5
B3LPD6	TOS6	1	0.5	2	1.4727	11	0.404	5	yes
P32857	PTM1	2	0.2222	9	1.91	12	10.022	5
Q04924	GTB1	0	0	4	3.1	8	7.3263	8
Q06703	CDA2	0	0	9	1.9709	11	11.122	5
B3LQU1	PIR3	2	0.3333	6	2.35	8	0.865	4
C7GQJ1	ECM33	1	0.2	5	1.5	9	0.36	5
P25334	CPR4	1	0.2	5	2.7455	11	13.815	4	yes
Q02203	YKR005C	-1	-0.3333	3	2.64	10	0.2412	8
A6ZKT1	PEP1	0	0	2	2.1386	14	1.044	5
P46999	PIR5	3	0.5	6	1.875	12	0.954	5
Q12331	YDR262W	0	0	6	2.12	12	13.3825	8
P38729	YHL042W	4	0.1739	23	2.5633	12	0.8525	4
Q08907	FIT3	1	0.5	2	1.8727	11	0.358	5
P40071	TMN3	4	0.4444	9	3.1583	12	14.1667	12
A0A023PZG0	YER084W-A	0	0	4	1.7	12	2.004	5
P13130	SPS100	1	0.5	2	2.025	12	0.8325	4
Q05777	YLR194C	1	0.5	2	2.0167	12	10.606	5
P0CX18	YAR066W	2	0.2857	7	1.6927	11	10.426	5
Q06689	YLR413W	1	0.25	4	2.375	16	0.716	5
B5VDW2	PEP1	0	0	2	2.1386	14	1.044	5
