## Supplementary material for "Proteomics identifies signal peptide features determining the substrate specificity in human Sec62/Sec63-dependent ER protein import": Table S23

### Sheet: Sheet 1
ID	NAME	N_NET	N_CHRG	N_LEN	H_HYD	H_LEN	C_POL	C_LEN
P10100	rlpA	2	0.5	4	1.9509	11	0.962	5
P0ABM9	ccmH	1	0.5	2	2.6691	11	0.36	5
P33219	yebF	3	0.75	4	2.0933	12	0.43	5
Q46798	ygeR	3	0.3	10	2.7554	13	0.63	5
P02931	ompF	2	0.4	5	2.8667	12	1.008	5
P75616	yaaX	2	0.4	5	2.7917	12	1.09	6
P0AF70	yjeI	2	0.4	5	2.0933	12	1.298	5
P32689	yjbH	4	0.8	5	2.6067	9	1.07	6
P06996	ompC	2	0.5	4	2.6167	12	0.676	5
P02925	rbsB	2	0.4	5	1.875	12	1.0337	8
P0AES9	hdeA	2	0.6667	3	2.815	12	1.1483	6
P33344	yehE	1	0.2	5	1.86	12	1.054	5
P0AAL3	napG	6	0.3	20	1.4817	12	7.1533	9
P76227	ynjH	1	0.3333	3	2.4364	11	0.065	4
P0AE98	csgF	3	0.6	5	2.9778	9	1.096	5
P32717	yjcS	3	0.2727	11	2.1222	9	1.2678	9
P0AD96	livJ	2	0.3333	6	2.0383	12	0.988	5
P24183	fdnG	2	0.2	10	1.2843	14	6.1211	9
P36560	asr	2	0.6667	3	2.4717	12	0.615	6
P0AEG6	dsbC	2	0.6667	3	1.8383	12	0.776	5
Q46790	pbl	3	0.4286	7	2.4083	12	10.59	5
P31130	ydeI	1	0.5	2	2.1683	12	0.664	5
P77783	ynfF	4	0.1739	23	1.3971	14	7.5862	8
P37651	bcsZ	1	0.2	5	2.0967	12	1.3325	4
P0ABW5	sfmA	2	0.4	5	1.7083	12	0.988	5
P39187	ytfJ	2	0.4	5	2.9333	9	7.655	8
P75856	elfD	2	0.2222	9	2.125	12	1.088	5
P76578	yfhM	3	0.6	5	2.5375	8	0.322	5
P34211	yuaR	4	0.4	10	2.75	12	0.692	5
P0AG80	ugpB	2	0.3333	6	1.6383	12	1.382	5
P0AET2	hdeB	2	0.2222	9	2.1633	12	1.105	8
P0AE95	csgE	3	0.5	6	1.7127	11	11.022	5
P64542	ypeC	1	0.3333	3	1.8417	12	0.8483	6
P0AAV6	ybgS	2	0.4	5	1.7833	12	0.2571	7
P0CK95	yghJ	5	0.5556	9	2.0917	12	10.236	5
P08191	fimH	2	0.6667	3	2.6145	11	1.456	5
P64548	yfiR	3	0.5	6	2.96	11	0.368	5
P37017	yadL	2	0.2	10	1.9	12	0.8683	6
P76170	ynfB	3	0.375	8	2.5133	12	7.1063	8
P07822	fhuD	3	0.2727	11	1.6283	12	8.8	7
P69856	nanC	3	0.6	5	2.806	10	1.2975	8
P39172	znuA	3	0.6	5	1.7283	12	6.0989	9
P45422	yhcF	1	0.2	5	1.9782	11	1.3	4
P69741	hybO	3	0.15	20	1.53	12	10.234	5
P31063	yedD	2	0.6667	3	2.4844	9	0.4025	4
P71244	wcaM	4	0.4444	9	1.4917	12	15.3129	7
P64596	yraP	1	0.5	2	2.3286	14	1.028	5
P18472	traW	2	0.5	4	2.1956	9	1.066	5
P0AFK9	potD	4	0.5714	7	1.8382	11	10.654	5
P52143	ypjA	3	0.25	12	2.3583	12	0.918	5
P75933	flgA	2	0.2857	7	2.8889	9	1.008	5
P45508	yfaL	2	0.2	10	1.8417	12	0.74	7
P52135	yfjT	3	0.375	8	1.7091	11	0.8325	4
P41052	mltB	3	0.5	6	2.6091	11	1.205	4
P09551	argT	2	0.6667	3	2.4691	11	1.035	8
P46923	torZ	3	0.2727	11	1.4183	12	0.6738	8
P78067	ynjE	2	0.2857	7	1.7145	11	1.088	5
P0A935	mltA	3	0.375	8	2.2236	11	1.205	4
P76341	hiuH	2	0.4	5	2.0167	12	1.1483	6
P76462	yfaP	2	0.6667	3	2.6545	11	10.996	5
Q9JMT5	yuaE	2	0.4	5	2.6357	14	1.298	5
P23857	pspE	2	0.5	4	2.46	11	0.515	4
P0AB24	efeO	2	0.25	8	1.752	10	1.0625	8
P26218	bglH	2	0.4	5	2.1	12	0.9188	8
Q47537	tauA	1	0.1429	7	2.2909	11	1.765	4
P28307	csgA	1	0.5	2	2.3408	12	0.5783	6
P77249	sfmC	2	0.3333	6	3.0083	12	10.654	5
P39165	ychO	2	0.2857	7	2.3717	12	1.008	5
P76176	ydgD	1	0.5	2	2.055	12	0.5943	7
P42591	ygjJ	1	0.5	2	1.4833	12	1.004	5
P31554	lptD	3	0.5	6	1.7273	11	1.4957	7
P77269	yphF	3	0.3	10	2.0883	12	13.0875	4
P23865	prc	1	0.1667	6	2.0691	11	1.108	5
P77199	yaiT	4	0.5714	7	1.9517	12	1.2963	8
P37683	yiaV	-1	-0.5	2	2.5091	11	0.97	4
P0AB40	bhsA	2	0.4	5	2.0778	9	0.8925	8
P33363	bglX	1	0.3333	3	2.28	12	1.048	5
P0AAA9	zraP	3	0.5	6	2.1583	12	0.8475	8
P0ADU5	ygiW	2	0.6667	3	2.3167	12	0.628	5
P66948	bepA	3	0.375	8	2.2364	11	0.6987	8
P05825	fepA	3	0.5	6	1.7327	11	0.732	5
P18471	traU	3	0.75	4	2.714	10	6.8725	8
P46130	ybhC	1	0.125	8	2.1964	11	1.296	5
P75855	elfA	2	0.5	4	2.1917	12	0.98	5
P0A917	ompX	2	0.6667	3	2.3	12	0.6837	8
P75783	ybiO	1	0.5	2	2.8364	11	10.636	5
P0AEX9	malE	3	0.375	8	1.8	9	0.7422	9
P0AE06	acrA	2	0.4	5	2.0327	11	0.694	5
P0ABJ1	cyoA	4	0.4444	9	1.8585	13	1.64	5
P13482	treA	3	0.25	12	2.3929	14	1.3325	4
P75777	ybhG	2	0.4	5	3.1509	11	0.065	4
P33136	mdoG	2	0.4	5	1.3367	12	1.422	5
P0AAY4	ybjH	1	0.2	5	2.11	12	0.312	5
P0AEU0	hisJ	2	0.6667	3	2.7545	11	0.6687	8
P26365	amiB	2	0.25	8	2.9	9	0.674	5
P28249	asmA	2	0.6667	3	3.0308	13	0.36	5
P0AD12	yeeZ	2	0.6667	3	2.2067	9	5.0033	12
P37018	yadM	3	0.375	8	3.3733	9	0.9	6
P37050	yadN	2	0.5	4	1.8473	11	0.6113	8
P75687	rclB	2	0.4	5	2.0717	12	1.412	5
P0AAX8	ybiS	2	0.2857	7	2.2383	12	1	5
P37325	ybcH	2	0.6667	3	3.025	12	0.79	5
P77375	ydhX	3	0.4286	7	2.0267	12	0.6587	8
P75820	amiD	2	0.6667	3	2.5309	11	0.296	5
P0AF45	yjbE	2	0.6667	3	2.0383	12	0.905	6
P00811	ampC	1	0.3333	3	1.7083	12	0.92	4
P37387	xylF	2	0.4	5	2.2667	12	9.185	6
P75883	gfcC	1	0.3333	3	1.4267	12	8.0886	7
P69739	hyaA	3	0.125	24	1.185	12	6.0822	9
P76177	ydgH	2	0.3333	6	1.9417	12	1.295	4
A5A628	yjbT	5	0.3571	14	2.3364	11	0.7975	4
P0AG82	pstS	2	0.4	5	1.3667	12	0.7	8
P37665	yiaD	3	0.75	4	2.13	12	0.45	4
Q47702	yfeK	2	0.6667	3	2.9917	12	0.83	4
P0ADA1	tesA	2	0.1818	11	2.6364	11	13	4
P64426	yddW	4	0.2667	15	3.0455	11	13.58	4
P33342	yehC	4	0.2353	17	2.5633	12	13.295	4
P28696	yaaI	1	0.3333	3	1.9667	12	1.2138	8
P37329	modA	2	0.2857	7	1.8133	12	0.702	5
P76001	ycgJ	1	0.2	5	1.6345	11	1.0275	8
P65292	ygdI	2	0.4	5	2.1583	12	0.964	5
P37001	pagP	1	0.1667	6	2.585	12	7.3971	7
P38683	torT	1	0.5	2	3.15	12	0.9	4
P08506	dacC	1	0.1	10	1.9217	12	0.718	5
P0ADA7	osmB	2	0.25	8	2.0222	9	0.98	5
P16869	fhuE	1	0.0556	18	2.3467	12	0.6	6
P0AFM2	proX	2	0.5	4	1.9417	12	1.44	5
P77588	ydeQ	2	0.25	8	2.5236	11	9.996	5
P23827	eco	1	0.3333	3	1.975	12	1.086	5
P55140	ygcG	1	0.3333	3	2.7333	9	0.43	5
P37676	yiaO	2	0.4	5	1.7383	12	1.0214	7
P76190	mepH	2	0.2857	7	1.9583	12	7.2475	8
P33924	yejO	2	0.1818	11	2.0091	11	0.7314	7
P02932	phoE	2	0.5	4	2.2467	12	1.066	5
P77162	ykfB	1	0.1	10	2.1622	9	1.2625	4
P39834	ygiL	2	0.3333	6	2.23	12	1.448	5
P05458	ptrA	2	0.25	8	2.604	10	1.382	5
Q46863	ygiS	1	0.2	5	2.2127	11	0.83	4
P0AE22	aphA	2	0.3333	6	2.5636	11	0.8725	8
P77318	ydeN	3	0.375	8	1.95	12	5.9311	9
Q9JMS5	yuaO	0	0	1	1.7933	6	10.748	5
P77789	ydeS	1	0.2	5	2.235	12	1.016	5
P0AD70	ampH	2	0.5	4	2.25	12	11.012	5
P07024	ushA	2	0.3333	6	1.805	12	7.6229	7
P33225	torA	2	0.1538	13	1.3582	11	6.5278	18
P77554	yahJ	2	0.1176	17	1.4327	11	10.662	5
P76076	ydbL	2	0.6667	3	2.705	12	1.38	6
P0AB85	apbE	0	0	7	2.7091	11	13.6775	4
P16682	phnD	1	0.2	5	1.625	16	10.97	5
P02924	araF	3	0.5	6	1.88	12	1.326	5
P0AGC7	ytjB	6	0.5	12	3.3167	12	1.018	5
P08331	cpdB	1	0.3333	3	1.8273	11	1.036	5
P13656	chiA	2	0.2	10	2.002	10	0.4275	4
P31666	yadE	1	0.25	4	2.7364	11	0.8675	4
Q47706	uidC	2	0.6667	3	2.4417	12	0.8425	8
P76471	yfaZ	2	0.6667	3	2.3183	12	1.1417	6
P39285	mscM	1	0.5	2	2.2533	12	0.742	5
P0AEG4	dsbA	2	0.6667	3	2.4083	12	0.835	4
P63883	amiC	3	0.25	12	1.2618	11	1.1163	8
P25549	aslA	1	0.1111	9	2.4091	11	0.775	4
P75853	ssuA	2	0.3333	6	1.8383	12	0.0325	4
P00634	phoA	1	0.25	4	2.1	12	10.574	5
P0AG78	sbp	1	0.3333	3	1.6509	11	0.978	5
P77211	cusC	1	0.2	5	2.5	10	0.988	5
P0ADV1	lptA	3	0.2727	11	2.1417	12	0.4825	4
P0A937	bamE	2	0.5	4	2.025	12	0.785	4
P0A901	blc	1	0.5	2	1.9308	13	0.682	5
P0AE85	cpxP	1	0.5	2	1.7583	12	8.1243	7
P28722	yhcA	2	0.5	4	1.7778	9	1.2413	8
P0AGC3	slt	2	0.2	10	2.205	12	10.76	5
P76463	yfaQ	2	0.4	5	2.804	10	0.8425	4
P37902	gltI	2	0.3333	6	1.8364	11	0.732	5
P77263	ecpE	4	0.3636	11	2.1545	11	1.38	5
P75885	gfcA	3	0.75	4	1.9	12	0.386	5
P33354	yehR	2	0.3333	6	2.825	12	0.656	5
P61316	lolA	2	0.6667	3	2.3	12	0.9283	6
P76501	yfcR	1	0.1111	9	2.4246	13	0.8212	8
P39371	nanM	1	0.3333	3	1.7333	12	0.845	4
P18035	trbB	1	0.1667	6	2.4111	9	0.732	5
P46883	tynA	2	0.1667	12	1.7617	12	0.9317	6
P19926	agp	1	0.25	4	2.7133	12	1.43	6
P10384	fadL	2	0.2222	9	2.1727	11	1.792	5
P76344	zinT	2	0.2857	7	2.5964	11	0.72	5
P0AF86	yjfY	1	0.25	4	2.9909	11	1.428	5
P0ADV7	mlaC	2	0.2857	7	2.7333	9	0.666	5
P0A8X2	yceI	2	0.6667	3	1.7883	12	0.4957	7
P30855	evgS	1	0.5	2	2.205	12	1.0829	7
P33341	yehB	1	0.1667	6	2.5467	12	12.8775	4
P09169	ompT	2	0.5	4	2.1883	12	0.9225	4
P75749	ybgP	1	0.2	5	1.9691	11	1.215	4
P17315	cirA	2	0.2222	9	1.9873	11	0.788	5
P38052	sfmF	2	0.6667	3	2.0083	12	1.088	5
P77374	ynfE	4	0.2222	18	1.2358	19	11.076	5
P0ACW4	ydcA	2	0.6667	3	2.3217	12	10.332	5
P76342	msrP	4	0.1481	27	1.5327	11	17.4633	6
P32688	yjbG	1	0.25	4	2.2418	11	0.764	5
P0AAK7	nrfC	2	0.2857	7	1.8933	12	6.74	8
P18956	ggt	3	0.3333	9	1.9383	12	0.4175	4
P41069	traV	1	0.2	5	2.3509	11	0.618	5
P24180	acrE	3	0.5	6	2.25	12	0.052	5
P04816	livK	3	0.5	6	2.0967	12	10.938	5
P77747	ompN	2	0.5	4	2.5167	12	10.32	5
P39099	degQ	2	0.3333	6	2.0662	13	0.9188	8
P16700	cysP	2	0.2222	9	2.3182	11	11.052	5
P77802	ecpC	3	0.2727	11	1.9317	12	9.4133	6
P0AFM4	psiF	1	0.25	4	2.955	12	0.69	5
P75882	gfcD	2	0.3333	6	2.7	9	9.4033	6
P0AE91	creA	3	0.6	5	2.5691	11	10.662	5
P0A912	pal	1	0.2	5	2.0389	9	0.785	4
P36655	dsbD	1	0.25	4	3.2	9	0.9133	6
P0A908	mipA	2	0.4	5	2.1133	12	10.346	5
P0AEU7	skp	2	0.6667	3	1.805	12	1.372	5
P76108	ydcS	2	0.2222	9	2.0333	9	13.315	4
P42592	ygjK	2	0.5	4	2.0167	12	6.5189	9
P0AB26	yceB	1	0.3333	3	2.3217	12	0.435	4
P18473	trbC	2	0.3333	6	2.3	9	0.8233	6
P77239	cusB	2	0.6667	3	2.1523	13	4.6283	12
P39297	bsmA	4	0.3333	12	2.85	10	0.964	5
P0AFH8	osmY	3	0.2727	11	1.925	12	0.656	5
P0A921	pldA	1	0.5	2	1.3933	12	0.7917	6
P42616	yqjC	2	0.5	4	2.2909	11	0.656	5
P33343	yehD	2	0.6667	3	1.95	12	0.5114	7
P77288	yfcV	2	0.3333	6	1.6217	12	0.9686	7
P30860	artJ	2	0.6667	3	2.2583	12	0.4175	4
P37652	bcsB	3	0.75	4	2.3822	9	1.1392	12
P39264	fimI	4	0.8	5	2.8	8	0.5817	6
P64451	ydcL	2	0.25	8	2.456	10	0.964	5
P77294	ydeR	5	0.7143	7	2.1	11	1.064	5
P76335	yedS	3	0.75	4	2.5917	12	0.676	5
P75734	chiQ	2	0.6667	3	2.5327	11	0.4025	4
P40120	mdoD	3	0.2308	13	1.2767	12	0.8429	7
P0AFV4	mepS	3	0.2308	13	2.3418	11	0.964	5
Q9JMR4	yubK	-1	-0.25	4	2.16	11	11.314	5
P76116	yncE	5	0.3571	14	2.3383	12	1.715	4
P25718	malS	1	0.5	2	2.4444	9	0.3433	6
P0ADX7	yhhA	2	0.6667	3	2.9875	8	0.4017	6
P33362	yehZ	1	0.2	5	1.95	12	1.1733	6
P0AEL6	fepB	2	0.2222	9	2.16	12	0.732	5
P32167	yiiX	2	0.5	4	2.9667	9	0.412	5
P76520	yfdX	2	0.6667	3	2.2083	12	1.205	6
P0AF56	yjcO	2	0.6667	3	2.83	10	12.9875	4
P69681	amtB	1	0.5	2	1.1042	12	0.6038	8
P77616	yqiH	2	0.25	8	2.1467	12	0.78	5
P31133	potF	2	0.25	8	1.935	12	0.5983	6
P77338	mscK	4	0.3077	13	2.8643	14	7.615	8
P64506	yebY	2	0.5	4	2.8875	8	0.6412	8
P37690	envC	5	0.2941	17	1.9967	12	10.724	5
P32106	yibG	1	0.5	2	2.4083	12	11.348	5
P77339	yafT	2	0.4	5	3.0636	11	0.63	5
P32160	yiiQ	1	0.3333	3	2.0883	12	13.3262	8
P0AD59	ivy	2	0.1667	12	2.2	11	0.952	5
P77348	mppA	2	0.6667	3	2.2364	11	1.0687	8
P45955	cpoB	2	0.25	8	2.355	12	0.6717	6
P76559	ypfG	2	0.5	4	2.45	12	0.806	5
P76464	yfaS	3	0.1579	19	2.0217	12	0.7386	7
P00805	ansB	1	0.1667	6	1.6327	11	0.026	5
P34210	ompP	1	0.25	4	2.5333	12	8.3486	7
P75859	ycbU	3	0.6	5	2.6683	12	8.0957	7
P30130	fimD	7	0.3182	22	1.9288	16	1.2257	7
P28915	ybfC	2	0.6667	3	3.075	12	0.065	4
P0AGD1	sodC	2	0.6667	3	2.7182	11	1.038	5
P0AEZ7	mltD	2	0.5	4	2.8444	9	1.362	5
P0A915	ompW	2	0.6667	3	2.0667	12	0.615	6
P28224	mliC	2	0.4	5	3.48	10	0.964	5
P02930	tolC	2	0.6667	3	2.2236	11	1.1275	8
P0C0V0	degP	2	0.6667	3	1.7475	16	0.9586	7
P46474	yhdP	2	0.3333	6	2.7037	16	7.7229	7
P76115	yncD	2	0.2222	9	2.4778	9	0.438	5
P0C960	emtA	2	0.5	4	2.9267	9	0.964	5
P21420	nmpC	2	0.6667	3	1.9667	12	1.0238	8
P43319	yraK	2	0.6667	3	1.7383	12	0.952	5
P0AB06	ycbK	2	0.2	10	1.8233	12	0.6787	8
P0AEQ3	glnH	2	0.3333	6	2.15	12	13.735	4
P0AEE1	dcrB	2	0.2857	7	2.64	8	0.322	5
P15028	fecB	1	0.1667	6	2.996	10	10.724	5
P0ABK9	nrfA	4	0.4	10	2.5636	11	11.012	5
P40876	ycbF	1	0.1429	7	3	12	7.67	7
P77196	yfcU	2	0.2	10	1.8491	11	1.1062	8
P77619	yfeW	2	0.4	5	2.0222	9	0.99	5
P77519	yddL	2	0.5	4	2.5717	12	11.022	5
P31545	efeB	2	0.1053	19	1.8473	11	10.662	5
P26648	ftsP	2	0.2857	7	1.3283	12	6.6263	8
P33340	yehA	0	0	6	2.9667	9	0.998	5
P76499	yfcP	1	0.1429	7	1.7733	12	0.8637	8
P24082	traN	2	0.6667	3	2.87	10	0.992	5
P77214	cusF	2	0.6667	3	1.735	12	1.0557	7
P31600	nfrA	1	0.1111	9	1.6717	12	0.855	6
P75694	yahO	2	0.2857	7	2.4956	9	1.356	5
P28721	gltF	2	0.3333	6	1.775	12	0.4929	7
P0ABL3	napB	3	0.375	8	1.5383	12	0.5757	7
C1P601	rzoQ	3	0.375	8	2.9133	12	1.304	5
P77188	ecpB	3	0.75	4	2.2145	11	1.356	5
P32176	fdoG	3	0.3	10	1.0629	14	0.4289	9
Q46835	yghG	2	0.2222	9	2.5662	13	0.964	5
P39325	ytfQ	2	0.5	4	2.4111	9	0.7912	8
P0AA91	yeaY	2	0.2222	9	1.8927	11	0.988	5
P37016	yadK	5	0.4545	11	3.1167	12	0.638	5
P0AA95	yacC	2	0.3333	6	2.0418	11	1.332	5
P76128	ddpA	3	0.3333	9	2.6125	8	7.3375	8
P64614	yhcN	2	0.3333	6	2.2917	12	0.0875	4
P31058	yadC	2	0.2857	7	2.3	10	1.368	5
P23898	nlpC	1	0.5	2	3.0636	11	0.7875	4
P77202	dsbG	2	0.5	4	2.8375	8	0.096	5
P0AFL3	ppiA	1	0.3333	3	1.7333	12	0.72	9
P0AEA2	csgG	1	0.3333	3	3.32	10	0.988	5
P0AAX6	mcbA	2	0.6667	3	2.3273	11	0.65	8
P76498	yfcO	2	0.4	5	2.3491	11	10.598	5
O52982	yfjS	3	0.6	5	2.0917	12	0.82	4
P33128	yadV	2	0.2857	7	1.7167	12	1.135	6
P23847	dppA	4	0.3333	12	2.0055	11	1.066	5
P07102	appA	1	0.5	2	2.7455	11	1.1667	9
P07021	yfiB	2	0.5	4	2.4083	12	1.6675	4
P0AAA3	ecpA	3	0.75	4	2.5727	11	0.7271	7
P24228	dacB	2	0.4	5	2.2418	11	1.3325	4
P0AC05	fliP	2	0.6667	3	2.5117	12	0.62	6
P76466	yfaT	2	0.6667	3	2.6167	12	13.35	4
P75748	ybgO	1	0.1667	6	3.225	12	10.52	5
P0ADB4	ecnA	2	0.5	4	2.9667	12	1.636	5
P0C0T5	mepA	1	0.3333	3	2.0818	11	0.694	5
P75733	chiP	3	0.3333	9	1.6964	11	9.1492	12
P37028	btuF	2	0.2857	7	2.1	11	1.4025	4
P64459	yncJ	1	0.25	4	2.4917	12	1.1267	6
Q46858	yqhG	1	0.5	2	2.7167	12	13.3475	4
P37909	ybgD	2	0.3333	6	1.9667	12	0.664	5
P77694	ecpD	1	0.25	4	2.8367	12	7.9286	7
P0ADA5	yajG	2	0.5	4	2.7818	11	0.37	4
P75737	ybfP	2	0.3333	6	2.8429	14	0.785	4
P0ABK7	csgB	2	0.5	4	2.8444	9	0.2137	8
P76206	ydiY	2	0.3333	6	1.86	12	1.036	5
P76142	lsrB	4	0.5	8	2.3467	12	1.69	6
P0A855	tolB	2	0.3333	6	2.3	10	10.706	5
P75801	dgcI	2	0.3333	6	3.0182	11	0.605	8
P77754	spy	2	0.6667	3	1.9667	12	6.8887	8
P77804	ydgA	1	0.3333	3	2.7236	11	0.804	5
P04128	fimA	2	0.5	4	2.3833	12	0.7329	7
P0A927	tsx	2	0.6667	3	2.0418	11	1.3162	8
P14497	traF	1	0.3333	3	2.775	12	0.8125	4
P0AA57	yobA	2	0.2	10	1.7909	11	1.096	5
P0ABZ6	surA	2	0.3333	6	2.6511	9	1.412	5
P45758	gspD	2	0.3333	6	2.62	10	8.0129	7
P75750	ybgQ	1	0.2	5	2.2909	11	0.898	5
P37681	yiaT	1	0.1667	6	2.2909	11	0.8325	4
P77599	yfcS	0	0	9	1.8633	12	0.7514	7
P37691	yibQ	2	0.2857	7	2.3727	11	0.702	5
P76042	ycjN	2	0.4	5	2.65	12	0.82	4
P77717	ybaY	1	0.5	2	1.78	12	0.322	5
P77368	ybcL	1	0.3333	3	2.4833	12	1.3	4
P42913	yraH	2	0.3333	6	1.9782	11	0.676	5
P0AEM9	fliY	3	0.3333	9	2.3133	12	6.8438	8
P37636	mdtE	4	0.6667	6	2.4956	9	0.644	5
P0AEB2	dacA	3	0.25	12	1.8667	12	10.654	5
P0ADM4	yidQ	1	0.25	4	2.3043	14	1.0063	8
P75857	elfC	4	0.2222	18	2.2433	12	1.452	5
P06129	btuB	2	0.5	4	1.5	12	0.9425	4
P33913	yejA	1	0.25	4	3	11	0.915	4
P09394	glpQ	2	0.2857	7	2.0091	11	0.8857	7
Q47622	sapA	1	0.3333	3	2.6467	12	0.8883	6
P76002	pliG	4	0.5	8	2.7444	9	1.07	5
P77365	yafY	3	0.6	5	2.075	12	0.435	4
P0A6S3	flgI	1	0.3333	3	2.7636	11	1.038	5
P76045	ompG	2	0.6667	3	2.0091	11	0.582	5
P76549	yffR	1	0.5	2	1.5583	12	0.678	5
P0ADE4	tamA	2	0.3333	6	2.9333	9	0.5783	6
P76193	ynhG	2	0.6667	3	1.8467	12	0.9287	8
P75780	fiu	2	0.1538	13	1.9433	12	0.8788	8
P65298	yqhH	1	0.3333	3	2.4257	14	1.332	5
P32687	yjbF	2	0.5	4	3.5111	9	1.336	5
P75858	elfG	1	0.0714	14	2.4855	11	1.038	5
P0ADB7	ecnB	2	0.5	4	2.6182	11	1.05	5
P65294	ygdR	2	0.4	5	2.53	12	1.298	5
P25736	endA	1	0.25	4	2.225	12	0.5633	6
P65290	yfgH	3	0.5	6	2.0545	11	0.654	5
P10423	iap	3	0.375	8	2.28	12	13.3275	4
P76656	yqiI	1	0.3333	3	2.7055	11	1.0214	7
P0AC02	bamD	2	0.3333	6	2.2091	11	0.63	5
P0AB31	yceK	1	0.5	2	3.0636	11	0.964	5
P37648	yhjJ	2	0.2857	7	1.6933	12	1.054	5
P0A910	ompA	2	0.5	4	2.1467	12	1.064	5
P21338	rna	2	0.2857	7	2.1	11	1.344	5
P02943	lamB	2	0.2857	7	2.0055	11	1.1514	7
P23843	oppA	2	0.2857	7	2.0964	11	0.6337	8
P75797	gsiB	3	0.3333	9	2.0883	12	0.7	5
P04846	nlpA	4	0.4444	9	2.0683	12	10.942	5
P0A940	bamA	2	0.4	5	2.8875	8	0.9629	7
P0AF82	yjfN	1	0.3333	3	0.9933	12	1.2638	8
P15069	traH	2	0.2857	7	2.5583	12	0.65	5
P13036	fecA	4	0.2222	18	1.76	11	0.505	4
P76158	rzpQ	0	0	6	3.06	11	1.456	5
P0AAJ8	hybA	3	0.375	8	1.3183	12	9.4417	6
P39265	alsB	2	0.2857	7	1.5745	11	0.736	5
P75804	yliI	2	0.5	4	2.3	11	0.78	5
P0A903	bamC	3	0.25	12	2.6236	11	1.205	4
P67553	ynfC	2	0.5	4	2.8	10	20.968	5
P39180	flu	8	0.2424	33	1.9017	12	0.7571	7
P08189	fimF	2	0.4	5	2.3283	12	10.68	5
P76500	yfcQ	2	0.6667	3	2.4375	8	7.8671	7
P06971	fhuA	6	0.4	15	2.6556	9	1.1156	9
P08190	fimG	3	0.5	6	1.8383	12	1.064	5
P33666	ydbA	2	0.5	4	1.9833	12	1.126	5
P0AB38	lpoB	2	0.2857	7	2.2091	11	0.4025	4
P45523	fkpA	2	0.3333	6	1.9083	12	7.9029	7
P36548	amiA	4	0.2667	15	1.5682	11	1.0538	8
P34749	hofQ	1	0.25	4	3.1444	9	1.048	5
P58042	rzoR	3	0.4286	7	2.9636	11	1.2025	4
P33013	dacD	3	0.75	4	2.3667	12	0.738	5
P28635	metQ	2	0.3333	6	1.66	12	0.348	5
P0AAR8	ybaV	3	0.5	6	2.2091	11	7.0625	8
P33590	nikA	2	0.2857	7	1.9636	11	12.965	4
P0AFI5	pbpG	2	0.4	5	2.4583	12	0.8963	8
P0AB46	ymgD	2	0.6667	3	2.4236	11	1.354	5
P30859	artI	2	0.6667	3	2.4633	12	0.8325	4
P0ADB1	osmE	1	0.1667	6	1.955	12	0.628	5
P76172	ynfD	1	0.5	2	2.175	12	0.5014	7
P42914	yraI	2	0.3333	6	2.6917	12	0.732	5
P76773	ompL	2	0.4	5	1.8545	11	0.5375	4
Q47534	yaiO	2	0.5	4	1.9909	11	0.7975	4
Q6BEX5	yjdP	2	0.4	5	2.15	12	1.048	5
P0AA78	exuT	4	0.3333	12	1.7267	12	7.3538	8
P0AEE5	mglB	2	0.5	4	2.0083	12	7.4214	7
P0ADT8	ygiM	2	0.4	5	1.93	12	10.68	5
P45420	yhcD	2	0.5	4	1.3383	12	1.308	5
P37194	slp	1	0.2	5	2.3418	11	0.964	5
P58041	rzoD	3	0.4286	7	2.9636	11	1.2025	4
P0ADC1	lptE	1	0.3333	3	2.7083	12	0.628	5
P0AAX3	ybiJ	1	0.1667	6	1.8583	12	0.12	4
P0A8X4	yccT	1	0.5	2	2.1217	12	0.6433	6
P18390	yjjA	3	0.4286	7	2.4417	12	9.1767	6
P32668	yijF	1	0.5	2	1.95	12	14.15	4
P62395	secM	5	0.2632	19	2.1267	12	1.1267	6
P39176	erfK	2	0.4	5	2.2909	11	11.012	5
P37650	bcsC	2	0.2857	7	2.1873	11	10.608	5
P31550	thiB	2	0.5	4	2.3778	9	0.412	5
P36649	cueO	2	0.2	10	1.6333	12	9.025	6
P77330	borD	2	0.5	4	2.61	10	0.785	4
